# Cross-species consensus atlas of the primate basal ganglia

**DOI:** 10.64898/2025.12.15.694496

**Authors:** Nelson J. Johansen, Yuanyuan Fu, Matthew Schmitz, Alma Dubuc, Niklas Kempynck, Morgan Wirthlin, Aaron D. Garcia, Madeleine Hewitt, Meghan A. Turner, Stephanie C. Seeman, Brian Long, Xiao-Ping Liu, Shu Dan, Michael DeBerardine, Inkar Kapen, Anna Marie Yanny, Alida Avola, Samuel T. Barlow, Darren Bertagnolli, Ashwin Bhandiwad, Agata Budzillo, Victor Eduardo Nieto Caballero, Lakme Caceres, Tamara Casper, Anish Bhaswanth Chakka, Rushil Chakrabarty, Michael Clark, Scott Daniel, Jeroen Eggermont, Rebecca Ferrer, Leon French, Jessica Gloe, Jeff Goldy, Nathan Guilford, Junitta Guzman, Daniel Hirschstein, Windy Ho, Katelyn James, Danielle Lynne Jones, Matthew Jungert, Madhav Kannan, Kasia Z. Kedzierska, Thomas Kroes, Mckaila Leytze, Arena Manning, Rachel McCue, Chris Morrison, Beagan Nguy, Sven Otto, Nick Pena, Trangthanh Pham, Elliot Phillips, Abhejit Rajagopal, Christine Rimorin, Andrea D. Rivera, Dana Rocha, Raymond Sanchez, Geoffrey Schau, Jessica Schembri, Nadiya V. Shapovalova, Jamie Sherman, Julian Thijssen, Michael Tieu, Amy Torkelson, Alex Tran, Alexander Vieth, Yongqi Wang, Dan Yuan, Jennie Close, Tanya L. Daigle, Rachel Dalley, Nick Dee, Song-Lin Ding, Elysha Fiabane, Nathan Gouwens, Grace Huynh, Brian R. Lee, Boaz P. Levi, Delissa McMillen, Jeremy A. Miller, Tyler Mollenkopf, Lydia Ng, Patrick L. Ray, Cassandra Sobieski, Staci A. Sorensen, Zizhen Yao, Faraz Yazdani, Winrich Freiwald, Boudewijn Lelieveldt, Brian Kalmbach, C. Dirk Keene, Jesse Gillis, David Osumi-Sutherland, Jonathan T. Ting, Hongkui Zeng, Kimberly Smith, Fenna M. Krienen, Rebecca D. Hodge, Ed S. Lein, Trygve E. Bakken

## Abstract

The basal ganglia (BG) are conserved brain regions essential for motor control, learning, emotion, and cognition, and are implicated in neurological and psychiatric disease. Yet a unified cross-species taxonomy of BG cell types is lacking, limiting translation of BG circuit mechanisms, interpretation of human genetic risk, and development of cell type-targeted tools. We present a multiomic consensus atlas of 1.8 million nuclei from human, macaque, and marmoset spanning eight BG structures. Integrating cross-species gene expression, open chromatin, and spatial profiling enables definition of conserved and divergent cell types. Alignment to existing mouse and human atlases identifies 61 homologous cell types conserved over 80 million years. We identify a STRd D2 StrioMat Hybrid medium spiny neuron (MSN) type with molecular, electrophysiological, and morphological features that clarify hybrid MSN identities. Comparative cis-regulatory analysis reveals conserved sequence grammars that encode cell identity and inform viral targeting strategies, providing a foundational resource for BG evolution, function, and disease.
