## Supplemental Table S1.2 for "Cross-species consensus atlas of the primate basal ganglia"

### Sheet: consensus_anno_pre-print
Group	accession_group	short_name_group	embedding_set	CL:ID:group	spatial_regional_proportions	spatial_proportions_marmoset	spatial_proportions_macaque	spatial_proportions_human	spatial_description_manual	morphology_description	ephysiology_description	tf_marker_genes	combo_markers	binary_markers	curated_markers_to_primates	curated_markers_to_mouse	rationale_for_literature_link	tokens_group	display_order_group	literature_support	literature_name_short	literature_name_long	neurotransmitter	color_hex_group	color_group	Subclass	accession_subclass	CL:ID_subclass	tokens_subclass	display_order_subclass	color_hex_subclass	color_subclass	Class	embedding_set	accession_class	CL:ID_class	tokens_class	display_order_class	color_hex_class	color_class	Neighborhood	accession_neighborhood	CL:ID_neighborhood	tokens_neighborhood		color_hex_neighborhood	color_neighborhood
STRd D1 Matrix MSN	CS20250428_GROUP_0049	STRd D1 Matrix	LGE	CL:4030043	STR:1.0	STR:1.0	STR:1.0	STR:1.0							DRD1, STXBP6	DRD1		STRd|D1 Matrix MSN	1	He et al. 2021	D1-Matrix			#1f77b4		STR D1 MSN	CS20250428_SUBCL_0028	CL:4023026	STR|D1 MSN	31	#1655f2		CN LGE GABA	LGE	CS20250428_CLASS_0003		CN|LGE|GABA	10	#d0b83c		Subpallium GABA	CS20250428_NEIGH_0002		Subpallium|GABA	3	#19613b
STRd D1 Striosome MSN	CS20250428_GROUP_0050	STRd D1 Striosome	LGE	CL:4030048	STR:1.0	STR:1.0	STR:1.0	STR:1.0							DRD1, KCNIP1	DRD1		STRd|D1 Striosome MSN	2	He et al. 2021	D1-Striosome			#d62728		STR D1 MSN	CS20250428_SUBCL_0028	CL:4023026	STR|D1 MSN	31	#1655f2		CN LGE GABA	LGE	CS20250428_CLASS_0003		CN|LGE|GABA	10	#d0b83c		Subpallium GABA	CS20250428_NEIGH_0002		Subpallium|GABA	3	#19613b
STRd D2 Matrix MSN	CS20250428_GROUP_0052	STRd D2 Matrix	LGE	CL:4030047	STR:1.0	STR:1.0	STR:1.0	STR:1.0							DRD2, STXBP6	DRD2		STRd|D2 Matrix MSN	3	He et al. 2021	D2-Matrix			#aec7e8		STR D2 MSN	CS20250428_SUBCL_0029	CL:4023029	STR|D2 MSN	32	#253c8c		CN LGE GABA	LGE	CS20250428_CLASS_0003		CN|LGE|GABA	10	#d0b83c		Subpallium GABA	CS20250428_NEIGH_0002		Subpallium|GABA	3	#19613b
STRd D2 Striosome MSN	CS20250428_GROUP_0054	STRd D2 Striosome	LGE	CL:4030049	STR:1.0	STR:1.0	STR:1.0	STR:1.0							DRD2, KCNIP1	DRD2		STRd|D2 Striosome MSN	4	He et al. 2021	D2-Striosome			#ff9896		STR D2 MSN	CS20250428_SUBCL_0029	CL:4023029	STR|D2 MSN	32	#253c8c		CN LGE GABA	LGE	CS20250428_CLASS_0003		CN|LGE|GABA	10	#d0b83c		Subpallium GABA	CS20250428_NEIGH_0002		Subpallium|GABA	3	#19613b
STRv D1 MSN	CS20250428_GROUP_0056	STRv D1	LGE	CL:4030051	STR:0.9, Adj:0.1	STR:1.0	STR:1.0	STR:0.9, Adj:0.1							DRD1, ARHGAP6	DRD1		STRv|D1 MSN	5	He et al. 2021	D1-Shell/OT			#339933		STR D1 MSN	CS20250428_SUBCL_0028	CL:4023026	STR|D1 MSN	31	#1655f2		CN LGE GABA	LGE	CS20250428_CLASS_0003		CN|LGE|GABA	10	#d0b83c		Subpallium GABA	CS20250428_NEIGH_0002		Subpallium|GABA	3	#19613b
STRv D2 MSN	CS20250428_GROUP_0058	STRv D2	LGE	CL:4030052	STR:0.8, Adj:0.2	STR:0.8, Adj:0.2	STR:0.8, Adj:0.2	STR:0.8, Adj:0.2							DRD2, ARHGAP6	DRD2		STRv|D2 MSN	6	He et al. 2021	D2-Shell/OT			#98df8a		STR D2 MSN	CS20250428_SUBCL_0029	CL:4023029	STR|D2 MSN	32	#253c8c		CN LGE GABA	LGE	CS20250428_CLASS_0003		CN|LGE|GABA	10	#d0b83c		Subpallium GABA	CS20250428_NEIGH_0002		Subpallium|GABA	3	#19613b
STRd D2 StrioMat Hybrid MSN	CS20250428_GROUP_0053	STRd D2 Hybrid	LGE		STR:0.9, Adj:0.1	STR:0.9, Adj:0.1	STR:1.0	STR:0.9, Adj:0.1										STRd|D2 StrioMat Hybrid MSN	7	Novel				#5713c3		STR D2 MSN	CS20250428_SUBCL_0029	CL:4023029	STR|D2 MSN	32	#253c8c		CN LGE GABA	LGE	CS20250428_CLASS_0003		CN|LGE|GABA	10	#d0b83c		Subpallium GABA	CS20250428_NEIGH_0002		Subpallium|GABA	3	#19613b
STR D1D2 Hybrid MSN	CS20250428_GROUP_0051	STR D1D2 Hybrid	LGE	CL:4030050	STR:1.0	STR:1.0	STR:1.0	STR:1.0								DRD1, DRD2, CRHR2, GRIK1		STR|D1D2 Hybrid MSN	8	He et al. 2021	D1/D2 Hybrid			#9467bd		STR Hybrid MSN	CS20250428_SUBCL_0030	CL:4030050	STR|Hybrid MSN	33	#79bdf4		CN LGE GABA	LGE	CS20250428_CLASS_0003		CN|LGE|GABA	10	#d0b83c		Subpallium GABA	CS20250428_NEIGH_0002		Subpallium|GABA	3	#19613b
STRv D1 NUDAP MSN	CS20250428_GROUP_0057	STRv D1 NUDAP	LGE	CL:4030054	STR:0.6, Adj:0.4	STR:0.7, Adj:0.3	STR:0.5, Adj:0.5	STR:0.7, Adj:0.3								DRD1, GRIA4		STRv|D1 NUDAP MSN	9	He et al. 2021	D1-NUDAP			#e377c2		STR Hybrid MSN	CS20250428_SUBCL_0030	CL:4030050	STR|Hybrid MSN	33	#79bdf4		CN LGE GABA	LGE	CS20250428_CLASS_0003		CN|LGE|GABA	10	#d0b83c		Subpallium GABA	CS20250428_NEIGH_0002		Subpallium|GABA	3	#19613b
OT D1 ICj	CS20250428_GROUP_0024	OT D1 ICj	LGE	CL:4030053	STR:1.0	STR:1.0	STR:1.0	STR:0.9, Adj:0.1								DRD1, CPNE4		OT|D1 ICj	10	He et al. 2021	D1-ICj (Islands of Calleja)	D1 Islands of Calleja		#ff7f0e		OT Granular GABA	CS20250428_SUBCL_0021	CL:4030053	OT|Granular|GABA	34	#9160cb		CN LGE GABA	LGE	CS20250428_CLASS_0003		CN|LGE|GABA	10	#d0b83c		Subpallium GABA	CS20250428_NEIGH_0002		Subpallium|GABA	3	#19613b
GPe MEIS2-SOX6 GABA	CS20250428_GROUP_0013	GPe MEIS2-SOX6	LGE	CL:0020010	STR:0.2, GPe:0.5, Adj:0.3	STR:0.2, GPe:0.5, Adj:0.3	STR:0.1, GPe:0.6, Adj:0.3	STR:0.2, GPe:0.4, Adj:0.3									Mapping to the arkypallidal neuron based on location (GPe) and characterized molecularly by expression of GAD1/2, FOXP2, MEIS2, and NPAS1 and lacks expression of canonical pallidal markers NKX2-1 and LHX6, SST and PV.	GPe|MEIS2|SOX6|GABA	11					#937a2e		CN MEIS2 GABA	CS20250428_SUBCL_0006		CN|MEIS2|GABA	30	#d8f378		CN LGE GABA	LGE	CS20250428_CLASS_0003		CN|LGE|GABA	10	#d0b83c		Subpallium GABA	CS20250428_NEIGH_0002		Subpallium|GABA	3	#19613b
AMY-SLEA-BNST GABA	CS20250428_GROUP_0066	CN GABA	Interneuron	CL:0011005	STR:0.1, Adj:0.9	STR:0.1, Adj:0.9	STR:0.1, Adj:0.9	STR:0.1, Adj:0.9										AMY|SLEA|BNST|GABA	12					#b69e14		F GABA	CS20250428_SUBCL_0037		F|GABA	29	#7ba2df		F M GABA	Interneuron	CS20250428_CLASS_0006		F|M|GABA	9	#cd0f13		Subpallium GABA	CS20250428_NEIGH_0002		Subpallium|GABA	3	#19613b
AMY-SLEA-BNST D1 GABA	CS20250428_GROUP_0065	CN D1 GABA	Interneuron	CL:0011005	STR:0.4, Adj:0.6	NaN	STR:0.3, Adj:0.7	STR:0.5, Adj:0.5										AMY|SLEA|BNST|D1|GABA	13					#9e86de		F GABA	CS20250428_SUBCL_0037		F|GABA	29	#7ba2df		F M GABA	Interneuron	CS20250428_CLASS_0006		F|M|GABA	9	#cd0f13		Subpallium GABA	CS20250428_NEIGH_0002		Subpallium|GABA	3	#19613b
SN SEMA5A GABA	CS20250428_GROUP_0034	SN SEMA5A	Interneuron	CL:0011005	STR:0.3, SN:0.1, STH:0.1, Adj:0.4	STR:0.5, SN:0.1, Adj:0.4	NaN	STR:0.2, SN:0.1, STH:0.1, Adj:0.5										SN|SEMA5A|GABA	14					#3604fb		SN PAX7 GABA	CS20250428_SUBCL_0026		SN|PAX7|GABA	28	#720a7d		F M GABA	Interneuron	CS20250428_CLASS_0006		F|M|GABA	9	#cd0f13		Subpallium GABA	CS20250428_NEIGH_0002		Subpallium|GABA	3	#19613b
SN EBF2 GABA	CS20250428_GROUP_0030	SN EBF2	Interneuron	CL:0011005	STR:0.2, SN:0.1, Adj:0.6	STR:0.2, GPe:0.1, GPi:0.1, SN:0.1, Adj:0.7	NaN	STR:0.2, SN:0.2, STH:0.1, Adj:0.5										SN|EBF2|GABA	15					#c8df45		SN PAX7 GABA	CS20250428_SUBCL_0026		SN|PAX7|GABA	28	#720a7d		F M GABA	Interneuron	CS20250428_CLASS_0006		F|M|GABA	9	#cd0f13		Subpallium GABA	CS20250428_NEIGH_0002		Subpallium|GABA	3	#19613b
OB FRMD7 GABA	CS20250428_GROUP_0068	OB FRMD7	Interneuron	CL:0000617	STR:0.6, Adj:0.4	STR:0.7, Adj:0.3	STR:0.6, Adj:0.4	STR:0.5, Adj:0.4										OB|FRMD7|GABA	16					#cd0753		ACx MEIS2 GABA	CS20250428_SUBCL_0036		ACx|MEIS2|GABA	35	#3636ed		Cx GABA	Interneuron	CS20250428_CLASS_0012		Cx|GABA	11	#ebb3a7		Subpallium GABA	CS20250428_NEIGH_0002		Subpallium|GABA	3	#19613b
OB Dopa-GABA	CS20250428_GROUP_0067	OB Dopa-GABA	Interneuron	CL:0020006	STR:0.5, Adj:0.5	STR:0.5, Adj:0.5	STR:0.3, Adj:0.7	STR:0.6, Adj:0.4										OB|Dopa|GABA	17					#902f6b		ACx MEIS2 GABA	CS20250428_SUBCL_0036		ACx|MEIS2|GABA	35	#3636ed		Cx GABA	Interneuron	CS20250428_CLASS_0012		Cx|GABA	11	#ebb3a7		Subpallium GABA	CS20250428_NEIGH_0002		Subpallium|GABA	3	#19613b
GPi Shell	CS20250428_GROUP_0016	GPi Shell	Interneuron	CL:0020004	STR:0.1, GPe:0.1, GPi:0.6, Adj:0.2	GPe:0.1, GPi:0.8, Adj:0.1	GPi:0.8, Adj:0.2	STR:0.2, GPe:0.2, GPi:0.1, SN:0.1, Adj:0.4									Mapped to the general type GPi shell neuron (internal globus pallidus shell projection neuron) based on soma location (to GPi & surrounding GPi core neurons), neurotransmitter (dual GABA-Glut), expression of sst, Sst,Tbr1,Slc17a6 + absence of or Pvalb expression.	GPi Shell	18	Wallace et al. 2017	GPi Shell			#642265		CN GABA-Glut	CS20250428_SUBCL_0014		CN|GABA|Glut	36	#d2599a		CN GABA-Glut	Interneuron	CS20250428_CLASS_0002	CL:0008060	CN|GABA|Glut	12	#1c8d83		Subpallium GABA-Glut	CS20250428_NEIGH_0003		Subpallium|GABA|Glut	4	#7e1d19
GPi Core	CS20250428_GROUP_0015	GPi Core	Interneuron	CL:0020003	GPi:0.9, Adj:0.1	GPi:1.0	GPi:1.0	STR:0.1, GPi:0.7, Adj:0.1									Mapping to the general GPi core cell type was based on location (to GPi, nested inside GPi shell neurons), predicted neurotransmitter (GABA), and expression of Pvalb.	GPi Core	19	Wallace et al. 2017	GPi Core			#d3489a		CN ONECUT1 GABA	CS20250428_SUBCL_0007		CN|ONECUT1|GABA	26	#967be5		F M GABA	Interneuron	CS20250428_CLASS_0006	CL:0000617	F|M|GABA	9	#cd0f13		Subpallium GABA	CS20250428_NEIGH_0002		Subpallium|GABA	3	#19613b
SN GATA3-PVALB GABA	CS20250428_GROUP_0033	SN GATA3-PVALB	Interneuron	CL:0000617	SN:0.8, Adj:0.1	SN:1.0	SN:1.0	STR:0.1, GPe:0.1, SN:0.3, STH:0.1, Adj:0.4								SIX3, FOXP1		SN|GATA3|PVALB|GABA	20	Partanen et al. 2022	aSNpr			#017d7c		F M GATA3 GABA	CS20250428_SUBCL_0016		F|M|GATA3|GABA	27	#311a96		F M GABA	Interneuron	CS20250428_CLASS_0006		F|M|GABA	9	#cd0f13		Subpallium GABA	CS20250428_NEIGH_0002		Subpallium|GABA	3	#19613b
GPe SOX6-CTXND1 GABA	CS20250428_GROUP_0014	GPe SOX6-CTXND1	Interneuron	CL:0020009	STR:0.1, GPe:0.8, Adj:0.1	GPe:0.9, Adj:0.1	GPe:0.9, Adj:0.1	STR:0.2, GPe:0.5, Adj:0.3								SOX6, KCNA1		GPe|SOX6|CTXND1|GABA	21					#e9dc4d		CN LHX8 GABA	CS20250428_SUBCL_0005		CN|LHX8|GABA	25	#caf28b		F M GABA	Interneuron	CS20250428_CLASS_0006		F|M|GABA	9	#cd0f13		Subpallium GABA	CS20250428_NEIGH_0002		Subpallium|GABA	3	#19613b
ZI-HTH GABA	CS20250428_GROUP_0063	ZI-HTH GABA	Interneuron	CL:0011005	SN:0.5, Adj:0.5	SN:0.5, Adj:0.4	Adj:1.0	SN:1.0										ZI|HTH|GABA	22					#c49c94		F GABA	CS20250428_SUBCL_0037		F|GABA	29	#7ba2df		F M GABA	Interneuron	CS20250428_CLASS_0006		F|M|GABA	9	#cd0f13		Subpallium GABA	CS20250428_NEIGH_0002		Subpallium|GABA	3	#19613b
SN-VTR-HTH GATA3-TCF7L2 GABA	CS20250428_GROUP_0037	F M GATA3-TCF7L2	Interneuron	CL:0011005	SN:0.5, Adj:0.4	SN:0.5, Adj:0.4	SN:0.3, Adj:0.6	STR:0.1, SN:0.6, STH:0.1, Adj:0.2										SN|VTR|HTH|GATA3|TCF7L2|GABA	23					#1dbfcf		F M GATA3 GABA	CS20250428_SUBCL_0016		F|M|GATA3|GABA	27	#311a96		F M GABA	Interneuron	CS20250428_CLASS_0006		F|M|GABA	9	#cd0f13		Subpallium GABA	CS20250428_NEIGH_0002		Subpallium|GABA	3	#19613b
SN GATA3-PAX8 GABA	CS20250428_GROUP_0032	SN GATA3-PAX8	Interneuron	CL:0011005	SN:0.9, Adj:0.1	SN:0.9, Adj:0.1	SN:0.8, Adj:0.1	NaN								PAX5, BCL11B, POU6F2		SN|GATA3|PAX8|GABA	24	Partanen et al. 2022	pSNpr			#ff7266		F M GATA3 GABA	CS20250428_SUBCL_0016		F|M|GATA3|GABA	27	#311a96		F M GABA	Interneuron	CS20250428_CLASS_0006		F|M|GABA	9	#cd0f13		Subpallium GABA	CS20250428_NEIGH_0002		Subpallium|GABA	3	#19613b
GPe-NDB-SI LHX6-LHX8-GBX1 GABA	CS20250428_GROUP_0020	CN LHX6-GBX1	Interneuron	CL:0011005	STR:0.2, GPe:0.2, Adj:0.6	STR:0.2, GPe:0.2, Adj:0.6	STR:0.1, GPe:0.2, Adj:0.7	STR:0.3, GPe:0.3, Adj:0.4										GPe|NDB|SI|LHX6|LHX8|GBX1|GABA	25					#B2520E		CN LHX8 GABA	CS20250428_SUBCL_0005		CN|LHX8|GABA	25	#caf28b		F M GABA	Interneuron	CS20250428_CLASS_0006		F|M|GABA	9	#cd0f13		Subpallium GABA	CS20250428_NEIGH_0002		Subpallium|GABA	3	#19613b
VIP GABA	CS20250428_GROUP_0047	VIP	Interneuron	CL:4023016	STR:0.5, Adj:0.4	STR:0.7, Adj:0.3	STR:0.3, Adj:0.6	STR:0.6, Adj:0.4								VIP		VIP|GABA	26	Krienen et al. 2020	VIP			#fc2b80		CN VIP GABA	CS20250428_SUBCL_0009		CN|VIP|GABA	24	#1bc06a		CN CGE GABA	Interneuron	CS20250428_CLASS_0001		CN|CGE|GABA	8	#26e8bb		Subpallium GABA	CS20250428_NEIGH_0002		Subpallium|GABA	3	#19613b
LAMP5-CXCL14 GABA	CS20250428_GROUP_0004	LAMP5-CXCL14	Interneuron	CL:4023011	STR:0.5, Adj:0.4	STR:0.8, Adj:0.2	STR:0.4, Adj:0.6	STR:0.5, Adj:0.5								LAMP5, CXCL14		LAMP5|CXCL14|GABA	27		LAMP5			#f6b5d1		CN LAMP5-CXCL14 GABA	CS20250428_SUBCL_0002		CN|LAMP5|CXCL14|GABA	23	#e5b672		CN CGE GABA	Interneuron	CS20250428_CLASS_0001		CN|CGE|GABA	8	#26e8bb		Subpallium GABA	CS20250428_NEIGH_0002		Subpallium|GABA	3	#19613b
STR SST-CHODL GABA	CS20250428_GROUP_0043	STR SST-CHODL	Interneuron	CL:4023121	STR:0.8, Adj:0.1	STR:0.8, Adj:0.1	STR:0.8, Adj:0.2	STR:0.9, Adj:0.1								NPY		STR|SST|CHODL|GABA	28	Krienen et al. 2020	Sst Chodl | LTS			#708297		STR SST-CHODL GABA	CS20250428_SUBCL_0033		STR|SST|CHODL|GABA	19	#eea495		CN MGE GABA	Interneuron	CS20250428_CLASS_0005		CN|MGE|GABA	7	#ce4c27		Subpallium GABA	CS20250428_NEIGH_0002		Subpallium|GABA	3	#19613b
STR SST-RSPO2 GABA	CS20250428_GROUP_0044	STR SST-RSPO2	Interneuron	CL:4023017	STR:0.4, Adj:0.6	STR:0.4, Adj:0.6	STR:0.2, Adj:0.8	STR:0.5, Adj:0.4										STR|SST|RSPO2|GABA	29					#f3b79b		STR RSPO2 GABA	CS20250428_SUBCL_0031		STR|RSPO2|GABA	21	#5b0e63		CN MGE GABA	Interneuron	CS20250428_CLASS_0005		CN|MGE|GABA	7	#ce4c27		Subpallium GABA	CS20250428_NEIGH_0002		Subpallium|GABA	3	#19613b
STR LYPD6-RSPO2 GABA	CS20250428_GROUP_0041	STR LYPD6-RSPO2	Interneuron	CL:0011005	STR:0.3, Adj:0.6	STR:0.4, Adj:0.6	STR:0.2, Adj:0.8	STR:0.4, Adj:0.5										STR|LYPD6|RSPO2|GABA	30					#488edc		STR RSPO2 GABA	CS20250428_SUBCL_0031		STR|RSPO2|GABA	21	#5b0e63		CN MGE GABA	Interneuron	CS20250428_CLASS_0005		CN|MGE|GABA	7	#ce4c27		Subpallium GABA	CS20250428_NEIGH_0002		Subpallium|GABA	3	#19613b
STR SST-ADARB2 GABA	CS20250428_GROUP_0042	STR SST-ADARB2	Interneuron	CL:4023017	STR:0.1, Adj:0.9	STR:0.2, Adj:0.8	Adj:1.0	STR:0.1, Adj:0.8										STR|SST|ADARB2|GABA	31					#fde020		STR SST GABA	CS20250428_SUBCL_0032		STR|SST|GABA	20	#ed8d40		CN MGE GABA	Interneuron	CS20250428_CLASS_0005		CN|MGE|GABA	7	#ce4c27		Subpallium GABA	CS20250428_NEIGH_0002		Subpallium|GABA	3	#19613b
LAMP5-LHX6 GABA	CS20250428_GROUP_0005	LAMP5-LHX6	Interneuron	CL:4042013	STR:0.5, Adj:0.5	STR:0.7, Adj:0.3	STR:0.3, Adj:0.7	STR:0.4, Adj:0.5								LAMP5, LHX6		LAMP5|LHX6|GABA	32		LAMP5			#00af88		CN LAMP5-LHX6 GABA	CS20250428_SUBCL_0003		CN|LAMP5|LHX6|GABA	17	#f48d44		CN MGE GABA	Interneuron	CS20250428_CLASS_0005		CN|MGE|GABA	7	#ce4c27		Subpallium GABA	CS20250428_NEIGH_0002		Subpallium|GABA	3	#19613b
STR FS PTHLH-PVALB GABA	CS20250428_GROUP_0040	STR PTHLH-PVALB	Interneuron	CL:4042023	STR:0.9, Adj:0.1	STR:1.0	STR:0.9, Adj:0.1	STR:0.9, Adj:0.1								ST18, PTHLH, COL19A1		STR|FS|PTHLH|PVALB|GABA	33	Muñoz-Manchado et al. 2018	Pvalb Pthlh | FS			#e16c95		CN ST18 GABA	CS20250428_SUBCL_0008		CN|ST18|GABA	18	#5fd989		CN MGE GABA	Interneuron	CS20250428_CLASS_0005		CN|MGE|GABA	7	#ce4c27		Subpallium GABA	CS20250428_NEIGH_0002		Subpallium|GABA	3	#19613b
STR TAC3-PLPP4 GABA	CS20250428_GROUP_0045	STR TAC3	Interneuron	CL:4042001	STR:0.9	STR:0.9, Adj:0.1	STR:1.0	STR:0.9, Adj:0.1								TAC3, ST18		STR|TAC3|PLPP4|GABA	34	Krienen et al. 2020	LHX6 TAC3			#21eef1		CN ST18 GABA	CS20250428_SUBCL_0008		CN|ST18|GABA	18	#5fd989		CN MGE GABA	Interneuron	CS20250428_CLASS_0005		CN|MGE|GABA	7	#ce4c27		Subpallium GABA	CS20250428_NEIGH_0002		Subpallium|GABA	3	#19613b
STR-BF TAC3-PLPP4-LHX8 GABA	CS20250428_GROUP_0046	STR-BF TAC3-LHX8	Interneuron	CL:4042001	STR:0.7, Adj:0.3	STR:0.6, Adj:0.4	STR:0.7, Adj:0.3	STR:0.7, Adj:0.3								TAC3		STR|BF|TAC3|PLPP4|LHX8|GABA	35					#9d3b4f		CN ST18 GABA	CS20250428_SUBCL_0008		CN|ST18|GABA	18	#5fd989		CN MGE GABA	Interneuron	CS20250428_CLASS_0005		CN|MGE|GABA	7	#ce4c27		Subpallium GABA	CS20250428_NEIGH_0002		Subpallium|GABA	3	#19613b
GPin-BF Cholinergic GABA	CS20250428_GROUP_0003	GPin-BF Chol	Interneuron	CL:0011005	STR:0.2, GPe:0.1, Adj:0.6	STR:0.1, GPe:0.3, Adj:0.5	STR:0.1, GPe:0.1, Adj:0.8	STR:0.4, Adj:0.6										GPin|BF|Cholinergic|GABA	36					#6FC7B2		CN Cholinergic GABA	CS20250428_SUBCL_0001		CN|Cholinergic|GABA	22	#b1f081		CN MGE GABA	Interneuron	CS20250428_CLASS_0005		CN|MGE|GABA	7	#ce4c27		Subpallium GABA	CS20250428_NEIGH_0002		Subpallium|GABA	3	#19613b
STR Cholinergic GABA	CS20250428_GROUP_0055	STR Chol	Interneuron	CL:0020008	STR:0.6, Adj:0.4	STR:0.6, Adj:0.4	STR:0.6, Adj:0.4	STR:0.6, Adj:0.4										STR|Cholinergic|GABA	37					#8f5ff5		CN Cholinergic GABA	CS20250428_SUBCL_0001	https://github.com/obophenotype/cell-ontology/issues/3093	CN|Cholinergic|GABA	22	#b1f081		CN MGE GABA	Interneuron	CS20250428_CLASS_0005		CN|MGE|GABA	7	#ce4c27		Subpallium GABA	CS20250428_NEIGH_0002		Subpallium|GABA	3	#19613b
STRd Cholinergic GABA	CS20250428_GROUP_0048	STRd Chol	Interneuron	CL:0020007	STR:1.0	STR:1.0	STR:1.0	STR:0.9, Adj:0.1										STRd|Cholinergic|GABA	38					#a9f266		CN Cholinergic GABA	CS20250428_SUBCL_0001	https://github.com/obophenotype/cell-ontology/issues/3093	CN|Cholinergic|GABA	22	#b1f081		CN MGE GABA	Interneuron	CS20250428_CLASS_0005		CN|MGE|GABA	7	#ce4c27		Subpallium GABA	CS20250428_NEIGH_0002		Subpallium|GABA	3	#19613b
SN-VTR GAD2 Dopa	CS20250428_GROUP_0031	GAD2 Dopa	Dopaminergic	CL:0000700	STR:0.1, SN:0.3, Adj:0.6	SN:0.4, Adj:0.5	Adj:1.0	STR:0.1, SN:0.6, Adj:0.3								TH, GAD2		SN|VTR|GAD2|Dopa	39	Zachary et al, 2024				#3EC918		M Dopa	CS20250428_SUBCL_0025	CL:4042025	M|Dopa	16	#77f0ca		M Dopa	Dopaminergic	CS20250428_CLASS_0009	CL:2000097	M|Dopa	6	#0433b4		Glut Sero Dopa	CS20250428_NEIGH_0000		Glut|Sero|Dopa	2	#91f4bb
SN SOX6 Dopa	CS20250428_GROUP_0035	SOX6 Dopa	Dopaminergic	CL:4042025	SN:0.9, Adj:0.1	SN:1.0	SN:0.9, Adj:0.1	STR:0.1, SN:0.8, Adj:0.1								TH, SOX6		SN|SOX6|Dopa	40	Tushar et al, 2022				#D7AAE4		M Dopa	CS20250428_SUBCL_0025	CL:4042025	M|Dopa	16	#77f0ca		M Dopa	Dopaminergic	CS20250428_CLASS_0009	CL:2000097	M|Dopa	6	#0433b4		Glut Sero Dopa	CS20250428_NEIGH_0000		Glut|Sero|Dopa	2	#91f4bb
SN-VTR CALB1 Dopa	CS20250428_GROUP_0029	CALB1 Dopa	Dopaminergic	CL:4042025	SN:0.7, Adj:0.3	SN:0.7, Adj:0.2	SN:0.3, Adj:0.7	SN:1.0								TH, CALB1, SLC6A3, NR4A2, BNC2		SN|VTR|CALB1|Dopa	41	Agarwal et al. 2020				#854098		M Dopa	CS20250428_SUBCL_0025	CL:4042025	M|Dopa	16	#77f0ca		M Dopa	Dopaminergic	CS20250428_CLASS_0009	CL:2000097	M|Dopa	6	#0433b4		Glut Sero Dopa	CS20250428_NEIGH_0000	PR 2579	Glut|Sero|Dopa	2	#91f4bb
BF SKOR1 Glut	CS20250428_GROUP_0008	BF SKOR1 Glut	Interneuron	CL:4042040	STR:0.2, GPe:0.1, Adj:0.7	STR:0.2, GPe:0.1, Adj:0.7	STR:0.1, Adj:0.9	STR:0.3, GPe:0.1, STH:0.1, Adj:0.5										BF|SKOR1|Glut	42					#eb0077		F Glut	CS20250428_SUBCL_0013	PR 2771	F|Glut	14	#39e1e2		F M Glut	Interneuron	CS20250428_CLASS_0007		F|M|Glut	5	#7d0f09		Glut Sero Dopa	CS20250428_NEIGH_0000	PR 2579	Glut|Sero|Dopa	2	#91f4bb
VTR-HTH Glut	CS20250428_GROUP_0064	VTR-HTH Glut	Interneuron	CL:4042040	STR:0.1, SN:0.2, STH:0.1, Adj:0.6	SN:0.2, STH:0.1, Adj:0.6	Adj:1.0	STR:0.2, SN:0.3, STH:0.1, Adj:0.4								SLC17A6		VTR|HTH|Glut	43					#54621f		F M Glut	CS20250428_SUBCL_0017	PR 2771	F|M|Glut	15	#66750b		F M Glut	Interneuron	CS20250428_CLASS_0007		F|M|Glut	5	#7d0f09		Glut Sero Dopa	CS20250428_NEIGH_0000	PR 2579	Glut|Sero|Dopa	2	#91f4bb
STH PVALB-PITX2 Glut	CS20250428_GROUP_0038	STH PITX2 Glut	Interneuron	CL:4042040	STH:0.9, Adj:0.1	STH:1.0	STH:0.9, Adj:0.1	STH:0.7, Adj:0.2								PVALB, PITX2		STH|PVALB|PITX2|Glut	44	Yao et al. 2023				#f57e20		F Glut	CS20250428_SUBCL_0013	PR 2771	F|Glut	14	#39e1e2		F M Glut	Interneuron	CS20250428_CLASS_0007		F|M|Glut	5	#7d0f09		Glut Sero Dopa	CS20250428_NEIGH_0000	PR 2579	Glut|Sero|Dopa	2	#91f4bb
OPC	CS20250428_GROUP_0023	OPC	Nonneuron	CL:0002453	STR:0.5, GPe:0.1, Adj:0.3	STR:0.5, GPe:0.1, SN:0.1, Adj:0.3	STR:0.5, GPe:0.1, Adj:0.4	STR:0.6, GPe:0.1, Adj:0.3								PDGFRA, COL9A1		OPC	45	Siletti et al. 2023				#f5e689		OPC	CS20250428_SUBCL_0020	CL:0002453	OPC	8	#f5e689		OPC-Oligo	Nonneuron	CS20250428_CLASS_0010	CL:0000095	OPC|Oligo	3	#594a26		Nonneuron	CS20250428_NEIGH_0001	CL:0000000	Nonneuron	1	#a8afa5
COP	CS20250428_GROUP_0009	COP	Nonneuron	CL:4023059	STR:0.6, GPe:0.1, Adj:0.3	STR:0.5, GPe:0.1, Adj:0.3	STR:0.5, GPe:0.1, Adj:0.4	STR:0.7, Adj:0.2								GPR17		COP	46	Marques et al. 2016				#CCA43D		COP	CS20250428_SUBCL_0010	CL:4023059	COP	9	#CCA43D		OPC-Oligo	Nonneuron	CS20250428_CLASS_0010	CL:0000095	OPC|Oligo	3	#594a26		Nonneuron	CS20250428_NEIGH_0001	CL:0000000	Nonneuron	1	#a8afa5
ImOligo	CS20250428_GROUP_0018	ImOligo	Nonneuron	CL:4042031	STR:0.4, GPe:0.1, Adj:0.5	STR:0.4, GPe:0.1, GPi:0.1, SN:0.1, Adj:0.4	STR:0.3, GPe:0.1, Adj:0.6	STR:0.5, GPe:0.1, Adj:0.4								MBP, PTPRC		ImOligo	47	Jäkel et al. 2019				#CC915C		Oligodendrocyte	CS20250428_SUBCL_0022	CL:0000128	Oligodendrocyte	7	#594a26		OPC-Oligo	Nonneuron	CS20250428_CLASS_0010	CL:0000095	OPC|Oligo	3	#594a26		Nonneuron	CS20250428_NEIGH_0001	CL:0000000	Nonneuron	1	#a8afa5
Oligo PLEKHG1	CS20250428_GROUP_0026	Oligo PLEKHG1	Nonneuron	CL:0000128	STR:0.3, GPe:0.1, Adj:0.6	STR:0.3, GPe:0.1, Adj:0.5	STR:0.2, GPe:0.1, Adj:0.7	STR:0.3, GPe:0.1, Adj:0.5								MBP, PLEKHG1		Oligo|PLEKHG1	48	Siletti et al. 2023				#594a26		Oligodendrocyte	CS20250428_SUBCL_0022	CL:0000128	Oligodendrocyte	7	#594a26		OPC-Oligo	Nonneuron	CS20250428_CLASS_0010	CL:0000095	OPC|Oligo	3	#594a26		Nonneuron	CS20250428_NEIGH_0001	CL:0000000	Nonneuron	1	#a8afa5
Oligo OPALIN	CS20250428_GROUP_0025	Oligo OPALIN	Nonneuron	CL:0000128	STR:0.5, GPe:0.1, Adj:0.4	STR:0.4, GPe:0.1, GPi:0.1, Adj:0.3	STR:0.4, GPe:0.1, Adj:0.4	STR:0.6, GPe:0.1, Adj:0.3								MBP, OPALIN		Oligo|OPALIN	49	Siletti et al. 2023				#66391F		Oligodendrocyte	CS20250428_SUBCL_0022	CL:0000128	Oligodendrocyte	7	#594a26		OPC-Oligo	Nonneuron	CS20250428_CLASS_0010	CL:0000095	OPC|Oligo	3	#594a26		Nonneuron	CS20250428_NEIGH_0001	CL:0000000	Nonneuron	1	#a8afa5
ImAstro	CS20250428_GROUP_0017	ImAstro	Nonneuron		STR:0.7, Adj:0.2	NaN	STR:0.6, GPe:0.1, Adj:0.3	STR:0.8, Adj:0.2								AQP4, PTPRC		ImAstro	50					#401e66		Astrocyte	CS20250428_SUBCL_0000	CL:0000127	Astrocyte	1	#401e66		Astro-Epen	Nonneuron	CS20250428_CLASS_0000		Astro|Epen	1	#401e66		Nonneuron	CS20250428_NEIGH_0001		Nonneuron	1	#a8afa5
Astrocyte	CS20250428_GROUP_0039	Astrocyte	Nonneuron	CL:0000127	STR:0.6, GPe:0.1, Adj:0.3	STR:0.6, GPe:0.1, Adj:0.2	STR:0.5, GPe:0.1, Adj:0.4	STR:0.6, GPe:0.1, Adj:0.3								AQP4		Astrocyte	51	Yao et al. 2023				#195f8d		Astrocyte	CS20250428_SUBCL_0000	CL:0000127	Astrocyte	1	#401e66		Astro-Epen	Nonneuron	CS20250428_CLASS_0000	CL:0000125	Astro|Epen	1	#401e66		Nonneuron	CS20250428_NEIGH_0001	CL:0000000	Nonneuron	1	#a8afa5
Ependymal	CS20250428_GROUP_0012	Ependymal	Nonneuron	CL:0000065	STR:0.2, Adj:0.8	STR:0.5, Adj:0.5	STR:0.1, Adj:0.9	STR:0.1, Adj:0.9								DNAH11		Ependymal	52	Yao et al. 2023				#564860		Ependymal	CS20250428_SUBCL_0012	CL:0000065	Ependymal	2	#564860		Astro-Epen	Nonneuron	CS20250428_CLASS_0000	CL:0000125	Astro|Epen	1	#401e66		Nonneuron	CS20250428_NEIGH_0001	CL:0000000	Nonneuron	1	#a8afa5
Microglia	CS20250428_GROUP_0019	Microglia	Nonneuron	CL:0000129	STR:0.5, GPe:0.1, SN:0.1, Adj:0.3	STR:0.5, GPe:0.1, GPi:0.1, SN:0.1, Adj:0.3	STR:0.5, GPe:0.1, Adj:0.4	STR:0.5, Adj:0.3								CX3CR1		Microglia	53	Yao et al. 2023				#995C60		Microglia	CS20250428_SUBCL_0019	CL:0000129	Microglia	3	#995C60		Immune	Nonneuron	CS20250428_CLASS_0008	CL:0000842	Immune	2	#995C60		Nonneuron	CS20250428_NEIGH_0001	CL:0000000	Nonneuron	1	#a8afa5
BAM	CS20250428_GROUP_0001	BAM	Nonneuron	CL:4042003	STR:0.6, GPe:0.1, Adj:0.3	STR:0.6, GPe:0.1, SN:0.1, Adj:0.2	STR:0.6, Adj:0.4	STR:0.6, Adj:0.3								CD163, MRC1		BAM	54	Yao et al. 2023	BAM	Border-associated macrophages		#CC887A		Macrophage	CS20250428_SUBCL_0018	CL:0000235	Macrophage	4	#CC887A		Immune	Nonneuron	CS20250428_CLASS_0008	CL:0000842	Immune	2	#995C60		Nonneuron	CS20250428_NEIGH_0001	CL:0000000	Nonneuron	1	#a8afa5
Monocyte	CS20250428_GROUP_0022	Monocyte	Nonneuron		STR:0.6, GPe:0.1, Adj:0.3	NaN	STR:0.6, Adj:0.3	STR:0.6, GPe:0.1, Adj:0.3								FGR		Monocyte	55	Yao et al. 2023				#C3CC7A		Monocyte	CS20250428_SUBCL_0038	CL:0000542	Monocyte	6	#C3CC7A		Immune	Nonneuron	CS20250428_CLASS_0008	CL:0000842	Immune	2	#995C60		Nonneuron	CS20250428_NEIGH_0001	CL:0000000	Nonneuron	1	#a8afa5
B cells	CS20250428_GROUP_0000	B cells	Nonneuron	CL:0000236	STR:0.7, Adj:0.3	NaN	NaN	STR:0.7, Adj:0.3								FCRL1, BANK1		B cells	56					#999517		Lymphocyte	CS20250428_SUBCL_0015	CL:0000542	Lymphocyte	5	#5A662E		Immune	Nonneuron	CS20250428_CLASS_0008		Immune	2	#995C60		Nonneuron	CS20250428_NEIGH_0001		Nonneuron	1	#a8afa5
T cells	CS20250428_GROUP_0059	T cells	Nonneuron	CL:0000084	STR:0.4, GPe:0.1, Adj:0.4	NaN	STR:0.3, GPe:0.1, Adj:0.5	STR:0.5, GPe:0.1, Adj:0.4								CD247, ITK		T cells	57	Yao et al. 2023				#5A662E		Lymphocyte	CS20250428_SUBCL_0015	CL:0000542	Lymphocyte	5	#5A662E		Immune	Nonneuron	CS20250428_CLASS_0008	CL:0000842	Immune	2	#995C60		Nonneuron	CS20250428_NEIGH_0001	CL:0000000	Nonneuron	1	#a8afa5
VLMC	CS20250428_GROUP_0062	VLMC	Nonneuron	CL:4023051	STR:0.6, Adj:0.4	STR:0.6, Adj:0.4	STR:0.4, Adj:0.5	STR:0.7, Adj:0.2								PDGFRA, DCN		VLMC	58	Yao et al. 2023				#a8afa5		VLMC	CS20250428_SUBCL_0035	CL:4023051	VLMC	13	#a8afa5		Vascular	Nonneuron	CS20250428_CLASS_0011	CL:0000192	Vascular	4	#a8afa5		Nonneuron	CS20250428_NEIGH_0001	CL:0000000	Nonneuron	1	#a8afa5
SMC	CS20250428_GROUP_0028	SMC	Nonneuron	CL:0000192	STR:0.6, Adj:0.3	STR:0.7, Adj:0.3	STR:0.5, Adj:0.4	STR:0.6, GPe:0.1, Adj:0.2								ACTA2		SMC	59	Yao et al. 2023				#858881		SMC	CS20250428_SUBCL_0024	CL:0000192	SMC	12	#858881		Vascular	Nonneuron	CS20250428_CLASS_0011	CL:0000192	Vascular	4	#a8afa5		Nonneuron	CS20250428_NEIGH_0001	CL:0000000	Nonneuron	1	#a8afa5
Pericyte	CS20250428_GROUP_0027	Pericyte	Nonneuron	CL:0000669	STR:0.7, Adj:0.2	STR:0.7, Adj:0.1	STR:0.7, Adj:0.2	STR:0.7, GPe:0.1, Adj:0.2								PDGFRB		Pericyte	60	Yao et al. 2023				#B97300		Pericyte	CS20250428_SUBCL_0023	CL:0000669	Pericyte	11	#B97300		Vascular	Nonneuron	CS20250428_CLASS_0011	CL:0002320	Vascular	4	#a8afa5		Nonneuron	CS20250428_NEIGH_0001	CL:0000000	Nonneuron	1	#a8afa5
Endo	CS20250428_GROUP_0011	Endo	Nonneuron	CL:0000115	STR:0.7, GPe:0.1, Adj:0.2	STR:0.7, GPe:0.1, Adj:0.2	STR:0.6, Adj:0.3	STR:0.7, GPe:0.1, Adj:0.2								PECAM1		Endo	61	Yao et al. 2023				#66493D		Endo	CS20250428_SUBCL_0011	CL:0000115	Endo	10	#66493D		Vascular	Nonneuron	CS20250428_CLASS_0011	CL:0002320	Vascular	4	#a8afa5		Nonneuron	CS20250428_NEIGH_0001	CL:0000000	Nonneuron	1	#a8afa5

### Sheet: abbrev_meanings
token	meaning	type	primary_identifier	secondary_identifier	comment
ACx	allocortex	anatomical	DHBA:10292
ADARB2	adenosine deaminase RNA specific B2 (inactive)	gene	ENSEMBL:ENSG00000185736
AMY	amygdaloid complex	anatomical	DHBA:10361
Astro	astrocyte	cell_type	CL:0000127
Astrocyte	astrocyte	cell_type	CL:0000127
B cells	B cell	cell_type	CL:0000236
BAM	border-associated macrophage	cell_type	CL:4042003
BF	basal forebrain	anatomical	DHBA:10349
BG	basal ganglia	anatomical	UBERON:0010011
BNST	bed nucleus of stria terminalis	anatomical	DHBA:10384
CALB1	calbindin 1	gene	ENSEMBL:ENSG00000104327
CGE	caudal ganglionic eminence	anatomical	DHBA:10552	UBERON:0004026
CHODL	chondrolectin	gene	ENSEMBL:ENSG00000154645
Cholinergic	cholinergic neuron	cell_type	CL:0000108
CLMN	calmin	gene	ENSEMBL:ENSG00000165959
CN	cerebral nuclei	anatomical	DHBA:10331	UBERON:0004025
COP	committed oligodendrocyte precursor	cell_type	CL:4023059
CTXND1	cortexin domain containing 1	gene	ENSEMBL:ENSG00000259417
Cx	cerebral cortex	anatomical	DHBA:10159
CXCL14	C-X-C motif chemokine ligand 14	gene	ENSEMBL:ENSG00000145824
D1 ICj	Island of Calleja granule cell	cell_type	CL:4030053
D1 Matrix MSN	D1 medium spiny neuron, matrix	cell_type	CL:4030043
D1 MSN	D1 medium spiny neuron	cell_type	CL:4030051
D1 NUDAP MSN	D1 medium spiny neuron, neurochemically unique domains in the accumbens and putamen	cell_type	CL:4030054
D1 Striosome MSN	D1 medium spiny neuron, striosomal	cell_type	CL:4030048
D1D2 Hybrid MSN	D1/D2-hybrid medium spiny neuron	cell_type	CL:4030050
D2 Matrix MSN	D2 medium spiny neuron, matrix	cell_type	CL:4030047
D2 MSN	D2 medium spiny neuron	cell_type	CL:4030052
D2 StrioMat Hybrid MSN	D2 medium spiny neuron, matrix/striosomal hybrid	cell_type
D2 Striosome MSN	D2 medium spiny neuron, striosomal	cell_type	CL:4030049
Dopa	dopaminergic neuron	cell_type	CL:0000700
EBF2	EBF transcription factor 2	gene	ENSEMBL:ENSG00000221818
Eca	peri-caudate ependymal and subependymal zone	anatomical	DHBA:146034742
Endo	endothelial cell	cell_type	CL:0000115
Epen	ependymal cell	cell_type	CL:0000065
Ependymal	ependymal cell	cell_type	CL:0000065
F	forebrain (prosencephalon)	anatomical	DHBA:10156	UBERON:0004024
FRMD7	FERM domain containing 7	gene	ENSEMBL:ENSG00000165694
FS	fast spiking neuron	cell_type
GABA	GABAergic neuron	cell_type	CL:0000617
GAD2	glutamate decarboxylase 2	gene	ENSEMBL:ENSG00000136750
GATA3	GATA binding protein 3	gene	ENSEMBL:ENSG00000107485
GBX1	gastrulation brain homeobox 1	gene	ENSEMBL:ENSG00000164900
Glut	glutamatergic neuron	cell_type	CL:0000679
GP	globus pallidus	anatomical	DHBA:10342	UBERON:0001875
GPi Core	internal division of globus pallidus, medial (central) portion	anatomical	DHBA:11548		uDHBA acronym = GPiM
GPi Shell	internal division of globus pallidus, lateral (peripheral) portion	anatomical	DHBA:11549		uDHBA acronym = GPiL
Granular	granule cell	cell_type	CL:0000120
HDC	histidine decarboxylase	gene	ENSEMBL:ENSG00000140287
Hist	histaminergic neuron	cell_type	CL:0011110
Hybrid MSN	D1/D2-hybrid medium spiny neuron	cell_type	CL:4030050
ImAstro	immune astrocyte	cell_type
Immune	leukocyte	cell_type	CL:0000738
ImOligo	immune oligodendrocyte	cell_type
LAMP5	lysosomal associated membrane protein family member 5	gene	ENSEMBL:ENSG00000125869
LGE	lateral ganglionic eminence	anatomical	DHBA:10551	UBERON:0004025
LHX6	LIM homeobox 6	gene	ENSEMBL:ENSG00000106852
LHX8	LIM homeobox 8	gene	ENSEMBL:ENSG00000162624
Lymphocyte	lymphocyte	cell_type	CL:0000542
M	midbrain (mesencephalon)	anatomical	DHBA:10648	UBERON:0001891
Macrophage	macrophage	cell_type	CL:0000235
MEIS2	Meis homeobox 2	gene	ENSEMBL:ENSG00000134138
MGE	medial ganglionic eminence	anatomical	DHBA:10550	UBERON:0004024
Microglia	microglial cell	cell_type	CL:0000129
Monocyte	monocyte	cell_type	CL:0000576
NDB	nucleus of diagonal band	anatomical	DHBA:10354	UBERON:0001879
NK cells	natural killer cell	cell_type	CL:0000623
Nonneuron	non-neuronal cell	cell_type
Oligo	oligodendrocyte	cell_type	CL:0000128
Oligodendrocyte	oligodendrocyte	cell_type	CL:0000128
ONECUT1	one cut homeobox 1	gene	ENSEMBL:ENSG00000169856
OPALIN	oligodendrocytic myelin paranodal and inner loop protein	gene	ENSEMBL:ENSG00000197430
OPC	oligodendrocyte precursor cell	cell_type	CL:0002453
OT	olfactory tubercle	anatomical	DHBA:10310	UBERON:0001883
OTX2	orthodenticle homeobox 2	gene	ENSEMBL:ENSG00000165588
PAX7	paired box 7	gene	ENSEMBL:ENSG00000009709
PAX8	paired box 8	gene	ENSEMBL:ENSG00000125618
Pericyte	pericyte	cell_type	CL:0000669
PITX2	paired like homeodomain 2	gene	ENSEMBL:ENSG00000164093
PLPP4	phospholipid phosphatase 4	gene	ENSEMBL:ENSG00000203805
POSTN	periostin	gene	ENSEMBL:ENSG00000133110
PTHLH	parathyroid hormone like hormone	gene	ENSEMBL:ENSG00000087494
PVALB	parvalbumin	gene	ENSEMBL:ENSG00000100362
RBFOX1	RNA binding fox-1 homolog 1	gene	ENSEMBL:ENSG00000078328
RSPO2	R-spondin 2	gene	ENSEMBL:ENSG00000147655
SEMA5A	semaphorin 5A	gene	ENSEMBL:ENSG00000112902
Sero	serotonergic neuron	cell_type	CL:0000850
SI	substantia innominata	anatomical	DHBA:13034	UBERON:0003017
SKOR1	SKI family transcriptional corepressor 1	gene	ENSEMBL:ENSG00000188779
SMC	smooth muscle cell	cell_type	CL:0000192
SN	substantia nigra	anatomical	DHBA:12251	UBERON:0002038
SOX6	SRY-box transcription factor 6	gene	ENSEMBL:ENSG00000110693
SST	somatostatin	gene	ENSEMBL:ENSG00000157005
ST18	ST18 C2H2C-type zinc finger transcription factor	gene	ENSEMBL:ENSG00000147488
STH	subthalamic nucleus	anatomical	DHBA:10466	UBERON:0001906
STK32A	serine/threonine kinase 32A	gene	ENSEMBL:ENSG00000169302
STR	striatum	anatomical	DHBA:10333	UBERON:0002435
STRd	dorsal striatum (caudoputamen complex-CP, STRd)	anatomical	DHBA:AA30192	UBERON:0005382	uDHBA acronym = DS
STRv	ventral striatum (STRv)	anatomical	DHBA:AA30195	UBERON:0005403	uDHBA acronym = VS
Subpallium	subpallium	anatomical	UBERON:0000204
T cells	T cell	cell_type	CL:0000084
TAC3	tachykinin precursor 3	gene	ENSEMBL:ENSG00000166863
TCF7L2	transcription factor 7 like 2	gene	ENSEMBL:ENSG00000148737
THM	thalamus	anatomical	DHBA:10390	UBERON:0001897
Vascular	vascular system	anatomical	UBERON:0007798
VIP	vasoactive intestinal peptide	gene	ENSEMBL:ENSG00000146469
VLMC	vascular leptomeningeal cell	cell_type	CL:4023051
VTA	ventral tegmental area	anatomical	DHBA:12261	UBERON:0002691
GPe	external segment of globus pallidus	anatomical	DHBA:10343
HTH	hypothalamus	anatomical	DHBA:10467
LYPD6	LY6/PLAUR domain containing 6	gene	ENSEMBL:ENSG00000187123
GPin	interstitial cholinergic nucleus of globus pallidus	anatomical	DHBA:AA30205
OB	olfactory bulb	anatomical	DHBA:10307
PLEKHG1	pleckstrin homology and RhoGEF domain containing G1	gene	ENSEMBL:ENSG00000120278
SLEA	sublenticular extended amygdala	anatomical	DHBA:10387
ZI	zona incerta	anatomical	DHBA:10463
VTR	ventral tegmental region of midbrain	anatomical	DHBA:146034938
D1	D1 medium spiny neuron	cell_type	CL:4030051

### Sheet: Literature
title	citation	doi	species	category	notes	data	to_align
HMBA Basal Ganglia Consensus taxonomy	Novel		Human/Macaque/Mamoset/Mouse	snRNA-seq
Interneuron diversity in the human dorsal striatum	Garma et al. 2024	https://doi.org/10.1038/s41467-024-50414-w	Human	sn/cRNA-seq of Striatum Interneuron
A single-cell atlas of the human substantia nigra reveals cell-specific pathways associated with neurological disorders	Agarwal et al. 2020	https://doi.org/10.1038/s41467-020-17876-0	Human	sn/cRNA-seq of BG Interneuron
Single-cell genomic profiling of human dopamine neurons identifies a population that selectively degenerates in Parkinson’s disease	Kamath et al. 2022	https://doi.org/10.1038/s41593-022-01061-1	Human	sn/cRNA-seq of BG Interneuron
Transcriptional and anatomical diversity of medium spiny neurons in the primate striatum	He et al. 2021	https://doi.org/10.1016/j.cub.2021.10.015	Macaque	sn/cRNA-seq of Striatum MSN
Innovations present in the primate interneuron repertoire	Krienen et al. 2020	https://doi.org/10.1038/s41586-020-2874-8	Human/Macaque/Mamoset/Mouse/Ferret	sn/cRNA-seq of Striatum Interneuron
Cellular Taxonomy of the Mouse Striatum as Revealed by Single-Cell RNA-Seq	Gokce et al. 2016	https://doi.org/10.1016/j.celrep.2016.06.059	Mouse	sn/cRNA-seq of Striatum MSN
Continuous and Discrete Neuron Types of the Adult Murine Striatum	Stanley et al. 2020	https://doi.org/10.1016/j.neuron.2019.11.004	Mouse	sn/cRNA-seq of Striatum MSN
Molecular Diversity and Specializations among the Cells of the Adult Mouse Brain	Saunders et al. 2018	https://doi.org/10.1016/j.cell.2018.07.028	Mouse	sn/cRNA-seq of Striatum MSN
A Spatiomolecular Map of the Striatum	Märtin et al. 2019	https://doi.org/10.1016/j.celrep.2019.11.096	Mouse	sn/cRNA-seq of Striatum MSN
Diversity of Interneurons in the Dorsal Striatum Revealed by Single-Cell RNA Sequencing and PatchSeq	Muñoz-Manchado et al. 2018	https://doi.org/10.1016/j.celrep.2018.07.053	Mouse	sn/cRNA-seq of Striatum Interneuron
Decoding molecular and cellular heterogeneity of mouse nucleus accumbens	Chen et al. 2021	https://doi.org/10.1038/s41593-021-00938-x	Mouse	sn/cRNA-seq of Striatum NAC
Altered human oligodendrocyte heterogeneity in multiple sclerosis	Jäkel et al. 2019	https://doi.org/10.1038/s41586-019-0903-2	Human	sn/cRNA-seq
Transcriptomic diversity of cell types across the adult human brain	Siletti et al. 2023	https://doi.org/10.1126/science.add7046	Human	sn/cRNA-seq of whole brain
Oligodendrocyte heterogeneity in the mouse juvenile and adult central nervous system	Marques et al. 2016	https://doi.org/10.1126/science.aaf6463	Mouse	sn/cRNA-seq of CNS
Genetically Distinct Parallel Pathways in the Entopeduncular Nucleus for Limbic and Sensorimotor Output of the Basal Ganglia	Wallace et al. 2017	https://doi.org/10.1016/j.neuron.2017.03.017	Mouse	sn/cRNA-seq of GPi
A high-resolution transcriptomic and spatial atlas of cell types in the whole mouse brain	Yao et al. 2023	https://doi.org/10.1038/s41586-023-06812-z	Mouse	sn/cRNA-seq + spatial of whole brain
New Subregions of the Mouse Entopeduncular Nucleus Defined by the Complementary Immunoreactivities for Substance P and Cannabinoid Type-1 Receptor Combined with Distributions of Different Neuronal Types	Miyamoto and Fukuda et al. 2022	https://doi.org/10.1523/ENEURO.0208-22.2022	Mouse	Anterograde Tracers of GPi
Conserved cell types with divergent features in human versus mouse cortex	Hodge et al. 2019	https://doi.org/10.1038/s41586-019-1506-7	Human/Mouse	sn/cRNA-seq of MTG cortex
Whole-brain mapping of histaminergic projections in mouse brain	Lin et al. 2023	https://doi.org/10.1073/pnas.2216231120	Mouse	precise 3D structural pattern of histaminergic projections in mouse whole brain
Neurons gating behavior—developmental, molecular and functional features of neurons in the Substantia Nigra pars reticulata	Partanen et al. 2022
Single-nucleus transcriptome analysis reveals cell-type-specific molecular signatures across reward circuitry in the human brain	Tran et al, 2021	https://doi.org/10.1016/j.neuron.2021.09.001	Human	NAc, AMY, HPC, DLPFC, sACC
Distinct subpopulations of D1 medium spiny neurons exhibit unique transcriptional responsiveness to cocaine	Phillips et al, 2023	https://doi.org/10.1016/j.mcn.2023.103849	Rat	NAc
Single-cell genomic profiling of human dopamine neurons identifies a population that selectively degenerates in Parkinson’s disease	Tushar et al, 2022	https://doi.org/10.1038/s41593-022-01061-1	Human, Macaque, mouse, rat, and tree shrew
Molecular and spatial transcriptomic classification of midbrain dopamine neurons and their alterations in a LRRK2G2019S model of Parkinson’s disease	Zachary et al, 2024	https://doi.org/10.1101/2024.06.06.597807	mouse	SN dopamine
The development and evolution of inhibitory neurons in primate cerebrum	Schmitz et al, 2022	https://doi.org/10.1038/s41586-022-04510-w	Macaque	sn/cRNA-seq of BG Interneuron
