## Supplemental Table S1.3 for "Cross-species consensus atlas of the primate basal ganglia"

### Sheet: dev_mappings
Group	Initial_Class	Supervised Interpretation
STRv D1 MSN	LGE_MSN_FOXP1,ISL1	LGE_MSN_FOXP1,ISL1 is the classical D1 initial class
STRd D2 Matrix MSN	LGE_MSN_FOXP1,PENK	LGE_MSN_FOXP1,PENK is the classical D2 initial class
STRd D1 Matrix MSN	LGE_MSN_FOXP1,ISL1	LGE_MSN_FOXP1,ISL1 is the classical D1 initial class
STRd D2 Striosome MSN	LGE_MSN_FOXP1,PENK	LGE_MSN_FOXP1,PENK is the classical D2 initial class
STRv D2 MSN	LGE_MSN_FOXP1,PENK	LGE_MSN_FOXP1,PENK is the classical D2 initial class
STR TAC3-PLPP4 GABA	MGE-Str_GABA_CRABP1,MAF	Striatal-like MGE
STR D1D2 Hybrid MSN	LGEd-eMSN_TSHZ1,PBX3	LGEd-eMSN_TSHZ1,PBX3 Is the eccentric/OB PGC initial class
GPe SOX6-CTXND1 GABA	LGEd-eMSN_TSHZ1,PBX3	LGEd-eMSN_TSHZ1,PBX3 Is the eccentric/OB PGC initial class. Unclear if mis-mapped or not
AMY-SLEA-BNST GABA	LGE_MSN_ISL1,NPY1R	LGE_MSN_ISL1,NPY1R diverges from classical D1 MSN in development, but its adult correspondence was previously unknown
STRv D1 NUDAP MSN	LGEd-eMSN_TSHZ1,PBX3	LGEd-eMSN_TSHZ1,PBX3 Is the eccentric/OB PGC initial class
STRd D1 Striosome MSN	LGE_MSN_FOXP1,ISL1	LGE_MSN_FOXP1,ISL1 is the classical D1 initial class
STR FS PTHLH-PVALB GABA	MGE-Str_GABA_CRABP1,MAF	Striatal-like MGE
STRd D2 StrioMat Hybrid MSN	LGE_MSN_FOXP1,PENK	LGE_MSN_FOXP1,PENK is the classical D2 initial class, though other data suggest this adult Group may be more similar to other LGEd-eMSN_TSHZ1,PBX3 derivatives
STR-BF TAC3-PLPP4-LHX8 GABA	MGE-Str_GABA_CRABP1,MAF	Striatal-like MGE
STR SST-CHODL GABA	MGE-LP_GABA_SST,CHODL	MGE-LP_GABA_SST,CHODL is known to migrate throughout telencephalon
STR SST-RSPO2 GABA	MGE-Ctx_GABA_LHX6	Cortical-like but migrates into striatum
GPe MEIS2-SOX6 GABA	LGEd_GABA_SP8,MEIS2	LGEd_GABA_SP8,MEIS2 is the OB granule cell initial class, which migrates widely into other parts of telencephalon
OT D1 ICj	LGE_MSN_ISL1,NPY1R	LGE_MSN_ISL1,NPY1R diverges from classical D1 MSN in development, but its adult correspondence was previously unknown
ZI-HTH GABA	DMR_GABA	Likely incorrect mapping and should map to developmental zona incerta initial class
LAMP5-LHX6 GABA	MGE-Ctx_GABA_LHX6	Cortical-like but migrates into striatum, likely mismapped and should be CGE_GABA
VIP GABA	CGE_GABA	Cortical-like but migrates into striatum
OB FRMD7 GABA	LGEd-eMSN_TSHZ1,PBX3	LGEd-eMSN_TSHZ1,PBX3 Is the eccentric/OB PGC initial class
VTR-HTH Glut	DMR_Glut	Unknown ventral brainstem origin
LAMP5-CXCL14 GABA	CGE_GABA	Cortical-like but migrates into striatum
STR Cholinergic GABA	DMR_GABA	Incorrect mapping, most likely MGE-TEv_GABA-Chol_CRABP1,GBX1
GPe-NDB-SI LHX6-LHX8-GBX1 GABA	MGE-TEv_GABA-Chol_CRABP1,GBX1	MGE-TEv_GABA-Chol_CRABP1,GBX1 GP GABAergic subset
STR LYPD6-RSPO2 GABA	MGE-Ctx_GABA_LHX6	Cortical-like but migrates into striatum
BF SKOR1 Glut	Ctx_IT	Unknown origin
STRd Cholinergic GABA	DMR_GABA	Incorrect mapping, most likely MGE-TEv_GABA-Chol_CRABP1,GBX1
OB Dopa-GABA	LGEd-eMSN_TSHZ1,PBX3	LGEd-eMSN_TSHZ1,PBX3 Is the eccentric/OB PGC initial class
GPin-BF Cholinergic GABA	MGE-TEv_GABA-Chol_CRABP1,GBX1	MGE-TEv_GABA-Chol_CRABP1,GBX1 GP GABAergic subset
SN-VTR-HTH GATA3-TCF7L2 GABA	ME_GABA_OTX2	Midbrain maintaining OTX2 expression
AMY-SLEA-BNST D1 GABA	LGE_MSN_ISL1,NPY1R	LGE_MSN_ISL1,NPY1R diverges from classical D1 MSN in development, but its adult correspondence was previously unknown
SN SOX6 Dopa	ME_Dopa_PITX3	midbrain floor plate-derived
GPi Core	DMR_GABA	Unknown ventral brainstem origin
STH PVALB-PITX2 Glut	ME_Dopa_PITX3	Likely incorrect mapping from PITX2+ ventral diencephalic regions near midbrain floor plate
STR SST-ADARB2 GABA	MGE-Ctx_GABA_LHX6	Cortical-like but migrates into striatum
GPi Shell	DMR_Glut	Unknown ventral brainstem origin
SN-VTR CALB1 Dopa	ME_Dopa_PITX3	midbrain floor plate-derived
SN EBF2 GABA	RE_Gly-GABA_SKOR1	midbrain floor plate-derived
SN-VTR GAD2 Dopa	ME_Dopa_PITX3	midbrain floor plate-derived
SN GATA3-PVALB GABA	ME_GABA_PAX5	Ventrolateral rhombomere 1 derived
SN SEMA5A GABA	DMR_GABA	Unknown ventral brainstem origin
SN GATA3-PAX8 GABA	ME_GABA_PAX5	Ventrolateral rhombomere 1 derived

### Sheet: yao_tf_list_plus
BHLHE22
LHX6
ZEB2
HOXB4
LHX2
BATF3
ARX
RORB
PAX3
ZFHX4
EGR4
FOXO1
CARHSP1
NEUROD2
EGR1
SOX3
SOX6
FOSB
PRDM16
IRX2
NKX6-1
EN2
NEUROD6
LHX8
NR2E1
ZIC5
NKX2-4
FOXQ1
INSM1
ESRRB
FEV
FOXD1
SOX17
NFE2L2
HOXB2
PAX8
CREB3L1
POU6F2
DRD1
IRX1
GLI1
POU4F3
FOXA1
LITAF
HOXA5
MYB
RUNX1
REST
ID3
ONECUT3
TSHZ1
BNC2
OSR1
KLF5
PAX7
HOXB8
RAX
NFIB
IRF8
ETV4
PBX3
TOX3
IKZF3
PRDM6
EMX1
FOXP2
SIX2
SIX3
HOXC4
OLIG2
MEIS1
LHX3
ELF4
HMX3
LEF1
OLIG3
TLX3
LMX1A
EOMES
NR2F2
ZIC4
EMX2
DMBX1
SATB2
BARHL2
GBX1
TBX3
KLF4
SOX1
EGR3
PRDM12
PRRX1
POU3F3
TBR1
HES5
HES1
SP9
NKX2-1
LHX5
HOXB3
HMX2
CEBPB
OTX2
SCRT2
DBX2
FLI1
MAF
EBF2
LBX1
FOXJ1
SP8
SIX1
NR4A1
DLX2
IRX3
RFX4
FOXP1
FOXD3
LHX4
POU4F2
ID4
LHX1
MAFA
PITX2
TBX20
HOXA4
TBX18
ONECUT1
SETDB2
OTP
ONECUT2
DLX5
TULP1
SOX21
PAX5
RFX2
PRDM13
PHOX2B
HOXB7
NR4A3
ZIC2
GATA2
VSX2
PAX6
ZBTB7C
TCF7L1
DMRTB1
UNCX
TWIST1
MSX1
BCL11B
SP110
FOXO6
ID1
PAX2
SKOR2
EN1
SMAD3
ZIC1
EBF1
BSX
SOX10
HOXB6
HES3
FOXC1
RREB1
AFF1
DLX6
SPDEF
BCL6
EBF3
GLI2
IRF5
FOXG1
FOXD2
LMX1B
BARHL1
SIX6
SOX9
MEIS2
ISL1
TAL1
HOXA3
OLIG1
TOX
FOXA2
NEUROD1
DMRTA2
DRD2
JUNB
NFIA
LHX9
OTX1
GLIS3
ATF3
SOX5
PPARA
NPAS2
BCL11A
OVOL2
SALL3
KLF10
DLX1
EVX2
ID2
CREB5
HOPX
SOX8
ESR2
CASZ1
RUNX2
MECOM
NR2F1
SKOR1
FEZF2
TCF7L2
HMGB2
SATB1
HOXB5
ZIC3
PROX1
GLI3
SOX13
ETS1
POU3F2
SOX2
ARID5A
GATA3
CRX
SHOX2
CREB3L2
GBX2
POU4F1
REL
ZBTB16
SIM1
IKZF1
MLXIPL
NKX6-2
NR4A2
ST18
FOXB1
NKX2-2
POU3F4
HOXD3
ERG
MAFB
ELK3
NFIX
E2F1
SALL1
IRF1
STAT4
NFATC1
ERF
GSX1
FOSL2
IRX5
SMAD6
POU3F1
KLF3
PITX3
KLF2
FOS
