## Supplemental Table S1.4 for "Cross-species consensus atlas of the primate basal ganglia"

Study_ID|Celltype_1	Study_ID|Celltype_2	Mean_AUROC	Match_type
human|OPC	macaque|OPC	1	Reciprocal_top_hit
human|OPC	marmoset|OPC	1	Reciprocal_top_hit
human|STR FS PTHLH-PVALB GABA	macaque|STR FS PTHLH-PVALB GABA	1	Reciprocal_top_hit
macaque|OPC	marmoset|OPC	1	Above_0.8
macaque|COP	marmoset|COP	1	Above_0.8
macaque|Microglia	marmoset|Microglia	1	Above_0.8
macaque|STR FS PTHLH-PVALB GABA	marmoset|STR FS PTHLH-PVALB GABA	1	Above_0.8
macaque|Astrocyte	marmoset|Astrocyte	1	Above_0.8
human|LAMP5-CXCL14 GABA	macaque|LAMP5-CXCL14 GABA	1	Reciprocal_top_hit
macaque|SN SOX6 Dopa	marmoset|SN SOX6 Dopa	1	Above_0.8
human|Ependymal	macaque|Ependymal	1	Reciprocal_top_hit
human|LAMP5-LHX6 GABA	macaque|LAMP5-LHX6 GABA	1	Reciprocal_top_hit
macaque|LAMP5-CXCL14 GABA	marmoset|LAMP5-CXCL14 GABA	1	Above_0.8
human|Ependymal	marmoset|Ependymal	1	Reciprocal_top_hit
human|Endo	macaque|Endo	1	Reciprocal_top_hit
human|STH PVALB-PITX2 Glut	macaque|STH PVALB-PITX2 Glut	1	Reciprocal_top_hit
human|COP	macaque|COP	1	Reciprocal_top_hit
human|LAMP5-CXCL14 GABA	marmoset|LAMP5-CXCL14 GABA	1	Reciprocal_top_hit
human|STR FS PTHLH-PVALB GABA	marmoset|STR FS PTHLH-PVALB GABA	1	Reciprocal_top_hit
human|SN-VTR CALB1 Dopa	macaque|SN SOX6 Dopa	1	Reciprocal_top_hit
macaque|Ependymal	marmoset|Ependymal	1	Above_0.8
human|SN SOX6 Dopa	macaque|SN SOX6 Dopa	1	Above_0.8
human|STR TAC3-PLPP4 GABA	macaque|STR TAC3-PLPP4 GABA	1	Reciprocal_top_hit
human|Microglia	macaque|Microglia	1	Reciprocal_top_hit
macaque|VLMC	marmoset|VLMC	1	Above_0.8
human|VIP GABA	macaque|VIP GABA	1	Reciprocal_top_hit
macaque|STRd Cholinergic GABA	marmoset|STRd Cholinergic GABA	1	Above_0.8
human|COP	marmoset|COP	1	Reciprocal_top_hit
human|Microglia	marmoset|Microglia	1	Reciprocal_top_hit
macaque|SMC	marmoset|SMC	1	Above_0.8
human|Astrocyte	marmoset|Astrocyte	1	Reciprocal_top_hit
macaque|STR SST-CHODL GABA	marmoset|STR SST-CHODL GABA	1	Above_0.8
human|Astrocyte	macaque|Astrocyte	1	Reciprocal_top_hit
human|STR LYPD6-RSPO2 GABA	macaque|STR LYPD6-RSPO2 GABA	1	Reciprocal_top_hit
macaque|VIP GABA	marmoset|VIP GABA	1	Above_0.8
macaque|STR TAC3-PLPP4 GABA	marmoset|STR TAC3-PLPP4 GABA	1	Above_0.8
human|GPi Core	macaque|GPi Core	1	Reciprocal_top_hit
human|SN SOX6 Dopa	marmoset|SN SOX6 Dopa	1	Reciprocal_top_hit
macaque|Pericyte	marmoset|Pericyte	1	Above_0.8
human|Pericyte	macaque|Pericyte	1	Reciprocal_top_hit
macaque|OT D1 ICj	marmoset|OT D1 ICj	1	Above_0.8
macaque|STH PVALB-PITX2 Glut	marmoset|STH PVALB-PITX2 Glut	1	Above_0.8
human|STR SST-CHODL GABA	macaque|STR SST-CHODL GABA	1	Reciprocal_top_hit
macaque|STRv D1 NUDAP MSN	marmoset|STRv D1 NUDAP MSN	1	Above_0.8
human|STR D1D2 Hybrid MSN	macaque|STR D1D2 Hybrid MSN	1	Reciprocal_top_hit
macaque|SN-VTR CALB1 Dopa	human|SN-VTR CALB1 Dopa	1	Above_0.8
human|OB FRMD7 GABA	marmoset|OB FRMD7 GABA	1	Reciprocal_top_hit
macaque|OB FRMD7 GABA	marmoset|OB FRMD7 GABA	1	Above_0.8
macaque|STR D1D2 Hybrid MSN	marmoset|STR D1D2 Hybrid MSN	1	Above_0.8
human|SN-VTR CALB1 Dopa	marmoset|SN SOX6 Dopa	1	Above_0.8
macaque|LAMP5-LHX6 GABA	marmoset|LAMP5-LHX6 GABA	1	Above_0.8
human|OB FRMD7 GABA	macaque|OB FRMD7 GABA	1	Reciprocal_top_hit
human|VLMC	macaque|VLMC	1	Reciprocal_top_hit
human|STR SST-CHODL GABA	marmoset|STR SST-CHODL GABA	1	Reciprocal_top_hit
human|LAMP5-LHX6 GABA	marmoset|LAMP5-LHX6 GABA	1	Reciprocal_top_hit
human|STR SST-RSPO2 GABA	macaque|STR SST-RSPO2 GABA	1	Reciprocal_top_hit
macaque|GPi Core	marmoset|GPi Core	1	Above_0.8
human|STR Cholinergic GABA	marmoset|STR Cholinergic GABA	1	Reciprocal_top_hit
marmoset|STRd Cholinergic GABA	human|STR Cholinergic GABA	1	Above_0.8
human|VLMC	marmoset|VLMC	1	Reciprocal_top_hit
human|Pericyte	marmoset|Pericyte	1	Reciprocal_top_hit
macaque|STR LYPD6-RSPO2 GABA	marmoset|STR LYPD6-RSPO2 GABA	1	Above_0.8
macaque|GPin-BF Cholinergic GABA	marmoset|GPin-BF Cholinergic GABA	1	Above_0.8
human|GPi Core	marmoset|GPi Core	1	Reciprocal_top_hit
macaque|STR Cholinergic GABA	marmoset|STR Cholinergic GABA	1	Above_0.8
human|STR Cholinergic GABA	macaque|STR Cholinergic GABA	1	Reciprocal_top_hit
human|STH PVALB-PITX2 Glut	marmoset|STH PVALB-PITX2 Glut	1	Reciprocal_top_hit
human|VIP GABA	marmoset|VIP GABA	1	Reciprocal_top_hit
human|OT D1 ICj	macaque|OT D1 ICj	1	Reciprocal_top_hit
human|SN GATA3-PVALB GABA	macaque|SN GATA3-PVALB GABA	1	Reciprocal_top_hit
human|SMC	macaque|SMC	1	Reciprocal_top_hit
macaque|STR SST-RSPO2 GABA	marmoset|STR SST-RSPO2 GABA	1	Above_0.8
macaque|GPe SOX6-CTXND1 GABA	marmoset|GPe SOX6-CTXND1 GABA	1	Above_0.8
human|STR TAC3-PLPP4 GABA	marmoset|STR TAC3-PLPP4 GABA	1	Reciprocal_top_hit
human|SMC	marmoset|SMC	1	Reciprocal_top_hit
macaque|SN GATA3-PVALB GABA	marmoset|SN GATA3-PVALB GABA	1	Above_0.8
human|GPi Shell	macaque|GPi Shell	1	Reciprocal_top_hit
macaque|STRd Cholinergic GABA	human|STR Cholinergic GABA	1	Above_0.8
human|STRv D1 NUDAP MSN	macaque|STRv D1 NUDAP MSN	1	Reciprocal_top_hit
human|SN-VTR GAD2 Dopa	macaque|SN-VTR CALB1 Dopa	1	Above_0.8
human|STR D1D2 Hybrid MSN	marmoset|STR D1D2 Hybrid MSN	1	Reciprocal_top_hit
human|STR SST-RSPO2 GABA	marmoset|STR SST-RSPO2 GABA	1	Reciprocal_top_hit
human|STR LYPD6-RSPO2 GABA	marmoset|STR LYPD6-RSPO2 GABA	0.99	Reciprocal_top_hit
human|SN GATA3-PVALB GABA	marmoset|GPi Core	0.99	Above_0.8
macaque|SN-VTR CALB1 Dopa	marmoset|SN SOX6 Dopa	0.99	Above_0.8
marmoset|SN GATA3-PVALB GABA	human|SN GATA3-PVALB GABA	0.99	Above_0.8
marmoset|SN-VTR CALB1 Dopa	human|SN-VTR CALB1 Dopa	0.99	Above_0.8
macaque|SN-VTR GAD2 Dopa	human|SN-VTR GAD2 Dopa	0.99	Above_0.8
human|GPe SOX6-CTXND1 GABA	marmoset|GPe SOX6-CTXND1 GABA	0.99	Reciprocal_top_hit
human|T cells	macaque|T cells	0.99	Reciprocal_top_hit
marmoset|SN-VTR CALB1 Dopa	macaque|SN-VTR CALB1 Dopa	0.99	Above_0.8
human|STRv D1 NUDAP MSN	marmoset|STRv D1 NUDAP MSN	0.99	Reciprocal_top_hit
human|GPe SOX6-CTXND1 GABA	macaque|GPe SOX6-CTXND1 GABA	0.99	Reciprocal_top_hit
marmoset|GPin-BF Cholinergic GABA	human|STR Cholinergic GABA	0.99	Above_0.8
human|STRd Cholinergic GABA	macaque|STRd Cholinergic GABA	0.99	Above_0.8
macaque|GPi Shell	marmoset|GPi Shell	0.99	Above_0.8
human|GPe MEIS2-SOX6 GABA	marmoset|GPe MEIS2-SOX6 GABA	0.99	Reciprocal_top_hit
human|STRd Cholinergic GABA	marmoset|STRd Cholinergic GABA	0.99	Above_0.8
human|GPi Shell	marmoset|GPi Shell	0.99	Reciprocal_top_hit
human|GPin-BF Cholinergic GABA	macaque|GPin-BF Cholinergic GABA	0.99	Reciprocal_top_hit
human|Endo	marmoset|Endo	0.99	Reciprocal_top_hit
human|SN SEMA5A GABA	marmoset|SN SEMA5A GABA	0.99	Reciprocal_top_hit
macaque|Endo	marmoset|Endo	0.99	Above_0.8
human|SN-VTR-HTH GATA3-TCF7L2 GABA	macaque|SN GATA3-PAX8 GABA	0.99	Reciprocal_top_hit
human|GPe-NDB-SI LHX6-LHX8-GBX1 GABA	marmoset|GPe-NDB-SI LHX6-LHX8-GBX1 GABA	0.99	Reciprocal_top_hit
human|GPe MEIS2-SOX6 GABA	macaque|GPe MEIS2-SOX6 GABA	0.99	Reciprocal_top_hit
macaque|GPe MEIS2-SOX6 GABA	marmoset|GPe MEIS2-SOX6 GABA	0.99	Above_0.8
human|STR-BF TAC3-PLPP4-LHX8 GABA	macaque|STR TAC3-PLPP4 GABA	0.99	Above_0.8
macaque|SN-VTR-HTH GATA3-TCF7L2 GABA	human|SN-VTR-HTH GATA3-TCF7L2 GABA	0.99	Above_0.8
marmoset|STR-BF TAC3-PLPP4-LHX8 GABA	macaque|STR TAC3-PLPP4 GABA	0.99	Above_0.8
human|GPin-BF Cholinergic GABA	marmoset|GPin-BF Cholinergic GABA	0.99	Above_0.8
human|ZI-HTH GABA	macaque|SN GATA3-PAX8 GABA	0.99	Above_0.8
macaque|STR-BF TAC3-PLPP4-LHX8 GABA	marmoset|STR-BF TAC3-PLPP4-LHX8 GABA	0.99	Above_0.8
human|VTR-HTH Glut	macaque|SN-VTR CALB1 Dopa	0.99	Above_0.8
human|OT D1 ICj	marmoset|OT D1 ICj	0.99	Reciprocal_top_hit
human|SN-VTR GAD2 Dopa	marmoset|SN SOX6 Dopa	0.99	Above_0.8
human|Monocyte	macaque|Monocyte	0.99	Reciprocal_top_hit
human|STR-BF TAC3-PLPP4-LHX8 GABA	marmoset|STR-BF TAC3-PLPP4-LHX8 GABA	0.99	Reciprocal_top_hit
human|GPe-NDB-SI LHX6-LHX8-GBX1 GABA	macaque|GPe SOX6-CTXND1 GABA	0.99	Above_0.8
marmoset|SN-VTR GAD2 Dopa	human|SN-VTR GAD2 Dopa	0.99	Above_0.8
macaque|ZI-HTH GABA	human|ZI-HTH GABA	0.99	Above_0.8
macaque|GPe-NDB-SI LHX6-LHX8-GBX1 GABA	marmoset|GPe-NDB-SI LHX6-LHX8-GBX1 GABA	0.99	Above_0.8
macaque|OB Dopa-GABA	marmoset|OB Dopa-GABA	0.98	Above_0.8
human|BF SKOR1 Glut	macaque|SN GATA3-PAX8 GABA	0.98	Above_0.8
macaque|GPe-NDB-SI LHX6-LHX8-GBX1 GABA	human|GPe-NDB-SI LHX6-LHX8-GBX1 GABA	0.98	Above_0.8
human|OB Dopa-GABA	macaque|OB Dopa-GABA	0.98	Reciprocal_top_hit
macaque|BF SKOR1 Glut	human|BF SKOR1 Glut	0.98	Above_0.8
macaque|SN-VTR GAD2 Dopa	marmoset|SN-VTR GAD2 Dopa	0.98	Above_0.8
macaque|STR-BF TAC3-PLPP4-LHX8 GABA	human|STR-BF TAC3-PLPP4-LHX8 GABA	0.98	Above_0.8
macaque|SN GATA3-PAX8 GABA	marmoset|SN GATA3-PAX8 GABA	0.98	Above_0.8
human|SN-VTR-HTH GATA3-TCF7L2 GABA	marmoset|ZI-HTH GABA	0.98	Reciprocal_top_hit
macaque|BF SKOR1 Glut	marmoset|BF SKOR1 Glut	0.98	Above_0.8
human|STR SST-ADARB2 GABA	macaque|SN-VTR CALB1 Dopa	0.98	Above_0.8
marmoset|BAM	macaque|Microglia	0.98	Above_0.8
macaque|VTR-HTH Glut	human|SN-VTR GAD2 Dopa	0.98	Above_0.8
human|SN SEMA5A GABA	macaque|SN GATA3-PAX8 GABA	0.98	Above_0.8
human|ZI-HTH GABA	marmoset|ZI-HTH GABA	0.98	Above_0.8
human|SN EBF2 GABA	macaque|SN GATA3-PAX8 GABA	0.98	Above_0.8
human|BF SKOR1 Glut	marmoset|BF SKOR1 Glut	0.98	Reciprocal_top_hit
human|SN EBF2 GABA	marmoset|SN EBF2 GABA	0.98	Reciprocal_top_hit
macaque|BAM	marmoset|BAM	0.98	Above_0.8
human|BAM	marmoset|BAM	0.98	Reciprocal_top_hit
marmoset|SN GATA3-PAX8 GABA	human|SN GATA3-PVALB GABA	0.98	Above_0.8
marmoset|ZI-HTH GABA	macaque|SN GATA3-PAX8 GABA	0.98	Above_0.8
human|VTR-HTH Glut	marmoset|ZI-HTH GABA	0.98	Above_0.8
marmoset|VTR-HTH Glut	human|SN-VTR GAD2 Dopa	0.98	Above_0.8
human|AMY-SLEA-BNST GABA	marmoset|AMY-SLEA-BNST GABA	0.98	Reciprocal_top_hit
human|BAM	macaque|BAM	0.98	Reciprocal_top_hit
macaque|STR SST-ADARB2 GABA	marmoset|STR SST-ADARB2 GABA	0.98	Above_0.8
human|ImAstro	macaque|ImAstro	0.98	Reciprocal_top_hit
human|AMY-SLEA-BNST D1 GABA	macaque|AMY-SLEA-BNST D1 GABA	0.98	Reciprocal_top_hit
human|STR SST-ADARB2 GABA	marmoset|STR SST-ADARB2 GABA	0.98	Reciprocal_top_hit
marmoset|SN-VTR-HTH GATA3-TCF7L2 GABA	human|SN-VTR-HTH GATA3-TCF7L2 GABA	0.98	Above_0.8
macaque|SN-VTR-HTH GATA3-TCF7L2 GABA	marmoset|SN GATA3-PAX8 GABA	0.98	Above_0.8
human|Oligo OPALIN	marmoset|Oligo OPALIN	0.98	Reciprocal_top_hit
macaque|ZI-HTH GABA	marmoset|ZI-HTH GABA	0.98	Above_0.8
human|STRd D2 StrioMat Hybrid MSN	macaque|STRd D2 StrioMat Hybrid MSN	0.98	Reciprocal_top_hit
marmoset|SN-VTR-HTH GATA3-TCF7L2 GABA	macaque|SN-VTR-HTH GATA3-TCF7L2 GABA	0.97	Above_0.8
human|AMY-SLEA-BNST GABA	macaque|AMY-SLEA-BNST GABA	0.97	Reciprocal_top_hit
macaque|STRd D2 StrioMat Hybrid MSN	marmoset|STRd D2 StrioMat Hybrid MSN	0.97	Above_0.8
macaque|STR SST-ADARB2 GABA	human|STR SST-CHODL GABA	0.97	Above_0.8
human|B cells	macaque|T cells	0.97	Above_0.8
human|Oligo OPALIN	macaque|Oligo OPALIN	0.97	Reciprocal_top_hit
marmoset|VTR-HTH Glut	macaque|SN-VTR GAD2 Dopa	0.97	Above_0.8
macaque|ImOligo	marmoset|ImOligo	0.97	Above_0.8
macaque|ImAstro	marmoset|Astrocyte	0.97	Above_0.8
macaque|Oligo OPALIN	marmoset|Oligo OPALIN	0.97	Above_0.8
human|AMY-SLEA-BNST D1 GABA	marmoset|AMY-SLEA-BNST GABA	0.97	Above_0.8
macaque|VTR-HTH Glut	marmoset|VTR-HTH Glut	0.97	Above_0.8
human|STRd D2 StrioMat Hybrid MSN	marmoset|STRd D2 StrioMat Hybrid MSN	0.97	Reciprocal_top_hit
human|Monocyte	marmoset|Microglia	0.97	Above_0.8
macaque|Oligo PLEKHG1	marmoset|Oligo OPALIN	0.97	Above_0.8
marmoset|OB Dopa-GABA	human|OB FRMD7 GABA	0.97	Above_0.8
human|Oligo PLEKHG1	macaque|Oligo PLEKHG1	0.97	Reciprocal_top_hit
human|OB Dopa-GABA	marmoset|OB FRMD7 GABA	0.97	Above_0.8
macaque|Monocyte	marmoset|Microglia	0.97	Above_0.8
macaque|AMY-SLEA-BNST D1 GABA	marmoset|AMY-SLEA-BNST GABA	0.96	Above_0.8
macaque|T cells	marmoset|Microglia	0.96	Above_0.8
macaque|AMY-SLEA-BNST GABA	marmoset|AMY-SLEA-BNST GABA	0.96	Above_0.8
human|ImOligo	macaque|ImOligo	0.96	Reciprocal_top_hit
marmoset|Oligo PLEKHG1	macaque|Oligo PLEKHG1	0.96	Above_0.8
human|T cells	marmoset|Microglia	0.96	Above_0.8
human|B cells	marmoset|Microglia	0.96	Above_0.8
human|ImAstro	marmoset|Astrocyte	0.95	Above_0.8
human|Oligo PLEKHG1	marmoset|Oligo OPALIN	0.95	Above_0.8
marmoset|Oligo PLEKHG1	human|Oligo PLEKHG1	0.95	Above_0.8
marmoset|ImOligo	human|Microglia	0.94	Above_0.8
marmoset|SN SEMA5A GABA	macaque|GPi Shell	0.94	Above_0.8
human|ImOligo	marmoset|ImOligo	0.94	Above_0.8
macaque|STRd D2 Matrix MSN	marmoset|STRd D2 Matrix MSN	0.93	Above_0.8
marmoset|SN EBF2 GABA	macaque|SN GATA3-PVALB GABA	0.93	Above_0.8
human|STRd D2 Matrix MSN	marmoset|STRd D2 Matrix MSN	0.93	Reciprocal_top_hit
human|STRd D1 Matrix MSN	marmoset|STRd D1 Matrix MSN	0.92	Reciprocal_top_hit
macaque|STRd D1 Matrix MSN	marmoset|STRd D1 Matrix MSN	0.92	Above_0.8
macaque|STRd D2 Striosome MSN	marmoset|STRd D2 Striosome MSN	0.92	Above_0.8
human|STRd D2 Matrix MSN	macaque|STRd D2 Matrix MSN	0.92	Reciprocal_top_hit
human|STRd D1 Matrix MSN	macaque|STRd D1 Matrix MSN	0.91	Reciprocal_top_hit
macaque|STRd D1 Striosome MSN	marmoset|STRd D1 Striosome MSN	0.91	Above_0.8
human|STRd D2 Striosome MSN	marmoset|STRd D2 Striosome MSN	0.91	Reciprocal_top_hit
macaque|STRv D2 MSN	marmoset|STRv D2 MSN	0.9	Above_0.8
human|STRd D2 Striosome MSN	macaque|STRd D2 Striosome MSN	0.9	Reciprocal_top_hit
human|STRd D1 Striosome MSN	marmoset|STRd D1 Striosome MSN	0.9	Reciprocal_top_hit
human|STRd D1 Striosome MSN	macaque|STRd D1 Striosome MSN	0.89	Reciprocal_top_hit
human|STRv D2 MSN	marmoset|STRv D2 MSN	0.87	Reciprocal_top_hit
macaque|STRv D1 MSN	marmoset|STRv D1 MSN	0.86	Above_0.8
marmoset|STRv D1 MSN	human|STRd D1 Matrix MSN	0.86	Above_0.8
human|STRv D1 MSN	marmoset|STRv D1 MSN	0.85	Above_0.8
human|STRv D2 MSN	macaque|STRv D2 MSN	0.85	Reciprocal_top_hit
human|STRv D1 MSN	macaque|STRv D1 MSN	0.83	Reciprocal_top_hit
