## Supplemental Table S3.1 for "Cross-species consensus atlas of the primate basal ganglia"

### Sheet: MWB_Consensus_homology
Group	accession_group	curated_ABC_WMB_neighborhood	curated_ABC_WMB_class	curated_ABC_WMB_subclass	curated_ABC_WMB_supertype	curated_ABC_WMB_cluster	abc_atlas_access	genomics_support	genomics_notes	spatial_support	expert_support	literature_support	Human_ABCmouse_MapMyCells_CLAS_label	Macaque_ABCmouse_MapMyCells_CLAS_label	Marmoset_ABCmouse_MapMyCells_CLAS_label	reciprocal_hits_ABCmouse_MapMyCells_CLAS_label	Human_ABCmouse_MapMyCells_SUBC_label	Macaque_ABCmouse_MapMyCells_SUBC_label	Marmoset_ABCmouse_MapMyCells_SUBC_label	reciprocal_hits_ABCmouse_MapMyCells_SUBC_label	Human_ABCmouse_MapMyCells_SUPT_label	Macaque_ABCmouse_MapMyCells_SUPT_label	Marmoset_ABCmouse_MapMyCells_SUPT_label	reciprocal_hits_ABCmouse_MapMyCells_SUPT_label	Human_HMBA_WB_Human_MapMyCells_Class_label	Macaque_HMBA_WB_Human_MapMyCells_Class_label	Marmoset_HMBA_WB_Human_MapMyCells_Class_label	reciprocal_hits_HMBA_WB_Human_MapMyCells_Class_label	Human_HMBA_WB_Human_MapMyCells_Subclass_label	Macaque_HMBA_WB_Human_MapMyCells_Subclass_label	Marmoset_HMBA_WB_Human_MapMyCells_Subclass_label	reciprocal_hits_HMBA_WB_Human_MapMyCells_Subclass_label
Astrocyte	CS20250428_GROUP_0039	NN-IMN-GC	Astro-Epen	Astro-NT NN | Astro-TE NN			TRUE	annotation, alignment					30 Astro-Epen	30 Astro-Epen	30 Astro-Epen	30 Astro-Epen	318 Astro-NT NN | 319 Astro-TE NN	318 Astro-NT NN | 319 Astro-TE NN	319 Astro-TE NN | 318 Astro-NT NN	318 Astro-NT NN | 319 Astro-TE NN	1160 Astro-NT NN_2 | 1163 Astro-TE NN_3	1160 Astro-NT NN_2 | 1163 Astro-TE NN_3 | 1159 Astro-NT NN_1	1163 Astro-TE NN_3 | 1160 Astro-NT NN_2	1160 Astro-NT NN_2 | 1163 Astro-TE NN_3	30 Astro-Epen	30 Astro-Epen	30 Astro-Epen	30 Astro-Epen	318 Astro-NT NN | 319 Astro-TE NN	319 Astro-TE NN | 318 Astro-NT NN	319 Astro-TE NN | 318 Astro-NT NN	318 Astro-NT NN | 319 Astro-TE NN
ImAstro	CS20250428_GROUP_0017	NN-IMN-GC	Astro-Epen				TRUE	bad annotation, no alignment					30 Astro-Epen	30 Astro-Epen	30 Astro-Epen	30 Astro-Epen	318 Astro-NT NN | 319 Astro-TE NN	318 Astro-NT NN | 319 Astro-TE NN	319 Astro-TE NN | 318 Astro-NT NN	318 Astro-NT NN | 319 Astro-TE NN	1160 Astro-NT NN_2 | 1163 Astro-TE NN_3 | 1159 Astro-NT NN_1	1160 Astro-NT NN_2 | 1163 Astro-TE NN_3 | 1159 Astro-NT NN_1		1159 Astro-NT NN_1 | 1160 Astro-NT NN_2 | 1163 Astro-TE NN_3	30 Astro-Epen	30 Astro-Epen	30 Astro-Epen	30 Astro-Epen	318 Astro-NT NN | 319 Astro-TE NN	319 Astro-TE NN | 318 Astro-NT NN	319 Astro-TE NN | 318 Astro-NT NN	318 Astro-NT NN | 319 Astro-TE NN
Ependymal	CS20250428_GROUP_0012	NN-IMN-GC	Astro-Epen	Ependymal NN	1175 Ependymal NN_1 | 1176 Ependymal NN_2		TRUE	annotation, alignment					30 Astro-Epen	30 Astro-Epen	30 Astro-Epen	30 Astro-Epen	323 Ependymal NN	323 Ependymal NN	323 Ependymal NN	323 Ependymal NN	1176 Ependymal NN_2 | 1175 Ependymal NN_1	1176 Ependymal NN_2 | 1175 Ependymal NN_1	1176 Ependymal NN_2 | 1175 Ependymal NN_1	1175 Ependymal NN_1 | 1176 Ependymal NN_2	30 Astro-Epen	30 Astro-Epen	30 Astro-Epen	30 Astro-Epen	323 Ependymal NN	323 Ependymal NN	323 Ependymal NN	323 Ependymal NN
Microglia	CS20250428_GROUP_0019	NN-IMN-GC	Immune	Microglia NN	1194 Microglia NN_1		TRUE	annotation, alignment					34 Immune	34 Immune	34 Immune	34 Immune	334 Microglia NN	334 Microglia NN | 335 BAM NN	335 BAM NN | 334 Microglia NN	334 Microglia NN	1194 Microglia NN_1	1194 Microglia NN_1 | 1195 BAM NN_1	1195 BAM NN_1 | 1194 Microglia NN_1	1194 Microglia NN_1	34 Immune	34 Immune	34 Immune	34 Immune	334 Microglia NN	334 Microglia NN	334 Microglia NN	334 Microglia NN
BAM	CS20250428_GROUP_0001	NN-IMN-GC	Immune	BAM NN	1195 BAM NN_1		TRUE	annotation, alignment					34 Immune	34 Immune	34 Immune	34 Immune	335 BAM NN	335 BAM NN	335 BAM NN	335 BAM NN	1195 BAM NN_1	1195 BAM NN_1	1195 BAM NN_1	1195 BAM NN_1	34 Immune	34 Immune	34 Immune	34 Immune	335 BAM NN	335 BAM NN	335 BAM NN	335 BAM NN
T cells	CS20250428_GROUP_0059	NN-IMN-GC	Immune	Lymphoid NN	1201 T cells NN_4		TRUE	annotation, alignment					34 Immune	34 Immune	34 Immune	34 Immune	338 Lymphoid NN	338 Lymphoid NN		338 Lymphoid NN	1201 T cells NN_4 | 1200 NK cells NN_3	1201 T cells NN_4		1201 T cells NN_4	34 Immune	34 Immune	34 Immune	34 Immune	338 Lymphoid NN	338 Lymphoid NN		338 Lymphoid NN
B cells	CS20250428_GROUP_0000	NN-IMN-GC	Immune	Lymphoid NN	1198 B cells NN_1		TRUE	annotation, alignment					34 Immune	34 Immune	34 Immune	34 Immune	338 Lymphoid NN	338 Lymphoid NN		338 Lymphoid NN	1198 B cells NN_1			1198 B cells NN_1	34 Immune	34 Immune	34 Immune	34 Immune	338 Lymphoid NN	338 Lymphoid NN		338 Lymphoid NN
Monocyte	CS20250428_GROUP_0022	NN-IMN-GC	Immune	Monocytes NN	1196 Monocytes NN_1		TRUE	annotation, alignment					34 Immune	34 Immune	34 Immune	34 Immune	337 DC NN	337 DC NN | 338 Lymphoid NN		337 DC NN	1197 DC NN_1	1197 DC NN_1 | 1198 B cells NN_1		1197 DC NN_1	34 Immune	34 Immune	34 Immune	34 Immune	335 BAM NN	335 BAM NN		335 BAM NN
Oligo OPALIN	CS20250428_GROUP_0025	NN-IMN-GC	OPC-Oligo	Oligo NN	1184 MOL NN_4		TRUE	annotation, alignment					31 OPC-Oligo	31 OPC-Oligo	31 OPC-Oligo	31 OPC-Oligo	327 Oligo NN	327 Oligo NN	327 Oligo NN	327 Oligo NN	1184 MOL NN_4	1184 MOL NN_4	1184 MOL NN_4	1184 MOL NN_4	31 OPC-Oligo	31 OPC-Oligo	31 OPC-Oligo	31 OPC-Oligo	327 Oligo NN	327 Oligo NN	327 Oligo NN	327 Oligo NN
Oligo PLEKHG1	CS20250428_GROUP_0026	NN-IMN-GC	OPC-Oligo	Oligo NN	1184 MOL NN_4		TRUE	annotation, alignment					31 OPC-Oligo	31 OPC-Oligo	31 OPC-Oligo	31 OPC-Oligo	327 Oligo NN	327 Oligo NN	327 Oligo NN	327 Oligo NN	1184 MOL NN_4	1184 MOL NN_4	1184 MOL NN_4	1184 MOL NN_4	31 OPC-Oligo	31 OPC-Oligo	31 OPC-Oligo	31 OPC-Oligo	327 Oligo NN	327 Oligo NN	327 Oligo NN	327 Oligo NN
ImOligo	CS20250428_GROUP_0018	NN-IMN-GC	OPC-Oligo	Oligo NN	1184 MOL NN_4		TRUE	annotation, alignment					31 OPC-Oligo	31 OPC-Oligo	31 OPC-Oligo	31 OPC-Oligo	327 Oligo NN	327 Oligo NN	327 Oligo NN	327 Oligo NN	1184 MOL NN_4	1184 MOL NN_4	1184 MOL NN_4	1184 MOL NN_4	31 OPC-Oligo	31 OPC-Oligo	31 OPC-Oligo	31 OPC-Oligo	327 Oligo NN	327 Oligo NN	327 Oligo NN	327 Oligo NN
OPC	CS20250428_GROUP_0023	NN-IMN-GC	OPC-Oligo	OPC NN	1179 OPC NN_1		TRUE	annotation, alignment					31 OPC-Oligo	31 OPC-Oligo	31 OPC-Oligo	31 OPC-Oligo	326 OPC NN	326 OPC NN	326 OPC NN	326 OPC NN	1179 OPC NN_1	1179 OPC NN_1	1179 OPC NN_1	1179 OPC NN_1	31 OPC-Oligo	31 OPC-Oligo	31 OPC-Oligo	31 OPC-Oligo	326 OPC NN	326 OPC NN	326 OPC NN	326 OPC NN
COP	CS20250428_GROUP_0009	NN-IMN-GC	OPC-Oligo	Oligo NN	1181 COP NN_1		TRUE	annotation, alignment					31 OPC-Oligo	31 OPC-Oligo	31 OPC-Oligo	31 OPC-Oligo	327 Oligo NN | 326 OPC NN	327 Oligo NN | 326 OPC NN	327 Oligo NN | 326 OPC NN	326 OPC NN | 327 Oligo NN	1181 COP NN_1 | 1179 OPC NN_1	1181 COP NN_1 | 1179 OPC NN_1	1181 COP NN_1 | 1179 OPC NN_1	1179 OPC NN_1 | 1181 COP NN_1	31 OPC-Oligo	31 OPC-Oligo	31 OPC-Oligo	31 OPC-Oligo	327 Oligo NN	327 Oligo NN	327 Oligo NN	327 Oligo NN
Endo	CS20250428_GROUP_0011	NN-IMN-GC	Vascular	Endo NN	1193 Endo NN_1		TRUE	annotation, alignment					33 Vascular	33 Vascular	33 Vascular	33 Vascular	333 Endo NN	333 Endo NN	333 Endo NN	333 Endo NN	1193 Endo NN_1	1193 Endo NN_1	1193 Endo NN_1	1193 Endo NN_1	33 Vascular	33 Vascular	33 Vascular	33 Vascular	333 Endo NN	333 Endo NN	333 Endo NN	333 Endo NN
Pericyte	CS20250428_GROUP_0027	NN-IMN-GC	Vascular	Peri NN	1191 Peri NN_1		TRUE	annotation, alignment					33 Vascular	33 Vascular	33 Vascular	33 Vascular	331 Peri NN	331 Peri NN	331 Peri NN	331 Peri NN	1191 Peri NN_1	1191 Peri NN_1	1191 Peri NN_1	1191 Peri NN_1	33 Vascular	33 Vascular	33 Vascular	33 Vascular	331 Peri NN	331 Peri NN	331 Peri NN	331 Peri NN
SMC	CS20250428_GROUP_0028	NN-IMN-GC	Vascular	SMC NN	1192 SMC NN_1		TRUE	annotation, alignment					33 Vascular	33 Vascular	33 Vascular	33 Vascular	332 SMC NN	332 SMC NN	332 SMC NN	332 SMC NN	1192 SMC NN_1	1192 SMC NN_1	1192 SMC NN_1	1192 SMC NN_1	33 Vascular	33 Vascular	33 Vascular	33 Vascular	332 SMC NN	332 SMC NN	332 SMC NN	332 SMC NN
VLMC	CS20250428_GROUP_0062	NN-IMN-GC	Vascular	VLMC NN	1188 VLMC NN_2		TRUE	annotation, alignment					33 Vascular	33 Vascular	33 Vascular	33 Vascular	330 VLMC NN	330 VLMC NN	330 VLMC NN	330 VLMC NN	1188 VLMC NN_2	1188 VLMC NN_2 | 1187 VLMC NN_1	1187 VLMC NN_1 | 1188 VLMC NN_2	1188 VLMC NN_2	33 Vascular	33 Vascular	33 Vascular	33 Vascular	330 VLMC NN	330 VLMC NN	330 VLMC NN	330 VLMC NN
STH PVALB-PITX2 Glut	CS20250428_GROUP_0038	MB-HB-Glut-Sero-Dopa	HY Glut	STN-PSTN Pitx2 Glut	0602 STN-PSTN Pitx2 Glut_5		TRUE	annotation, alignment		good alignment			14 HY Glut | 13 CNU-HYa Glut | 24 MY Glut	14 HY Glut | 24 MY Glut | 13 CNU-HYa Glut	14 HY Glut | 19 MB Glut | 24 MY Glut	14 HY Glut | 24 MY Glut	135 STN-PSTN Pitx2 Glut | 119 SI-MA-LPO-LHA Skor1 Glut | 243 PGRN-PARN-MDRN Hoxb5 Glut	243 PGRN-PARN-MDRN Hoxb5 Glut | 119 SI-MA-LPO-LHA Skor1 Glut | 135 STN-PSTN Pitx2 Glut	135 STN-PSTN Pitx2 Glut | 243 PGRN-PARN-MDRN Hoxb5 Glut | 119 SI-MA-LPO-LHA Skor1 Glut	119 SI-MA-LPO-LHA Skor1 Glut | 135 STN-PSTN Pitx2 Glut | 243 PGRN-PARN-MDRN Hoxb5 Glut	0602 STN-PSTN Pitx2 Glut_5 | 0974 PGRN-PARN-MDRN Hoxb5 Glut_2	0974 PGRN-PARN-MDRN Hoxb5 Glut_2 | 0602 STN-PSTN Pitx2 Glut_5	0602 STN-PSTN Pitx2 Glut_5 | 0974 PGRN-PARN-MDRN Hoxb5 Glut_2	0602 STN-PSTN Pitx2 Glut_5 | 0974 PGRN-PARN-MDRN Hoxb5 Glut_2	13 CNU-HYa Glut | 14 HY Glut | 20 MB GABA	24 MY Glut | 27 MY GABA | 13 CNU-HYa Glut	24 MY Glut | 20 MB GABA | 14 HY Glut		13 CNU-HYa Glut NR2F2 | 135 STN-PSTN Pitx2 Glut | 27 MY GABA MEIS2	27 MY GABA MEIS2 | 13 CNU-HYa Glut NR2F2 | 24 MY Glut NFIB 2	20 MB GABA EBF3 | 13 CNU-HYa Glut NR2F2	13 CNU-HYa Glut NR2F2
BF SKOR1 Glut	CS20250428_GROUP_0008	MB-HB-Glut-Sero-Dopa	HY Glut	SI-MA-LPO-LHA Skor1 Glut	0530 SI-MA-LPO-LHA Skor1 Glut_1 | 0533 SI-MA-LPO-LHA Skor1 Glut_4 | 0534 SI-MA-LPO-LHA Skor1 Glut_5		TRUE	annotation, alignment					14 HY Glut | 13 CNU-HYa Glut | 24 MY Glut	14 HY Glut | 24 MY Glut | 13 CNU-HYa Glut	14 HY Glut | 19 MB Glut | 24 MY Glut	14 HY Glut | 24 MY Glut	135 STN-PSTN Pitx2 Glut | 119 SI-MA-LPO-LHA Skor1 Glut | 243 PGRN-PARN-MDRN Hoxb5 Glut	243 PGRN-PARN-MDRN Hoxb5 Glut | 119 SI-MA-LPO-LHA Skor1 Glut | 135 STN-PSTN Pitx2 Glut	135 STN-PSTN Pitx2 Glut | 243 PGRN-PARN-MDRN Hoxb5 Glut | 119 SI-MA-LPO-LHA Skor1 Glut	119 SI-MA-LPO-LHA Skor1 Glut | 135 STN-PSTN Pitx2 Glut | 243 PGRN-PARN-MDRN Hoxb5 Glut	0533 SI-MA-LPO-LHA Skor1 Glut_4 | 0534 SI-MA-LPO-LHA Skor1 Glut_5 | 0530 SI-MA-LPO-LHA Skor1 Glut_1	0533 SI-MA-LPO-LHA Skor1 Glut_4 | 0534 SI-MA-LPO-LHA Skor1 Glut_5 | 0530 SI-MA-LPO-LHA Skor1 Glut_1	0533 SI-MA-LPO-LHA Skor1 Glut_4 | 0530 SI-MA-LPO-LHA Skor1 Glut_1 | 0534 SI-MA-LPO-LHA Skor1 Glut_5	0530 SI-MA-LPO-LHA Skor1 Glut_1 | 0533 SI-MA-LPO-LHA Skor1 Glut_4 | 0534 SI-MA-LPO-LHA Skor1 Glut_5	13 CNU-HYa Glut | 14 HY Glut | 20 MB GABA	24 MY Glut | 27 MY GABA | 13 CNU-HYa Glut	24 MY Glut | 20 MB GABA | 14 HY Glut		13 CNU-HYa Glut NR2F2 | 135 STN-PSTN Pitx2 Glut | 27 MY GABA MEIS2	27 MY GABA MEIS2 | 13 CNU-HYa Glut NR2F2 | 24 MY Glut NFIB 2	20 MB GABA EBF3 | 13 CNU-HYa Glut NR2F2	13 CNU-HYa Glut NR2F2
VTR-HTH Glut	CS20250428_GROUP_0064	MB-HB-Glut-Sero-Dopa	HY Glut | MY Glut	STN-PSTN Pitx2 Glut | PGRN-PARN-MDRN Hoxb5 Glut	0611 PH Pitx2 Glut_2 | 0974 PGRN-PARN-MDRN Hoxb5 Glut_2		FALSE	1:many					14 HY Glut | 13 CNU-HYa Glut | 24 MY Glut	14 HY Glut | 24 MY Glut | 13 CNU-HYa Glut	14 HY Glut | 19 MB Glut | 24 MY Glut	14 HY Glut | 24 MY Glut	243 PGRN-PARN-MDRN Hoxb5 Glut | 138 PH Pitx2 Glut | 135 STN-PSTN Pitx2 Glut	243 PGRN-PARN-MDRN Hoxb5 Glut | 124 MPN-MPO-PVpo Hmx2 Glut	141 PH-SUM Foxa1 Glut | 135 STN-PSTN Pitx2 Glut | 243 PGRN-PARN-MDRN Hoxb5 Glut	243 PGRN-PARN-MDRN Hoxb5 Glut	0974 PGRN-PARN-MDRN Hoxb5 Glut_2 | 0611 PH Pitx2 Glut_2	0974 PGRN-PARN-MDRN Hoxb5 Glut_2	0623 PH-SUM Foxa1 Glut_2 | 0974 PGRN-PARN-MDRN Hoxb5 Glut_2	0974 PGRN-PARN-MDRN Hoxb5 Glut_2	13 CNU-HYa Glut | 14 HY Glut | 20 MB GABA	24 MY Glut | 27 MY GABA | 13 CNU-HYa Glut	24 MY Glut | 20 MB GABA | 14 HY Glut		20 MB GABA EBF3 | 14 HY Glut LMX1A	24 MY Glut LHX9 | 24 MY Glut HOXD3	24 MY Glut NFIB 2 | 20 MB GABA EBF3 | 19 MB Glut NFIB
SN-VTR CALB1 Dopa	CS20250428_GROUP_0029	MB-HB-Glut-Sero-Dopa	MB Dopa	SNc-VTA-RAmb Foxa1 Dopa	0882 SNc-VTA-RAmb Foxa1 Dopa_3		TRUE	alignment					21 MB Dopa | 24 MY Glut | 19 MB Glut	21 MB Dopa	21 MB Dopa	21 MB Dopa	215 SNc-VTA-RAmb Foxa1 Dopa | 243 PGRN-PARN-MDRN Hoxb5 Glut	215 SNc-VTA-RAmb Foxa1 Dopa	215 SNc-VTA-RAmb Foxa1 Dopa	215 SNc-VTA-RAmb Foxa1 Dopa	0880 SNc-VTA-RAmb Foxa1 Dopa_1 | 0885 SNc-VTA-RAmb Foxa1 Dopa_6 | 0883 SNc-VTA-RAmb Foxa1 Dopa_4	0880 SNc-VTA-RAmb Foxa1 Dopa_1 | 0884 SNc-VTA-RAmb Foxa1 Dopa_5	0883 SNc-VTA-RAmb Foxa1 Dopa_4 | 0880 SNc-VTA-RAmb Foxa1 Dopa_1 | 0885 SNc-VTA-RAmb Foxa1 Dopa_6	0880 SNc-VTA-RAmb Foxa1 Dopa_1	21 MB Dopa	21 MB Dopa	21 MB Dopa | 24 MY Glut	21 MB Dopa	215 SNc-VTA-RAmb Foxa1 Dopa	215 SNc-VTA-RAmb Foxa1 Dopa	215 SNc-VTA-RAmb Foxa1 Dopa	215 SNc-VTA-RAmb Foxa1 Dopa
SN SOX6 Dopa	CS20250428_GROUP_0035	MB-HB-Glut-Sero-Dopa	MB Dopa	SNc-VTA-RAmb Foxa1 Dopa	0883 SNc-VTA-RAmb Foxa1 Dopa_4 | 0884 SNc-VTA-RAmb Foxa1 Dopa_5		TRUE	alignment					21 MB Dopa | 24 MY Glut | 19 MB Glut	21 MB Dopa	21 MB Dopa	21 MB Dopa	215 SNc-VTA-RAmb Foxa1 Dopa | 243 PGRN-PARN-MDRN Hoxb5 Glut	215 SNc-VTA-RAmb Foxa1 Dopa	215 SNc-VTA-RAmb Foxa1 Dopa	215 SNc-VTA-RAmb Foxa1 Dopa	0882 SNc-VTA-RAmb Foxa1 Dopa_3 | 0974 PGRN-PARN-MDRN Hoxb5 Glut_2	0882 SNc-VTA-RAmb Foxa1 Dopa_3 | 0881 SNc-VTA-RAmb Foxa1 Dopa_2	0882 SNc-VTA-RAmb Foxa1 Dopa_3 | 0881 SNc-VTA-RAmb Foxa1 Dopa_2	0882 SNc-VTA-RAmb Foxa1 Dopa_3	21 MB Dopa	21 MB Dopa	21 MB Dopa | 24 MY Glut	21 MB Dopa	215 SNc-VTA-RAmb Foxa1 Dopa	215 SNc-VTA-RAmb Foxa1 Dopa	215 SNc-VTA-RAmb Foxa1 Dopa	215 SNc-VTA-RAmb Foxa1 Dopa
SN-VTR GAD2 Dopa	CS20250428_GROUP_0031	MB-HB-Glut-Sero-Dopa	MB Dopa	SNc-VTA-RAmb Foxa1 Dopa	0880 SNc-VTA-RAmb Foxa1 Dopa_1 | 0887 SNc-VTA-RAmb Foxa1 Dopa_8		TRUE	alignment					21 MB Dopa | 24 MY Glut | 19 MB Glut	21 MB Dopa	21 MB Dopa	21 MB Dopa	215 SNc-VTA-RAmb Foxa1 Dopa | 243 PGRN-PARN-MDRN Hoxb5 Glut	215 SNc-VTA-RAmb Foxa1 Dopa	215 SNc-VTA-RAmb Foxa1 Dopa	215 SNc-VTA-RAmb Foxa1 Dopa	0880 SNc-VTA-RAmb Foxa1 Dopa_1 | 0974 PGRN-PARN-MDRN Hoxb5 Glut_2 | 0717 PRC-PAG Tcf7l2 Irx2 Glut_5	0974 PGRN-PARN-MDRN Hoxb5 Glut_2 | 0880 SNc-VTA-RAmb Foxa1 Dopa_1	0880 SNc-VTA-RAmb Foxa1 Dopa_1 | 0974 PGRN-PARN-MDRN Hoxb5 Glut_2	0880 SNc-VTA-RAmb Foxa1 Dopa_1 | 0974 PGRN-PARN-MDRN Hoxb5 Glut_2	21 MB Dopa	21 MB Dopa	21 MB Dopa | 24 MY Glut	21 MB Dopa	215 SNc-VTA-RAmb Foxa1 Dopa	215 SNc-VTA-RAmb Foxa1 Dopa	215 SNc-VTA-RAmb Foxa1 Dopa	215 SNc-VTA-RAmb Foxa1 Dopa
LAMP5-LHX6 GABA	CS20250428_GROUP_0005	Subpallium-GABA	CNU-MGE GABA	Lamp5 Lhx6 Gaba	0203 Lamp5 Lhx6 Gaba_1		TRUE	annotation, alignment					08 CNU-MGE GABA | 07 CTX-MGE GABA	08 CNU-MGE GABA | 07 CTX-MGE GABA	07 CTX-MGE GABA | 08 CNU-MGE GABA	07 CTX-MGE GABA | 08 CNU-MGE GABA	050 Lamp5 Lhx6 Gaba | 052 Pvalb Gaba	050 Lamp5 Lhx6 Gaba | 049 Lamp5 Gaba	050 Lamp5 Lhx6 Gaba	050 Lamp5 Lhx6 Gaba	0203 Lamp5 Lhx6 Gaba_1 | 0206 Pvalb Gaba_2	0203 Lamp5 Lhx6 Gaba_1 | 0199 Lamp5 Gaba_1	0203 Lamp5 Lhx6 Gaba_1	0203 Lamp5 Lhx6 Gaba_1	08 CNU-MGE GABA | 07 CTX-MGE GABA	08 CNU-MGE GABA | 07 CTX-MGE GABA	07 CTX-MGE GABA | 08 CNU-MGE GABA	07 CTX-MGE GABA | 08 CNU-MGE GABA	050 Lamp5 Lhx6 Gaba	050 Lamp5 Lhx6 Gaba	050 Lamp5 Lhx6 Gaba	050 Lamp5 Lhx6 Gaba
STR-BF TAC3-PLPP4-LHX8 GABA	CS20250428_GROUP_0046	Subpallium-GABA	CNU-MGE GABA	STR Lhx8 Gaba	0236 STR Lhx8 Gaba_1		TRUE	annotation, alignment					08 CNU-MGE GABA | 07 CTX-MGE GABA	08 CNU-MGE GABA | 07 CTX-MGE GABA	07 CTX-MGE GABA | 08 CNU-MGE GABA	07 CTX-MGE GABA | 08 CNU-MGE GABA	055 STR Lhx8 Gaba | 054 STR Prox1 Lhx6 Gaba	054 STR Prox1 Lhx6 Gaba | 055 STR Lhx8 Gaba	055 STR Lhx8 Gaba | 054 STR Prox1 Lhx6 Gaba	054 STR Prox1 Lhx6 Gaba | 055 STR Lhx8 Gaba	0236 STR Lhx8 Gaba_1	0236 STR Lhx8 Gaba_1 | 0237 STR Lhx8 Gaba_2	0236 STR Lhx8 Gaba_1	0236 STR Lhx8 Gaba_1	08 CNU-MGE GABA | 07 CTX-MGE GABA	08 CNU-MGE GABA | 07 CTX-MGE GABA	07 CTX-MGE GABA | 08 CNU-MGE GABA	07 CTX-MGE GABA | 08 CNU-MGE GABA	055 STR Lhx8 Gaba | 054 STR Prox1 Lhx6 Gaba	054 STR Prox1 Lhx6 Gaba | 055 STR Lhx8 Gaba	054 STR Prox1 Lhx6 Gaba | 055 STR Lhx8 Gaba	054 STR Prox1 Lhx6 Gaba | 055 STR Lhx8 Gaba
STR TAC3-PLPP4 GABA	CS20250428_GROUP_0045	Subpallium-GABA	CNU-MGE GABA	STR Lhx8 Gaba	0236 STR Lhx8 Gaba_1		TRUE	no alignment					08 CNU-MGE GABA | 07 CTX-MGE GABA	08 CNU-MGE GABA | 07 CTX-MGE GABA	07 CTX-MGE GABA | 08 CNU-MGE GABA	07 CTX-MGE GABA | 08 CNU-MGE GABA	055 STR Lhx8 Gaba | 054 STR Prox1 Lhx6 Gaba	054 STR Prox1 Lhx6 Gaba | 055 STR Lhx8 Gaba	055 STR Lhx8 Gaba | 054 STR Prox1 Lhx6 Gaba	054 STR Prox1 Lhx6 Gaba | 055 STR Lhx8 Gaba	0236 STR Lhx8 Gaba_1	0236 STR Lhx8 Gaba_1	0236 STR Lhx8 Gaba_1	0236 STR Lhx8 Gaba_1	08 CNU-MGE GABA | 07 CTX-MGE GABA	08 CNU-MGE GABA | 07 CTX-MGE GABA	07 CTX-MGE GABA | 08 CNU-MGE GABA	07 CTX-MGE GABA | 08 CNU-MGE GABA	055 STR Lhx8 Gaba | 054 STR Prox1 Lhx6 Gaba	054 STR Prox1 Lhx6 Gaba | 055 STR Lhx8 Gaba	054 STR Prox1 Lhx6 Gaba | 055 STR Lhx8 Gaba	054 STR Prox1 Lhx6 Gaba | 055 STR Lhx8 Gaba
STR FS PTHLH-PVALB GABA	CS20250428_GROUP_0040	Subpallium-GABA	CNU-MGE GABA	STR Prox1 Lhx6 Gaba	0234 STR Prox1 Lhx6 Gaba_2		TRUE	annotation, alignment					08 CNU-MGE GABA | 07 CTX-MGE GABA	08 CNU-MGE GABA | 07 CTX-MGE GABA	07 CTX-MGE GABA | 08 CNU-MGE GABA	07 CTX-MGE GABA | 08 CNU-MGE GABA	055 STR Lhx8 Gaba | 054 STR Prox1 Lhx6 Gaba	054 STR Prox1 Lhx6 Gaba | 055 STR Lhx8 Gaba	055 STR Lhx8 Gaba | 054 STR Prox1 Lhx6 Gaba	054 STR Prox1 Lhx6 Gaba | 055 STR Lhx8 Gaba	0234 STR Prox1 Lhx6 Gaba_2	0234 STR Prox1 Lhx6 Gaba_2	0234 STR Prox1 Lhx6 Gaba_2	0234 STR Prox1 Lhx6 Gaba_2	08 CNU-MGE GABA | 07 CTX-MGE GABA	08 CNU-MGE GABA | 07 CTX-MGE GABA	07 CTX-MGE GABA | 08 CNU-MGE GABA	07 CTX-MGE GABA | 08 CNU-MGE GABA	055 STR Lhx8 Gaba | 054 STR Prox1 Lhx6 Gaba	054 STR Prox1 Lhx6 Gaba | 055 STR Lhx8 Gaba	054 STR Prox1 Lhx6 Gaba | 055 STR Lhx8 Gaba	054 STR Prox1 Lhx6 Gaba | 055 STR Lhx8 Gaba
STR SST-CHODL GABA	CS20250428_GROUP_0043	Subpallium-GABA	CNU-MGE GABA	Sst Chodl Gaba	0238 Sst Chodl Gaba_1 | 0239 Sst Chodl Gaba_2		TRUE	annotation, alignment					08 CNU-MGE GABA | 07 CTX-MGE GABA	08 CNU-MGE GABA | 07 CTX-MGE GABA	07 CTX-MGE GABA | 08 CNU-MGE GABA	07 CTX-MGE GABA | 08 CNU-MGE GABA	056 Sst Chodl Gaba	056 Sst Chodl Gaba	056 Sst Chodl Gaba	056 Sst Chodl Gaba	0239 Sst Chodl Gaba_2 | 0238 Sst Chodl Gaba_1	0239 Sst Chodl Gaba_2 | 0238 Sst Chodl Gaba_1	0239 Sst Chodl Gaba_2 | 0238 Sst Chodl Gaba_1	0238 Sst Chodl Gaba_1 | 0239 Sst Chodl Gaba_2	08 CNU-MGE GABA | 07 CTX-MGE GABA	08 CNU-MGE GABA | 07 CTX-MGE GABA	07 CTX-MGE GABA | 08 CNU-MGE GABA	07 CTX-MGE GABA | 08 CNU-MGE GABA	056 Sst Chodl Gaba	056 Sst Chodl Gaba	056 Sst Chodl Gaba	056 Sst Chodl Gaba
STR SST-ADARB2 GABA	CS20250428_GROUP_0042	Subpallium-GABA	CNU-MGE GABA	Sst Gaba	0248 NDB-SI-MA-STRv Lhx8 Gaba_5 | 0261 PAL-STR Gaba-Chol_3		FALSE	1:many					08 CNU-MGE GABA | 07 CTX-MGE GABA	08 CNU-MGE GABA | 07 CTX-MGE GABA	07 CTX-MGE GABA | 08 CNU-MGE GABA	07 CTX-MGE GABA | 08 CNU-MGE GABA	075 MEA-BST Lhx6 Nr2e1 Gaba | 074 MEA-BST Lhx6 Sp9 Gaba	057 NDB-SI-MA-STRv Lhx8 Gaba | 058 PAL-STR Gaba-Chol	057 NDB-SI-MA-STRv Lhx8 Gaba | 056 Sst Chodl Gaba		0355 MEA-BST Lhx6 Nr2e1 Gaba_2	0248 NDB-SI-MA-STRv Lhx8 Gaba_5 | 0261 PAL-STR Gaba-Chol_3	0248 NDB-SI-MA-STRv Lhx8 Gaba_5 | 0244 NDB-SI-MA-STRv Lhx8 Gaba_1 | 0253 NDB-SI-MA-STRv Lhx8 Gaba_10		08 CNU-MGE GABA | 07 CTX-MGE GABA	08 CNU-MGE GABA | 07 CTX-MGE GABA	07 CTX-MGE GABA | 08 CNU-MGE GABA	07 CTX-MGE GABA | 08 CNU-MGE GABA	074 MEA-BST Lhx6 Sp9 Gaba	057 NDB-SI-MA-STRv Lhx8 Gaba	057 NDB-SI-MA-STRv Lhx8 Gaba | 20 MB GABA EBF3
STR SST-RSPO2 GABA	CS20250428_GROUP_0044	Subpallium-GABA	CNU-MGE GABA	Sst Gaba	0228 Sst Gaba_15		FALSE	annotation, alignment					08 CNU-MGE GABA | 07 CTX-MGE GABA	08 CNU-MGE GABA | 07 CTX-MGE GABA	07 CTX-MGE GABA | 08 CNU-MGE GABA	07 CTX-MGE GABA | 08 CNU-MGE GABA	053 Sst Gaba | 052 Pvalb Gaba	053 Sst Gaba | 052 Pvalb Gaba	053 Sst Gaba | 052 Pvalb Gaba	052 Pvalb Gaba | 053 Sst Gaba	0228 Sst Gaba_15 | 0221 Sst Gaba_8 | 0225 Sst Gaba_12	0228 Sst Gaba_15 | 0225 Sst Gaba_12	0228 Sst Gaba_15 | 0215 Sst Gaba_2 | 0219 Sst Gaba_6	0228 Sst Gaba_15	08 CNU-MGE GABA | 07 CTX-MGE GABA	08 CNU-MGE GABA | 07 CTX-MGE GABA	07 CTX-MGE GABA | 08 CNU-MGE GABA	07 CTX-MGE GABA | 08 CNU-MGE GABA	053 Sst Gaba | 052 Pvalb Gaba	053 Sst Gaba | 052 Pvalb Gaba	053 Sst Gaba | 052 Pvalb Gaba	052 Pvalb Gaba | 053 Sst Gaba
STR LYPD6-RSPO2 GABA	CS20250428_GROUP_0041	Subpallium-GABA	CNU-MGE GABA	Pvalb Gaba	0212 Pvalb Gaba_8		FALSE	annotation, alignment					08 CNU-MGE GABA | 07 CTX-MGE GABA	08 CNU-MGE GABA | 07 CTX-MGE GABA	07 CTX-MGE GABA | 08 CNU-MGE GABA	07 CTX-MGE GABA | 08 CNU-MGE GABA	053 Sst Gaba | 052 Pvalb Gaba	053 Sst Gaba | 052 Pvalb Gaba	053 Sst Gaba | 052 Pvalb Gaba	052 Pvalb Gaba | 053 Sst Gaba	0212 Pvalb Gaba_8 | 0207 Pvalb Gaba_3 | 0211 Pvalb Gaba_7	0212 Pvalb Gaba_8 | 0207 Pvalb Gaba_3	0212 Pvalb Gaba_8 | 0225 Sst Gaba_12 | 0206 Pvalb Gaba_2	0212 Pvalb Gaba_8	08 CNU-MGE GABA | 07 CTX-MGE GABA	08 CNU-MGE GABA | 07 CTX-MGE GABA	07 CTX-MGE GABA | 08 CNU-MGE GABA	07 CTX-MGE GABA | 08 CNU-MGE GABA	053 Sst Gaba | 052 Pvalb Gaba	053 Sst Gaba | 052 Pvalb Gaba	053 Sst Gaba | 052 Pvalb Gaba	052 Pvalb Gaba | 053 Sst Gaba
STRd Cholinergic GABA	CS20250428_GROUP_0048	Subpallium-GABA	CNU-MGE GABA	PAL-STR Gaba-Chol	0260 PAL-STR Gaba-Chol_2		TRUE	annotation, alignment					08 CNU-MGE GABA | 07 CTX-MGE GABA	08 CNU-MGE GABA | 07 CTX-MGE GABA	07 CTX-MGE GABA | 08 CNU-MGE GABA	07 CTX-MGE GABA | 08 CNU-MGE GABA	058 PAL-STR Gaba-Chol	058 PAL-STR Gaba-Chol	058 PAL-STR Gaba-Chol	058 PAL-STR Gaba-Chol	0260 PAL-STR Gaba-Chol_2	0260 PAL-STR Gaba-Chol_2	0260 PAL-STR Gaba-Chol_2	0260 PAL-STR Gaba-Chol_2	08 CNU-MGE GABA | 07 CTX-MGE GABA	08 CNU-MGE GABA | 07 CTX-MGE GABA	07 CTX-MGE GABA | 08 CNU-MGE GABA	07 CTX-MGE GABA | 08 CNU-MGE GABA	058 PAL-STR Gaba-Chol | 24 MY Glut NFIB 2 | 11 CNU-HYa GABA LHX8	058 PAL-STR Gaba-Chol | 24 MY Glut NFIB 2 | 11 CNU-HYa GABA LHX8	058 PAL-STR Gaba-Chol | 11 CNU-HYa GABA LHX8 | 24 MY Glut NFIB 2	058 PAL-STR Gaba-Chol | 11 CNU-HYa GABA LHX8 | 24 MY Glut NFIB 2
STR Cholinergic GABA	CS20250428_GROUP_0055	Subpallium-GABA	CNU-MGE GABA	PAL-STR Gaba-Chol	0260 PAL-STR Gaba-Chol_2		TRUE	annotation, alignment					08 CNU-MGE GABA | 07 CTX-MGE GABA	08 CNU-MGE GABA | 07 CTX-MGE GABA	07 CTX-MGE GABA | 08 CNU-MGE GABA	07 CTX-MGE GABA | 08 CNU-MGE GABA	058 PAL-STR Gaba-Chol	058 PAL-STR Gaba-Chol	058 PAL-STR Gaba-Chol	058 PAL-STR Gaba-Chol	0260 PAL-STR Gaba-Chol_2	0260 PAL-STR Gaba-Chol_2	0260 PAL-STR Gaba-Chol_2	0260 PAL-STR Gaba-Chol_2	08 CNU-MGE GABA | 07 CTX-MGE GABA	08 CNU-MGE GABA | 07 CTX-MGE GABA	07 CTX-MGE GABA | 08 CNU-MGE GABA	07 CTX-MGE GABA | 08 CNU-MGE GABA	058 PAL-STR Gaba-Chol | 24 MY Glut NFIB 2 | 11 CNU-HYa GABA LHX8	058 PAL-STR Gaba-Chol | 24 MY Glut NFIB 2 | 11 CNU-HYa GABA LHX8	058 PAL-STR Gaba-Chol | 11 CNU-HYa GABA LHX8 | 24 MY Glut NFIB 2	058 PAL-STR Gaba-Chol | 11 CNU-HYa GABA LHX8 | 24 MY Glut NFIB 2
GPin-BF Cholinergic GABA	CS20250428_GROUP_0003	Subpallium-GABA	CNU-MGE GABA	PAL-STR Gaba-Chol	0259 PAL-STR Gaba-Chol_1		TRUE	annotation, alignment					08 CNU-MGE GABA | 07 CTX-MGE GABA	08 CNU-MGE GABA | 07 CTX-MGE GABA	07 CTX-MGE GABA | 08 CNU-MGE GABA	07 CTX-MGE GABA | 08 CNU-MGE GABA	058 PAL-STR Gaba-Chol	058 PAL-STR Gaba-Chol	058 PAL-STR Gaba-Chol	058 PAL-STR Gaba-Chol	0260 PAL-STR Gaba-Chol_2 | 0259 PAL-STR Gaba-Chol_1 | 0974 PGRN-PARN-MDRN Hoxb5 Glut_2	0259 PAL-STR Gaba-Chol_1 | 0260 PAL-STR Gaba-Chol_2 | 0261 PAL-STR Gaba-Chol_3	0259 PAL-STR Gaba-Chol_1 | 0260 PAL-STR Gaba-Chol_2	0259 PAL-STR Gaba-Chol_1 | 0260 PAL-STR Gaba-Chol_2	08 CNU-MGE GABA | 07 CTX-MGE GABA	08 CNU-MGE GABA | 07 CTX-MGE GABA	07 CTX-MGE GABA | 08 CNU-MGE GABA	07 CTX-MGE GABA | 08 CNU-MGE GABA	058 PAL-STR Gaba-Chol | 24 MY Glut NFIB 2 | 11 CNU-HYa GABA LHX8	058 PAL-STR Gaba-Chol | 24 MY Glut NFIB 2 | 11 CNU-HYa GABA LHX8	058 PAL-STR Gaba-Chol | 11 CNU-HYa GABA LHX8 | 24 MY Glut NFIB 2	058 PAL-STR Gaba-Chol | 11 CNU-HYa GABA LHX8 | 24 MY Glut NFIB 2
LAMP5-CXCL14 GABA	CS20250428_GROUP_0004	Subpallium-GABA	CTX-CGE GABA	Lamp5 Gaba	0199 Lamp5 Gaba_1 | 0200 Lamp5 Gaba_2		TRUE	annotation, alignment					06 CTX-CGE GABA	06 CTX-CGE GABA	06 CTX-CGE GABA	06 CTX-CGE GABA	049 Lamp5 Gaba | 048 RHP-COA Ndnf Gaba	049 Lamp5 Gaba	049 Lamp5 Gaba	049 Lamp5 Gaba	0200 Lamp5 Gaba_2 | 0199 Lamp5 Gaba_1 | 0195 RHP-COA Ndnf Gaba_3	0200 Lamp5 Gaba_2 | 0199 Lamp5 Gaba_1	0199 Lamp5 Gaba_1 | 0200 Lamp5 Gaba_2	0199 Lamp5 Gaba_1 | 0200 Lamp5 Gaba_2	06 CTX-CGE GABA	06 CTX-CGE GABA	06 CTX-CGE GABA	06 CTX-CGE GABA	049 Lamp5 Gaba | 06 CTX-CGE GABA SOX13 2	049 Lamp5 Gaba | 06 CTX-CGE GABA SOX13 2	049 Lamp5 Gaba | 06 CTX-CGE GABA SOX13 2	049 Lamp5 Gaba | 06 CTX-CGE GABA SOX13 2
VIP GABA	CS20250428_GROUP_0047	Subpallium-GABA	CTX-CGE GABA	Vip Gaba	0175 Vip Gaba_3 | 0177 Vip Gaba_5		TRUE	annotation, alignment					06 CTX-CGE GABA	06 CTX-CGE GABA	06 CTX-CGE GABA	06 CTX-CGE GABA	046 Vip Gaba	046 Vip Gaba	046 Vip Gaba | 048 RHP-COA Ndnf Gaba	046 Vip Gaba	0175 Vip Gaba_3 | 0177 Vip Gaba_5 | 0183 Vip Gaba_11	0175 Vip Gaba_3 | 0177 Vip Gaba_5	0175 Vip Gaba_3 | 0177 Vip Gaba_5	0175 Vip Gaba_3 | 0177 Vip Gaba_5	06 CTX-CGE GABA	06 CTX-CGE GABA	06 CTX-CGE GABA	06 CTX-CGE GABA	046 Vip Gaba	046 Vip Gaba	046 Vip Gaba | 24 MY Glut NFIB 2	046 Vip Gaba
GPe SOX6-CTXND1 GABA	CS20250428_GROUP_0014	Subpallium-GABA	CNU-MGE GABA	NDB-SI-MA-STRv Lhx8 Gaba	0247 NDB-SI-MA-STRv Lhx8 Gaba_4		TRUE	annotation, alignment		In the GPe but also the SI			08 CNU-MGE GABA | 24 MY Glut | 11 CNU-HYa GABA	08 CNU-MGE GABA | 11 CNU-HYa GABA | 12 HY GABA	20 MB GABA | 24 MY Glut | 12 HY GABA		057 NDB-SI-MA-STRv Lhx8 Gaba	057 NDB-SI-MA-STRv Lhx8 Gaba | 085 SI-MPO-LPO Lhx8 Gaba	057 NDB-SI-MA-STRv Lhx8 Gaba	057 NDB-SI-MA-STRv Lhx8 Gaba	0247 NDB-SI-MA-STRv Lhx8 Gaba_4 | 0682 RN Spp1 Glut_1 | 0974 PGRN-PARN-MDRN Hoxb5 Glut_2	0247 NDB-SI-MA-STRv Lhx8 Gaba_4	0247 NDB-SI-MA-STRv Lhx8 Gaba_4	0247 NDB-SI-MA-STRv Lhx8 Gaba_4	08 CNU-MGE GABA | 11 CNU-HYa GABA | 24 MY Glut	08 CNU-MGE GABA | 24 MY Glut | 11 CNU-HYa GABA	20 MB GABA | 24 MY Glut	24 MY Glut	057 NDB-SI-MA-STRv Lhx8 Gaba	057 NDB-SI-MA-STRv Lhx8 Gaba | 24 MY Glut NFIB 2	057 NDB-SI-MA-STRv Lhx8 Gaba | 20 MB GABA EBF3	057 NDB-SI-MA-STRv Lhx8 Gaba
GPe-NDB-SI LHX6-LHX8-GBX1 GABA	CS20250428_GROUP_0020	Subpallium-GABA	CNU-MGE GABA	NDB-SI-MA-STRv Lhx8 Gaba	0247 NDB-SI-MA-STRv Lhx8 Gaba_8		TRUE	alignment					08 CNU-MGE GABA | 24 MY Glut | 11 CNU-HYa GABA	08 CNU-MGE GABA | 11 CNU-HYa GABA | 12 HY GABA	20 MB GABA | 24 MY Glut | 12 HY GABA		057 NDB-SI-MA-STRv Lhx8 Gaba	057 NDB-SI-MA-STRv Lhx8 Gaba | 085 SI-MPO-LPO Lhx8 Gaba	057 NDB-SI-MA-STRv Lhx8 Gaba	057 NDB-SI-MA-STRv Lhx8 Gaba	0247 NDB-SI-MA-STRv Lhx8 Gaba_4 | 0396 SI-MPO-LPO Lhx8 Gaba_1	0247 NDB-SI-MA-STRv Lhx8 Gaba_4 | 0396 SI-MPO-LPO Lhx8 Gaba_1 | 0245 NDB-SI-MA-STRv Lhx8 Gaba_2	0247 NDB-SI-MA-STRv Lhx8 Gaba_4 | 0245 NDB-SI-MA-STRv Lhx8 Gaba_2 | 0249 NDB-SI-MA-STRv Lhx8 Gaba_6	0247 NDB-SI-MA-STRv Lhx8 Gaba_4	08 CNU-MGE GABA | 11 CNU-HYa GABA | 24 MY Glut	08 CNU-MGE GABA | 24 MY Glut | 11 CNU-HYa GABA	20 MB GABA | 24 MY Glut	24 MY Glut	057 NDB-SI-MA-STRv Lhx8 Gaba	057 NDB-SI-MA-STRv Lhx8 Gaba | 24 MY Glut NFIB 2	057 NDB-SI-MA-STRv Lhx8 Gaba | 20 MB GABA EBF3	057 NDB-SI-MA-STRv Lhx8 Gaba
GPi Core	CS20250428_GROUP_0015	Subpallium-GABA	HY GABA	ZI Pax6 Gaba	0461 ZI Pax6 Gaba_3	1731 ZI Pax6 Gaba_3	TRUE	annotation, alignment		Also sparse but possible			08 CNU-MGE GABA | 24 MY Glut | 11 CNU-HYa GABA	08 CNU-MGE GABA | 11 CNU-HYa GABA | 12 HY GABA	20 MB GABA | 24 MY Glut | 12 HY GABA		243 PGRN-PARN-MDRN Hoxb5 Glut | 101 ZI Pax6 Gaba	101 ZI Pax6 Gaba | 243 PGRN-PARN-MDRN Hoxb5 Glut	101 ZI Pax6 Gaba | 243 PGRN-PARN-MDRN Hoxb5 Glut	101 ZI Pax6 Gaba | 243 PGRN-PARN-MDRN Hoxb5 Glut	0974 PGRN-PARN-MDRN Hoxb5 Glut_2 | 0461 ZI Pax6 Gaba_3	0461 ZI Pax6 Gaba_3 | 0974 PGRN-PARN-MDRN Hoxb5 Glut_2	0461 ZI Pax6 Gaba_3 | 0974 PGRN-PARN-MDRN Hoxb5 Glut_2	0461 ZI Pax6 Gaba_3 | 0974 PGRN-PARN-MDRN Hoxb5 Glut_2	08 CNU-MGE GABA | 11 CNU-HYa GABA | 24 MY Glut	08 CNU-MGE GABA | 24 MY Glut | 11 CNU-HYa GABA	20 MB GABA | 24 MY Glut	24 MY Glut	12 HY GABA ONECUT1	12 HY GABA ONECUT1 | 24 MY Glut NFIB 2	12 HY GABA ONECUT1 | 27 MY GABA MEIS2 | 20 MB GABA EBF3	12 HY GABA ONECUT1
SN GATA3-PVALB GABA	CS20250428_GROUP_0033	Subpallium-GABA	MB GABA	SNr Six3 Gaba	0806 SNr Six3 Gaba_1		TRUE	annotation, alignment					08 CNU-MGE GABA | 24 MY Glut | 11 CNU-HYa GABA	08 CNU-MGE GABA | 11 CNU-HYa GABA | 12 HY GABA	20 MB GABA | 24 MY Glut | 12 HY GABA		243 PGRN-PARN-MDRN Hoxb5 Glut | 202 PRT Tcf7l2 Gaba	243 PGRN-PARN-MDRN Hoxb5 Glut | 197 SNr Six3 Gaba | 202 PRT Tcf7l2 Gaba	202 PRT Tcf7l2 Gaba | 203 LGv-SPFp-SPFm Nkx2-2 Tcf7l2 Gaba | 243 PGRN-PARN-MDRN Hoxb5 Glut	202 PRT Tcf7l2 Gaba | 243 PGRN-PARN-MDRN Hoxb5 Glut	0806 SNr Six3 Gaba_1	0806 SNr Six3 Gaba_1 | 0974 PGRN-PARN-MDRN Hoxb5 Glut_2	0806 SNr Six3 Gaba_1 | 0974 PGRN-PARN-MDRN Hoxb5 Glut_2 | 0829 PRT Tcf7l2 Gaba_1	0806 SNr Six3 Gaba_1	08 CNU-MGE GABA | 11 CNU-HYa GABA | 24 MY Glut	08 CNU-MGE GABA | 24 MY Glut | 11 CNU-HYa GABA	20 MB GABA | 24 MY Glut	24 MY Glut	24 MY Glut LHX1 2 | 20 MB GABA EBF3	20 MB GABA PAX5 1 | 27 MY GABA MEIS2 | 20 MB GABA EBF3	20 MB GABA EBF3 | 24 MY Glut NFIB 2	20 MB GABA EBF3
SN GATA3-PAX8 GABA	CS20250428_GROUP_0032	Subpallium-GABA	MB GABA	SNr-VTA Pax5 Npas1 Gaba	0800 SNr-VTA Pax5 Npas1 Gaba_1 | 0801 SNr-VTA Pax5 Npas1 Gaba_2		TRUE	annotation, alignment					08 CNU-MGE GABA | 24 MY Glut | 11 CNU-HYa GABA	08 CNU-MGE GABA | 11 CNU-HYa GABA | 12 HY GABA	20 MB GABA | 24 MY Glut | 12 HY GABA		243 PGRN-PARN-MDRN Hoxb5 Glut | 202 PRT Tcf7l2 Gaba	243 PGRN-PARN-MDRN Hoxb5 Glut | 197 SNr Six3 Gaba | 202 PRT Tcf7l2 Gaba	202 PRT Tcf7l2 Gaba | 203 LGv-SPFp-SPFm Nkx2-2 Tcf7l2 Gaba | 243 PGRN-PARN-MDRN Hoxb5 Glut	202 PRT Tcf7l2 Gaba | 243 PGRN-PARN-MDRN Hoxb5 Glut		0974 PGRN-PARN-MDRN Hoxb5 Glut_2 | 0800 SNr-VTA Pax5 Npas1 Gaba_1 | 0801 SNr-VTA Pax5 Npas1 Gaba_2	0798 MRN-VTN-PPN Pax5 Cdh23 Gaba_1 | 0800 SNr-VTA Pax5 Npas1 Gaba_1 | 0805 PAG-PPN Pax5 Sox21 Gaba_4	0800 SNr-VTA Pax5 Npas1 Gaba_1	08 CNU-MGE GABA | 11 CNU-HYa GABA | 24 MY Glut	08 CNU-MGE GABA | 24 MY Glut | 11 CNU-HYa GABA	20 MB GABA | 24 MY Glut	24 MY Glut	24 MY Glut LHX1 2 | 20 MB GABA EBF3	20 MB GABA PAX5 1 | 27 MY GABA MEIS2 | 20 MB GABA EBF3	20 MB GABA EBF3 | 24 MY Glut NFIB 2	20 MB GABA EBF3
SN-VTR-HTH GATA3-TCF7L2 GABA	CS20250428_GROUP_0037	Subpallium-GABA	MB GABA	PRT Tcf7l2 Gaba	0829 PRT Tcf7l2 Gaba_1		FALSE	1:many					08 CNU-MGE GABA | 24 MY Glut | 11 CNU-HYa GABA	08 CNU-MGE GABA | 11 CNU-HYa GABA | 12 HY GABA	20 MB GABA | 24 MY Glut | 12 HY GABA		243 PGRN-PARN-MDRN Hoxb5 Glut | 202 PRT Tcf7l2 Gaba	243 PGRN-PARN-MDRN Hoxb5 Glut | 197 SNr Six3 Gaba | 202 PRT Tcf7l2 Gaba	202 PRT Tcf7l2 Gaba | 203 LGv-SPFp-SPFm Nkx2-2 Tcf7l2 Gaba | 243 PGRN-PARN-MDRN Hoxb5 Glut	202 PRT Tcf7l2 Gaba | 243 PGRN-PARN-MDRN Hoxb5 Glut	0974 PGRN-PARN-MDRN Hoxb5 Glut_2 | 0829 PRT Tcf7l2 Gaba_1	0974 PGRN-PARN-MDRN Hoxb5 Glut_2 | 0829 PRT Tcf7l2 Gaba_1 | 0834 LGv-SPFp-SPFm Nkx2-2 Tcf7l2 Gaba_1	0829 PRT Tcf7l2 Gaba_1 | 0974 PGRN-PARN-MDRN Hoxb5 Glut_2	0829 PRT Tcf7l2 Gaba_1 | 0974 PGRN-PARN-MDRN Hoxb5 Glut_2	08 CNU-MGE GABA | 11 CNU-HYa GABA | 24 MY Glut	08 CNU-MGE GABA | 24 MY Glut | 11 CNU-HYa GABA	20 MB GABA | 24 MY Glut	24 MY Glut	24 MY Glut LHX1 2 | 20 MB GABA EBF3	20 MB GABA PAX5 1 | 27 MY GABA MEIS2 | 20 MB GABA EBF3	20 MB GABA EBF3 | 24 MY Glut NFIB 2	20 MB GABA EBF3
SN EBF2 GABA	CS20250428_GROUP_0030	Subpallium-GABA	MB GABA				FALSE	no alignment					08 CNU-MGE GABA | 24 MY Glut | 11 CNU-HYa GABA	08 CNU-MGE GABA | 11 CNU-HYa GABA | 12 HY GABA	20 MB GABA | 24 MY Glut | 12 HY GABA		277 DTN-LDT-IPN Otp Pax3 Gaba | 243 PGRN-PARN-MDRN Hoxb5 Glut | 214 IPN Otp Crisp1 Gaba		277 DTN-LDT-IPN Otp Pax3 Gaba | 214 IPN Otp Crisp1 Gaba	214 IPN Otp Crisp1 Gaba | 277 DTN-LDT-IPN Otp Pax3 Gaba	1070 DTN-LDT-IPN Otp Pax3 Gaba_2 | 1071 DTN-LDT-IPN Otp Pax3 Gaba_3 | 0974 PGRN-PARN-MDRN Hoxb5 Glut_2		1073 DTN-LDT-IPN Otp Pax3 Gaba_5 | 1071 DTN-LDT-IPN Otp Pax3 Gaba_3	1071 DTN-LDT-IPN Otp Pax3 Gaba_3	08 CNU-MGE GABA | 11 CNU-HYa GABA | 24 MY Glut	08 CNU-MGE GABA | 24 MY Glut | 11 CNU-HYa GABA	20 MB GABA | 24 MY Glut	24 MY Glut	277 DTN-LDT-IPN Otp Pax3 Gaba | 214 IPN Otp Crisp1 Gaba		24 MY Glut NFIB 2 | 277 DTN-LDT-IPN Otp Pax3 Gaba | 214 IPN Otp Crisp1 Gaba	214 IPN Otp Crisp1 Gaba | 277 DTN-LDT-IPN Otp Pax3 Gaba
SN SEMA5A GABA	CS20250428_GROUP_0034	Subpallium-GABA	MB GABA				FALSE	no alignment					08 CNU-MGE GABA | 24 MY Glut | 11 CNU-HYa GABA	08 CNU-MGE GABA | 11 CNU-HYa GABA | 12 HY GABA	20 MB GABA | 24 MY Glut | 12 HY GABA		277 DTN-LDT-IPN Otp Pax3 Gaba | 243 PGRN-PARN-MDRN Hoxb5 Glut | 214 IPN Otp Crisp1 Gaba		277 DTN-LDT-IPN Otp Pax3 Gaba | 214 IPN Otp Crisp1 Gaba	214 IPN Otp Crisp1 Gaba | 277 DTN-LDT-IPN Otp Pax3 Gaba	0878 IPN Otp Crisp1 Gaba_2 | 0974 PGRN-PARN-MDRN Hoxb5 Glut_2 | 1034 CS-RPO Meis2 Gaba_4		0878 IPN Otp Crisp1 Gaba_2 | 1071 DTN-LDT-IPN Otp Pax3 Gaba_3 | 0877 IPN Otp Crisp1 Gaba_1	0878 IPN Otp Crisp1 Gaba_2	08 CNU-MGE GABA | 11 CNU-HYa GABA | 24 MY Glut	08 CNU-MGE GABA | 24 MY Glut | 11 CNU-HYa GABA	20 MB GABA | 24 MY Glut	24 MY Glut	277 DTN-LDT-IPN Otp Pax3 Gaba | 214 IPN Otp Crisp1 Gaba		24 MY Glut NFIB 2 | 277 DTN-LDT-IPN Otp Pax3 Gaba | 214 IPN Otp Crisp1 Gaba	214 IPN Otp Crisp1 Gaba | 277 DTN-LDT-IPN Otp Pax3 Gaba
ZI-HTH GABA	CS20250428_GROUP_0063	Subpallium-GABA	MB GABA	MB GABA EBF3 | CEA-BST Ebf1 Pdyn Gaba			FALSE	1:many					08 CNU-MGE GABA | 24 MY Glut | 11 CNU-HYa GABA	08 CNU-MGE GABA | 11 CNU-HYa GABA | 12 HY GABA	20 MB GABA | 24 MY Glut | 12 HY GABA		082 CEA-BST Ebf1 Pdyn Gaba | 243 PGRN-PARN-MDRN Hoxb5 Glut | 081 ACB-BST-FS D1 Gaba	243 PGRN-PARN-MDRN Hoxb5 Glut | 101 ZI Pax6 Gaba	243 PGRN-PARN-MDRN Hoxb5 Glut | 082 CEA-BST Ebf1 Pdyn Gaba | 101 ZI Pax6 Gaba	243 PGRN-PARN-MDRN Hoxb5 Glut	0974 PGRN-PARN-MDRN Hoxb5 Glut_2	0974 PGRN-PARN-MDRN Hoxb5 Glut_2	0974 PGRN-PARN-MDRN Hoxb5 Glut_2	0974 PGRN-PARN-MDRN Hoxb5 Glut_2	08 CNU-MGE GABA | 11 CNU-HYa GABA | 24 MY Glut	08 CNU-MGE GABA | 24 MY Glut | 11 CNU-HYa GABA	20 MB GABA | 24 MY Glut	24 MY Glut	082 CEA-BST Ebf1 Pdyn Gaba | 081 ACB-BST-FS D1 Gaba | 24 MY Glut LHX1 2	11 CNU-HYa GABA NR2F2 1 | 24 MY Glut LHX1 2 | 24 MY Glut NFIB 2	20 MB GABA EBF3 | 082 CEA-BST Ebf1 Pdyn Gaba
AMY-SLEA-BNST D1 GABA	CS20250428_GROUP_0065	Subpallium-GABA	CNU-HYa GABA	ACB-BST-FS D1 Gaba	0382 ACB-BST-FS D1 Gaba_2 | 0383 ACB-BST-FS D1 Gaba_3		TRUE	annotation, alignment					08 CNU-MGE GABA | 24 MY Glut | 11 CNU-HYa GABA	08 CNU-MGE GABA | 11 CNU-HYa GABA | 12 HY GABA	20 MB GABA | 24 MY Glut | 12 HY GABA		082 CEA-BST Ebf1 Pdyn Gaba | 243 PGRN-PARN-MDRN Hoxb5 Glut | 081 ACB-BST-FS D1 Gaba	243 PGRN-PARN-MDRN Hoxb5 Glut | 101 ZI Pax6 Gaba	243 PGRN-PARN-MDRN Hoxb5 Glut | 082 CEA-BST Ebf1 Pdyn Gaba | 101 ZI Pax6 Gaba	243 PGRN-PARN-MDRN Hoxb5 Glut	0383 ACB-BST-FS D1 Gaba_3 | 0382 ACB-BST-FS D1 Gaba_2	0382 ACB-BST-FS D1 Gaba_2 | 0381 ACB-BST-FS D1 Gaba_1 | 0383 ACB-BST-FS D1 Gaba_3		0382 ACB-BST-FS D1 Gaba_2 | 0383 ACB-BST-FS D1 Gaba_3	08 CNU-MGE GABA | 11 CNU-HYa GABA | 24 MY Glut	08 CNU-MGE GABA | 24 MY Glut | 11 CNU-HYa GABA	20 MB GABA | 24 MY Glut	24 MY Glut	082 CEA-BST Ebf1 Pdyn Gaba | 081 ACB-BST-FS D1 Gaba | 24 MY Glut LHX1 2	11 CNU-HYa GABA NR2F2 1 | 24 MY Glut LHX1 2 | 24 MY Glut NFIB 2	20 MB GABA EBF3 | 082 CEA-BST Ebf1 Pdyn Gaba
AMY-SLEA-BNST GABA	CS20250428_GROUP_0066	Subpallium-GABA	CNU-HYa GABA	CEA-BST Ebf1 Pdyn Gaba	0384 CEA-BST Ebf1 Pdyn Gaba_1		TRUE	annotation, alignment					08 CNU-MGE GABA | 24 MY Glut | 11 CNU-HYa GABA	08 CNU-MGE GABA | 11 CNU-HYa GABA | 12 HY GABA	20 MB GABA | 24 MY Glut | 12 HY GABA		082 CEA-BST Ebf1 Pdyn Gaba | 243 PGRN-PARN-MDRN Hoxb5 Glut | 081 ACB-BST-FS D1 Gaba	243 PGRN-PARN-MDRN Hoxb5 Glut | 101 ZI Pax6 Gaba	243 PGRN-PARN-MDRN Hoxb5 Glut | 082 CEA-BST Ebf1 Pdyn Gaba | 101 ZI Pax6 Gaba	243 PGRN-PARN-MDRN Hoxb5 Glut	0384 CEA-BST Ebf1 Pdyn Gaba_1 | 0382 ACB-BST-FS D1 Gaba_2	0384 CEA-BST Ebf1 Pdyn Gaba_1	0384 CEA-BST Ebf1 Pdyn Gaba_1	0384 CEA-BST Ebf1 Pdyn Gaba_1	08 CNU-MGE GABA | 11 CNU-HYa GABA | 24 MY Glut	08 CNU-MGE GABA | 24 MY Glut | 11 CNU-HYa GABA	20 MB GABA | 24 MY Glut	24 MY Glut	082 CEA-BST Ebf1 Pdyn Gaba | 081 ACB-BST-FS D1 Gaba | 24 MY Glut LHX1 2	11 CNU-HYa GABA NR2F2 1 | 24 MY Glut LHX1 2 | 24 MY Glut NFIB 2	20 MB GABA EBF3 | 082 CEA-BST Ebf1 Pdyn Gaba
GPe MEIS2-SOX6 GABA	CS20250428_GROUP_0013	Subpallium-GABA	CNU-LGE GABA	GPe-SI Sox6 Cyp26b1 Gaba	0257 GPe-SI Sox6 Cyp26b1 Gaba_1		TRUE	annotation, alignment					09 CNU-LGE GABA	09 CNU-LGE GABA	09 CNU-LGE GABA	09 CNU-LGE GABA	059 GPe-SI Sox6 Cyp26b1 Gaba	059 GPe-SI Sox6 Cyp26b1 Gaba | 073 MEA-BST Sox6 Gaba | 243 PGRN-PARN-MDRN Hoxb5 Glut	059 GPe-SI Sox6 Cyp26b1 Gaba | 057 NDB-SI-MA-STRv Lhx8 Gaba	059 GPe-SI Sox6 Cyp26b1 Gaba	0257 GPe-SI Sox6 Cyp26b1 Gaba_1 | 0258 GPe-SI Sox6 Cyp26b1 Gaba_2	0257 GPe-SI Sox6 Cyp26b1 Gaba_1 | 0339 MEA-BST Sox6 Gaba_3 | 0974 PGRN-PARN-MDRN Hoxb5 Glut_2	0257 GPe-SI Sox6 Cyp26b1 Gaba_1 | 0253 NDB-SI-MA-STRv Lhx8 Gaba_10	0257 GPe-SI Sox6 Cyp26b1 Gaba_1	09 CNU-LGE GABA	09 CNU-LGE GABA	09 CNU-LGE GABA	09 CNU-LGE GABA	059 GPe-SI Sox6 Cyp26b1 Gaba | 09 CNU-LGE GABA SOX6	059 GPe-SI Sox6 Cyp26b1 Gaba | 09 CNU-LGE GABA SOX6 | 24 MY Glut NFIB 2	059 GPe-SI Sox6 Cyp26b1 Gaba | 20 MB GABA EBF3	059 GPe-SI Sox6 Cyp26b1 Gaba
STRd D1 Matrix MSN	CS20250428_GROUP_0049	Subpallium-GABA	CNU-LGE GABA	STR D1 Gaba	0267 STR D1 Gaba_3		TRUE	annotation, alignment		looks reasonable		doi:10.1101/2024.06.18.599583	09 CNU-LGE GABA	09 CNU-LGE GABA	09 CNU-LGE GABA	09 CNU-LGE GABA	061 STR D1 Gaba | 062 STR D2 Gaba	061 STR D1 Gaba	061 STR D1 Gaba	061 STR D1 Gaba	0267 STR D1 Gaba_3 | 0277 STR D2 Gaba_4 | 0272 STR D1 Gaba_8	0267 STR D1 Gaba_3 | 0272 STR D1 Gaba_8	0267 STR D1 Gaba_3 | 0272 STR D1 Gaba_8	0267 STR D1 Gaba_3 | 0272 STR D1 Gaba_8	09 CNU-LGE GABA	09 CNU-LGE GABA	09 CNU-LGE GABA	09 CNU-LGE GABA	061 STR D1 Gaba	061 STR D1 Gaba | 062 STR D2 Gaba	061 STR D1 Gaba | 062 STR D2 Gaba	061 STR D1 Gaba
STRv D1 MSN	CS20250428_GROUP_0056	Subpallium-GABA	CNU-LGE GABA	STR D1 Gaba	0271 STR D1 Gaba_7 | 0272 STR D1 Gaba_8		TRUE	annotation, alignment		_7 is more caudal and harder to line up with primate anatomy back there, _8 is more anterior and looks like a good match			09 CNU-LGE GABA	09 CNU-LGE GABA	09 CNU-LGE GABA	09 CNU-LGE GABA	061 STR D1 Gaba | 062 STR D2 Gaba	061 STR D1 Gaba	061 STR D1 Gaba	061 STR D1 Gaba	0272 STR D1 Gaba_8	0270 STR D1 Gaba_6 | 0271 STR D1 Gaba_7 | 0265 STR D1 Gaba_1	0271 STR D1 Gaba_7 | 0272 STR D1 Gaba_8 | 0267 STR D1 Gaba_3		09 CNU-LGE GABA	09 CNU-LGE GABA	09 CNU-LGE GABA	09 CNU-LGE GABA	061 STR D1 Gaba	061 STR D1 Gaba | 062 STR D2 Gaba	061 STR D1 Gaba | 062 STR D2 Gaba	061 STR D1 Gaba
STRd D1 Striosome MSN	CS20250428_GROUP_0050	Subpallium-GABA	CNU-LGE GABA	STR D1 Gaba	0268 STR D1 Gaba_4		TRUE	annotation, alignment		Looks reasonable		doi:10.1101/2024.06.18.599583	09 CNU-LGE GABA	09 CNU-LGE GABA	09 CNU-LGE GABA	09 CNU-LGE GABA	061 STR D1 Gaba | 062 STR D2 Gaba	061 STR D1 Gaba	061 STR D1 Gaba	061 STR D1 Gaba	0272 STR D1 Gaba_8 | 0268 STR D1 Gaba_4 | 0267 STR D1 Gaba_3	0268 STR D1 Gaba_4 | 0267 STR D1 Gaba_3 | 0273 STR D1 Gaba_9	0268 STR D1 Gaba_4 | 0273 STR D1 Gaba_9	0268 STR D1 Gaba_4	09 CNU-LGE GABA	09 CNU-LGE GABA	09 CNU-LGE GABA	09 CNU-LGE GABA	061 STR D1 Gaba	061 STR D1 Gaba | 062 STR D2 Gaba	061 STR D1 Gaba | 062 STR D2 Gaba	061 STR D1 Gaba
STRd D2 Matrix MSN	CS20250428_GROUP_0052	Subpallium-GABA	CNU-LGE GABA	STR D2 Gaba	0277 STR D2 Gaba_4	0981 STR D2 Gaba_4 | 0982 STR D2 Gaba_4	TRUE	alignment		0981 and 0982 look like they sufficiently cover matrix, 0979 kind of patchy mislabeled striosome? 0980 looks like a subset of 0981?		doi:10.1101/2024.06.18.599583	09 CNU-LGE GABA	09 CNU-LGE GABA	09 CNU-LGE GABA	09 CNU-LGE GABA	062 STR D2 Gaba	062 STR D2 Gaba	062 STR D2 Gaba	062 STR D2 Gaba	0277 STR D2 Gaba_4 | 0275 STR D2 Gaba_2	0277 STR D2 Gaba_4 | 0275 STR D2 Gaba_2	0277 STR D2 Gaba_4 | 0275 STR D2 Gaba_2	0275 STR D2 Gaba_2 | 0277 STR D2 Gaba_4	09 CNU-LGE GABA	09 CNU-LGE GABA	09 CNU-LGE GABA	09 CNU-LGE GABA	062 STR D2 Gaba	062 STR D2 Gaba	062 STR D2 Gaba	062 STR D2 Gaba
STRv D2 MSN	CS20250428_GROUP_0058	Subpallium-GABA	CNU-LGE GABA	STR D2 Gaba	0274 STR D2 Gaba_1 | 0275 STR D2 Gaba_2		TRUE	annotation, alignment					09 CNU-LGE GABA	09 CNU-LGE GABA	09 CNU-LGE GABA	09 CNU-LGE GABA	062 STR D2 Gaba	062 STR D2 Gaba	062 STR D2 Gaba	062 STR D2 Gaba	0275 STR D2 Gaba_2 | 0278 STR D2 Gaba_5 | 0274 STR D2 Gaba_1	0274 STR D2 Gaba_1 | 0275 STR D2 Gaba_2 | 0277 STR D2 Gaba_4	0274 STR D2 Gaba_1 | 0275 STR D2 Gaba_2	0274 STR D2 Gaba_1 | 0275 STR D2 Gaba_2	09 CNU-LGE GABA	09 CNU-LGE GABA	09 CNU-LGE GABA	09 CNU-LGE GABA	062 STR D2 Gaba	062 STR D2 Gaba	062 STR D2 Gaba	062 STR D2 Gaba
STRd D2 Striosome MSN	CS20250428_GROUP_0054	Subpallium-GABA	CNU-LGE GABA	STR D2 Gaba	0277 STR D2 Gaba_4	0979 STR D2 Gaba_4 | 0987 STR D2 Gaba_6	TRUE	alignment	Subset of 0279 STR D2 Gaba_6 and _4 aligns to STRd D2 Striosome MSN. Confirm if subcluster of 0277 STR D2 Gaba_4 is Striosome in mouse (Oprm1+).			doi:10.1101/2024.06.18.599583	09 CNU-LGE GABA	09 CNU-LGE GABA	09 CNU-LGE GABA	09 CNU-LGE GABA	062 STR D2 Gaba	062 STR D2 Gaba	062 STR D2 Gaba	062 STR D2 Gaba	0277 STR D2 Gaba_4 | 0275 STR D2 Gaba_2	0275 STR D2 Gaba_2 | 0277 STR D2 Gaba_4	0277 STR D2 Gaba_4 | 0275 STR D2 Gaba_2	0275 STR D2 Gaba_2 | 0277 STR D2 Gaba_4	09 CNU-LGE GABA	09 CNU-LGE GABA	09 CNU-LGE GABA	09 CNU-LGE GABA	062 STR D2 Gaba	062 STR D2 Gaba	062 STR D2 Gaba	062 STR D2 Gaba
STRd D2 StrioMat Hybrid MSN	CS20250428_GROUP_0053	Subpallium-GABA	CNU-LGE GABA	STR D2 Gaba	0279 STR D2 Gaba_6	0986 STR D2 Gaba_6 | 0988 STR D2 Gaba_6	TRUE	annotation, no alignment	0279 STR D2 Gaba_6 contains both STRd D2 Striosome MSN and potentially STRd D2 StrioMat Hybrid MSN based on alignment to snRNA-seq and annotation.				09 CNU-LGE GABA	09 CNU-LGE GABA	09 CNU-LGE GABA	09 CNU-LGE GABA	062 STR D2 Gaba	062 STR D2 Gaba	062 STR D2 Gaba	062 STR D2 Gaba	0277 STR D2 Gaba_4 | 0276 STR D2 Gaba_3 | 0279 STR D2 Gaba_6	0275 STR D2 Gaba_2 | 0279 STR D2 Gaba_6 | 0277 STR D2 Gaba_4	0277 STR D2 Gaba_4 | 0279 STR D2 Gaba_6 | 0276 STR D2 Gaba_3	0277 STR D2 Gaba_4 | 0279 STR D2 Gaba_6	09 CNU-LGE GABA	09 CNU-LGE GABA	09 CNU-LGE GABA	09 CNU-LGE GABA	062 STR D2 Gaba	062 STR D2 Gaba	062 STR D2 Gaba	062 STR D2 Gaba
STRv D1 NUDAP MSN	CS20250428_GROUP_0057	Subpallium-GABA	CNU-LGE GABA	STR-PAL Chst9 Gaba	all_supertypes	all_clusters	TRUE	annotation, alignment		Looks like NUDAP but combined with Sema5A, would put this in the 1:many category			09 CNU-LGE GABA	09 CNU-LGE GABA	09 CNU-LGE GABA	09 CNU-LGE GABA	063 STR D1 Sema5a Gaba | 064 STR-PAL Chst9 Gaba	063 STR D1 Sema5a Gaba | 064 STR-PAL Chst9 Gaba	064 STR-PAL Chst9 Gaba | 063 STR D1 Sema5a Gaba	063 STR D1 Sema5a Gaba | 064 STR-PAL Chst9 Gaba	0284 STR D1 Sema5a Gaba_4 | 0287 STR-PAL Chst9 Gaba_3 | 0285 STR-PAL Chst9 Gaba_1	0288 STR-PAL Chst9 Gaba_4 | 0285 STR-PAL Chst9 Gaba_1 | 0287 STR-PAL Chst9 Gaba_3	0288 STR-PAL Chst9 Gaba_4 | 0285 STR-PAL Chst9 Gaba_1 | 0287 STR-PAL Chst9 Gaba_3	0285 STR-PAL Chst9 Gaba_1 | 0287 STR-PAL Chst9 Gaba_3	09 CNU-LGE GABA	09 CNU-LGE GABA	09 CNU-LGE GABA	09 CNU-LGE GABA	063 STR D1 Sema5a Gaba | 064 STR-PAL Chst9 Gaba	063 STR D1 Sema5a Gaba | 064 STR-PAL Chst9 Gaba	064 STR-PAL Chst9 Gaba | 063 STR D1 Sema5a Gaba	063 STR D1 Sema5a Gaba | 064 STR-PAL Chst9 Gaba
STR D1D2 Hybrid MSN	CS20250428_GROUP_0051	Subpallium-GABA	CNU-LGE GABA	STR D1 Sema5a Gaba	all_supertypes	all_clusters	TRUE	annotation, alignment		281 looks the most like Hybrid, the others look like NUDAP			09 CNU-LGE GABA	09 CNU-LGE GABA	09 CNU-LGE GABA	09 CNU-LGE GABA	063 STR D1 Sema5a Gaba | 064 STR-PAL Chst9 Gaba	063 STR D1 Sema5a Gaba | 064 STR-PAL Chst9 Gaba	064 STR-PAL Chst9 Gaba | 063 STR D1 Sema5a Gaba	063 STR D1 Sema5a Gaba | 064 STR-PAL Chst9 Gaba	0282 STR D1 Sema5a Gaba_2 | 0281 STR D1 Sema5a Gaba_1 | 0284 STR D1 Sema5a Gaba_4	0281 STR D1 Sema5a Gaba_1 | 0282 STR D1 Sema5a Gaba_2 | 0284 STR D1 Sema5a Gaba_4	0281 STR D1 Sema5a Gaba_1 | 0282 STR D1 Sema5a Gaba_2 | 0284 STR D1 Sema5a Gaba_4	0281 STR D1 Sema5a Gaba_1 | 0282 STR D1 Sema5a Gaba_2 | 0284 STR D1 Sema5a Gaba_4	09 CNU-LGE GABA	09 CNU-LGE GABA	09 CNU-LGE GABA	09 CNU-LGE GABA	063 STR D1 Sema5a Gaba | 064 STR-PAL Chst9 Gaba	063 STR D1 Sema5a Gaba | 064 STR-PAL Chst9 Gaba	064 STR-PAL Chst9 Gaba | 063 STR D1 Sema5a Gaba	063 STR D1 Sema5a Gaba | 064 STR-PAL Chst9 Gaba
OT D1 ICj	CS20250428_GROUP_0024	Subpallium-GABA	CNU-LGE GABA	OT D3 Folh1 Gaba	all_supertypes	all_clusters	TRUE	annotation, alignment		yes			09 CNU-LGE GABA	09 CNU-LGE GABA	09 CNU-LGE GABA	09 CNU-LGE GABA	060 OT D3 Folh1 Gaba | 061 STR D1 Gaba | 081 ACB-BST-FS D1 Gaba	060 OT D3 Folh1 Gaba	060 OT D3 Folh1 Gaba | 061 STR D1 Gaba	060 OT D3 Folh1 Gaba	0265 STR D1 Gaba_1 | 0382 ACB-BST-FS D1 Gaba_2 | 0263 OT D3 Folh1 Gaba_2	0264 OT D3 Folh1 Gaba_3 | 0262 OT D3 Folh1 Gaba_1	0262 OT D3 Folh1 Gaba_1 | 0264 OT D3 Folh1 Gaba_3 | 0265 STR D1 Gaba_1		09 CNU-LGE GABA	09 CNU-LGE GABA	09 CNU-LGE GABA	09 CNU-LGE GABA	060 OT D3 Folh1 Gaba | 061 STR D1 Gaba	060 OT D3 Folh1 Gaba | 061 STR D1 Gaba	060 OT D3 Folh1 Gaba | 061 STR D1 Gaba	060 OT D3 Folh1 Gaba | 061 STR D1 Gaba
OB FRMD7 GABA	CS20250428_GROUP_0068	Subpallium-GABA	OB-IMN GABA	OB-in Frmd7 Gaba	0151 OB-in Frmd7 Gaba_2 | 0154 OB-in Frmd7 Gaba_5		TRUE	annotation, alignment					05 OB-IMN GABA	05 OB-IMN GABA	05 OB-IMN GABA	05 OB-IMN GABA	041 OB-in Frmd7 Gaba	041 OB-in Frmd7 Gaba | 044 OB Dopa-Gaba	041 OB-in Frmd7 Gaba | 044 OB Dopa-Gaba	041 OB-in Frmd7 Gaba	0151 OB-in Frmd7 Gaba_2 | 0154 OB-in Frmd7 Gaba_5	0151 OB-in Frmd7 Gaba_2 | 0152 OB-in Frmd7 Gaba_3 | 0154 OB-in Frmd7 Gaba_5	0151 OB-in Frmd7 Gaba_2 | 0154 OB-in Frmd7 Gaba_5	0151 OB-in Frmd7 Gaba_2 | 0154 OB-in Frmd7 Gaba_5	05 OB-IMN GABA	05 OB-IMN GABA	05 OB-IMN GABA	05 OB-IMN GABA	041 OB-in Frmd7 Gaba	041 OB-in Frmd7 Gaba | 044 OB Dopa-Gaba | 042 OB-out Frmd7 Gaba	041 OB-in Frmd7 Gaba | 044 OB Dopa-Gaba	041 OB-in Frmd7 Gaba
OB Dopa-GABA	CS20250428_GROUP_0067	Subpallium-GABA	OB-IMN GABA	OB Dopa-Gaba	0163 OB Dopa-Gaba_2		TRUE	annotation, alignment					05 OB-IMN GABA	05 OB-IMN GABA	05 OB-IMN GABA	05 OB-IMN GABA	041 OB-in Frmd7 Gaba	041 OB-in Frmd7 Gaba | 044 OB Dopa-Gaba	041 OB-in Frmd7 Gaba | 044 OB Dopa-Gaba	041 OB-in Frmd7 Gaba	0163 OB Dopa-Gaba_2 | 0147 OB Meis2 Thsd7b Gaba_5 | 0154 OB-in Frmd7 Gaba_5	0163 OB Dopa-Gaba_2 | 0158 OB-out Frmd7 Gaba_1	0163 OB Dopa-Gaba_2	0163 OB Dopa-Gaba_2	05 OB-IMN GABA	05 OB-IMN GABA	05 OB-IMN GABA	05 OB-IMN GABA	041 OB-in Frmd7 Gaba	041 OB-in Frmd7 Gaba | 044 OB Dopa-Gaba | 042 OB-out Frmd7 Gaba	041 OB-in Frmd7 Gaba | 044 OB Dopa-Gaba	041 OB-in Frmd7 Gaba
GPi Shell	CS20250428_GROUP_0016	HY-EA-Glut-GABA	CNU-HYa Glut	GPi Tbr1 Cngb3 Gaba-Glut	0504 GPi Tbr1 Cngb3 Gaba-Glut_1		TRUE	annotation, alignment		Very sparse			24 MY Glut | 13 CNU-HYa Glut	24 MY Glut | 13 CNU-HYa Glut	13 CNU-HYa Glut | 24 MY Glut	13 CNU-HYa Glut | 24 MY Glut	243 PGRN-PARN-MDRN Hoxb5 Glut | 112 GPi Tbr1 Cngb3 Gaba-Glut	243 PGRN-PARN-MDRN Hoxb5 Glut | 112 GPi Tbr1 Cngb3 Gaba-Glut	112 GPi Tbr1 Cngb3 Gaba-Glut | 243 PGRN-PARN-MDRN Hoxb5 Glut	112 GPi Tbr1 Cngb3 Gaba-Glut | 243 PGRN-PARN-MDRN Hoxb5 Glut	0974 PGRN-PARN-MDRN Hoxb5 Glut_2 | 0504 GPi Tbr1 Cngb3 Gaba-Glut_1	0974 PGRN-PARN-MDRN Hoxb5 Glut_2 | 0504 GPi Tbr1 Cngb3 Gaba-Glut_1	0504 GPi Tbr1 Cngb3 Gaba-Glut_1 | 0974 PGRN-PARN-MDRN Hoxb5 Glut_2	0504 GPi Tbr1 Cngb3 Gaba-Glut_1 | 0974 PGRN-PARN-MDRN Hoxb5 Glut_2	24 MY Glut	24 MY Glut	24 MY Glut | 13 CNU-HYa Glut | 20 MB GABA	24 MY Glut	24 MY Glut ONECUT1	24 MY Glut ONECUT1 | 24 MY Glut NFIB 2	24 MY Glut ONECUT1 | 13 CNU-HYa Glut NR2F2 | 20 MB GABA EBF3	24 MY Glut ONECUT1
