## Supplemental Table S3.2 for "Cross-species consensus atlas of the primate basal ganglia"

### Sheet: Siletti_Consensus_homology
Group	accession_group	curated_Siletti_Supercluster	curated_Siletti_Cluster	curated_Siletti_Subcluster	genomics_support	genomics_notes	spatial_support	expert_support	literature_support	Human_Silettisub_MapMyCells_Supercluster_label	Macaque_Silettisub_MapMyCells_Supercluster_label	Marmoset_Silettisub_MapMyCells_Supercluster_label	reciprocal_hits_Siletti_MapMyCells_Supercluster_label	Human_Silettisub_MapMyCells_Cluster_label	Macaque_Silettisub_MapMyCells_Cluster_label	Marmoset_Silettisub_MapMyCells_Cluster_label	reciprocal_hits_Siletti_MapMyCells_Cluster_label	Human_Silettisub_MapMyCells_Subcluster_label	Macaque_Silettisub_MapMyCells_Subcluster_label	Marmoset_Silettisub_MapMyCells_Subcluster_label	reciprocal_hits_Siletti_MapMyCells_Subcluster_label
Astrocyte	CS20250428_GROUP_0039	Astrocyte	55 | 60 | 61	*						Astrocyte	Astrocyte	Astrocyte	Astrocyte	55 | 60 | 61	55 | 60	55 | 60 | 59	55 | 60	3083 | 3084	3084 | 3066	3084	3084
ImAstro	CS20250428_GROUP_0017	Astrocyte								Astrocyte	Astrocyte	Astrocyte	Astrocyte	55 | 60 | 61	55 | 60	55 | 60 | 59	55 | 60		3084		3084
Ependymal	CS20250428_GROUP_0012									Astrocyte	Astrocyte	Astrocyte	Astrocyte	71 | 69 | 72	72 | 71 | 65	74 | 68 | 67		3149 | 3150	3139 | 3157 | 3130	3133 | 3142 | 3134
Microglia	CS20250428_GROUP_0019									Microglia	Microglia	Microglia	Microglia	8 | 11 | 6	11 | 6	6	6	3282 | 3281	3285 | 3288 | 3286	3270 | 3275 | 3266
BAM	CS20250428_GROUP_0001									Microglia	Microglia	Microglia	Microglia	12	12	12	12	3264 | 3265	3263 | 3266 | 3264	3263
T cells	CS20250428_GROUP_0059									Microglia	Microglia	Microglia	Microglia	1 | 2	1		1	3300 | 3303 | 3304	3304 | 3300		3300 | 3304
B cells	CS20250428_GROUP_0000									Microglia	Microglia	Microglia	Microglia	1 | 2	1		1	3293			3293
Monocyte	CS20250428_GROUP_0022									Microglia	Microglia	Microglia	Microglia	3	3		3	3295 | 3294 | 3297	3297 | 3295 | 3296		3295 | 3297
Oligo OPALIN	CS20250428_GROUP_0025									Oligodendrocyte | Oligodendrocyte precursor	Oligodendrocyte	Oligodendrocyte | Oligodendrocyte precursor	Oligodendrocyte	45 | 49 | 44	40 | 44 | 49	40 | 44	44	3022 | 3020 | 3023	3013	3013 | 3011 | 3002
Oligo PLEKHG1	CS20250428_GROUP_0026									Oligodendrocyte | Oligodendrocyte precursor	Oligodendrocyte	Oligodendrocyte | Oligodendrocyte precursor	Oligodendrocyte	45 | 49 | 44	40 | 44 | 49	40 | 44	44	2999 | 3001 | 3004	3005 | 3001 | 2999	2999 | 3001 | 3002	2999 | 3001
ImOligo	CS20250428_GROUP_0018									Oligodendrocyte | Oligodendrocyte precursor	Oligodendrocyte	Oligodendrocyte | Oligodendrocyte precursor	Oligodendrocyte	45 | 49 | 44	40 | 44 | 49	40 | 44	44	3022 | 3020	3013	3013 | 3002
OPC	CS20250428_GROUP_0023									Oligodendrocyte | Oligodendrocyte precursor	Oligodendrocyte	Oligodendrocyte | Oligodendrocyte precursor	Oligodendrocyte	33 | 34 | 32	33 | 34	34 | 33	33 | 34	3046 | 3044 | 3043	3046 | 3040 | 3043	3040 | 3044 | 3046	3046
COP	CS20250428_GROUP_0009									Oligodendrocyte | Oligodendrocyte precursor	Oligodendrocyte	Oligodendrocyte | Oligodendrocyte precursor	Oligodendrocyte	38 | 37	37 | 38 | 39	37 | 38 | 39	37 | 38	3030 | 3032 | 3037	3037 | 3030 | 3033	3030 | 3033 | 3036	3030
Endo	CS20250428_GROUP_0011									Vascular | Fibroblast	Vascular | Fibroblast	Fibroblast | Vascular	Fibroblast | Vascular	15 | 16 | 14	15 | 16 | 14	15 | 16 | 14	14 | 15 | 16	3207 | 3205 | 3210	3207 | 3210	3202 | 3207	3207
Pericyte	CS20250428_GROUP_0027									Vascular | Fibroblast	Vascular | Fibroblast	Fibroblast | Vascular	Fibroblast | Vascular	22 | 21	22 | 21	22 | 21	21 | 22	3235 | 3234	3235	3235	3235
SMC	CS20250428_GROUP_0028									Vascular | Fibroblast	Vascular | Fibroblast	Fibroblast | Vascular	Fibroblast | Vascular	20	20	20	20	3224 | 3225 | 3223	3224 | 3223 | 3225	3224 | 3226 | 3225	3224 | 3225
VLMC	CS20250428_GROUP_0062									Vascular | Fibroblast	Vascular | Fibroblast	Fibroblast | Vascular	Fibroblast | Vascular	27 | 26 | 25	25 | 26 | 30	25 | 30 | 26	25 | 26	3248 | 3246 | 3243	3240 | 3241 | 3239	3239 | 3240 | 3241
STH PVALB-PITX2 Glut	CS20250428_GROUP_0038									Splatter	Splatter	Splatter	Splatter	384 | 382	384 | 382	384 | 382	382 | 384	1860 | 1859	1860	1860	1860
BF SKOR1 Glut	CS20250428_GROUP_0008									Splatter	Splatter	Splatter	Splatter	384 | 382	384 | 382	384 | 382	382 | 384	1099 | 1094 | 1098	1097 | 1094 | 1099	1097 | 1094	1094
VTR-HTH Glut	CS20250428_GROUP_0064									Splatter	Splatter	Splatter	Splatter	376 | 384	383 | 365 | 376	383 | 385		1221	1211	1109
SN-VTR CALB1 Dopa	CS20250428_GROUP_0029									Splatter	Splatter	Splatter	Splatter	395	395	395	395	1874 | 1872 | 1870	1871 | 1870 | 1872	1871 | 1873 | 1870	1870
SN SOX6 Dopa	CS20250428_GROUP_0035									Splatter	Splatter	Splatter	Splatter	395	395	395	395	1876 | 1875	1876 | 1875	1876 | 1875	1875 | 1876
SN-VTR GAD2 Dopa	CS20250428_GROUP_0031									Splatter	Splatter	Splatter	Splatter	395	395	395	395	1869 | 1870	1869 | 1205 | 886	1869 | 886	1869
LAMP5-LHX6 GABA	CS20250428_GROUP_0005									Splatter	Splatter	Splatter | MGE interneuron | LAMP5-LHX6 and Chandelier	Splatter	273 | 275 | 269	270 | 275 | 268	270 | 267		447 | 455	439 | 456	439 | 472
STR-BF TAC3-PLPP4-LHX8 GABA	CS20250428_GROUP_0046									Splatter	Splatter	Splatter | MGE interneuron | LAMP5-LHX6 and Chandelier	Splatter	409 | 238	238 | 409	238 | 409	238 | 409	165 | 1744 | 164	1744 | 164	1744 | 167 | 165	1744
STR TAC3-PLPP4 GABA	CS20250428_GROUP_0045									Splatter	Splatter	Splatter | MGE interneuron | LAMP5-LHX6 and Chandelier	Splatter	409 | 238	238 | 409	238 | 409	238 | 409	166 | 165	165 | 167	167 | 165	165
STR FS PTHLH-PVALB GABA	CS20250428_GROUP_0040									Splatter	Splatter	Splatter | MGE interneuron | LAMP5-LHX6 and Chandelier	Splatter	409 | 238	238 | 409	238 | 409	238 | 409	173 | 171 | 172	170 | 175	175
STR SST-CHODL GABA	CS20250428_GROUP_0043									Splatter	Splatter	Splatter | MGE interneuron | LAMP5-LHX6 and Chandelier	Splatter	235	235	235	235	193 | 195	193 | 191 | 192	192 | 195 | 194
STR SST-ADARB2 GABA	CS20250428_GROUP_0042									Splatter	Splatter	Splatter | MGE interneuron | LAMP5-LHX6 and Chandelier	Splatter	424	392	392 | 424		1695 | 1749	1698 | 1697	1697 | 1695
STR SST-RSPO2 GABA	CS20250428_GROUP_0044									Splatter	Splatter	Splatter | MGE interneuron | LAMP5-LHX6 and Chandelier	Splatter	252			252
STR LYPD6-RSPO2 GABA	CS20250428_GROUP_0041									Splatter	Splatter	Splatter | MGE interneuron | LAMP5-LHX6 and Chandelier	Splatter	252			252
STRd Cholinergic GABA	CS20250428_GROUP_0048									Splatter	Splatter	Splatter | MGE interneuron | LAMP5-LHX6 and Chandelier	Splatter	400	400	400	400	1635 | 1634 | 1641	1635 | 1640 | 1634	1635 | 1634 | 1640	1634 | 1635
STR Cholinergic GABA	CS20250428_GROUP_0055									Splatter	Splatter	Splatter | MGE interneuron | LAMP5-LHX6 and Chandelier	Splatter	400	400	400	400	1640 | 1638 | 1639	1640 | 1639 | 1637	1640 | 1639 | 1637	1639 | 1640
GPin-BF Cholinergic GABA	CS20250428_GROUP_0003									Splatter	Splatter	Splatter | MGE interneuron | LAMP5-LHX6 and Chandelier	Splatter	400	400	400	400	1641	1642 | 1641	1641 | 1642	1641
LAMP5-CXCL14 GABA	CS20250428_GROUP_0004									CGE interneuron	CGE interneuron	CGE interneuron	CGE interneuron	288 | 287 | 286	288 | 287	288 | 287 | 286	287 | 288	433 | 430 | 429	429 | 437 | 436	436 | 432
VIP GABA	CS20250428_GROUP_0047									CGE interneuron	CGE interneuron	CGE interneuron	CGE interneuron	293 | 294 | 290	293 | 294	293 | 279	293			598	598
GPe SOX6-CTXND1 GABA	CS20250428_GROUP_0014									Splatter | Medium spiny neuron	Splatter	Splatter	Splatter	392	392	392	392	773 | 772	772 | 773	772	772
GPe-NDB-SI LHX6-LHX8-GBX1 GABA	CS20250428_GROUP_0020									Splatter | Medium spiny neuron	Splatter	Splatter	Splatter	392	392	392	392	771 | 1707	771 | 1704	1699 | 1705 | 771	771
GPi Core	CS20250428_GROUP_0015									Splatter | Medium spiny neuron	Splatter	Splatter	Splatter	337	337	337 | 354	337	776	776	776 | 775	776
SN GATA3-PVALB GABA	CS20250428_GROUP_0033									Splatter | Medium spiny neuron	Splatter	Splatter	Splatter	365 | 356 | 348	365 | 354	365 | 356 | 348	365	775	775	775 | 774 | 1382	775
SN GATA3-PAX8 GABA	CS20250428_GROUP_0032									Splatter | Medium spiny neuron	Splatter	Splatter	Splatter	365 | 356 | 348	365 | 354	365 | 356 | 348	365		1249 | 1394	1258 | 1394 | 1622	1394
SN-VTR-HTH GATA3-TCF7L2 GABA	CS20250428_GROUP_0037									Splatter | Medium spiny neuron	Splatter	Splatter	Splatter	365 | 356 | 348	365 | 354	365 | 356 | 348	365	1622	1259	1622 | 1354 | 1259
SN EBF2 GABA	CS20250428_GROUP_0030									Splatter | Medium spiny neuron	Splatter	Splatter	Splatter	381 | 362		381 | 362	362 | 381	1366		1366 | 1365	1366
SN SEMA5A GABA	CS20250428_GROUP_0034									Splatter | Medium spiny neuron	Splatter	Splatter	Splatter	381 | 362		381 | 362	362 | 381	1553 | 1365 | 1552		1553 | 1365	1365 | 1553
ZI-HTH GABA	CS20250428_GROUP_0063									Splatter | Medium spiny neuron	Splatter	Splatter	Splatter	427 | 365	365 | 427 | 421	365 | 348 | 427	365 | 427	1244	1244 | 1249 | 1622	1622 | 1244	1244
AMY-SLEA-BNST D1 GABA	CS20250428_GROUP_0065									Splatter | Medium spiny neuron	Splatter	Splatter	Splatter	427 | 365	365 | 427 | 421	365 | 348 | 427	365 | 427	1718 | 1719	1718 | 2185 | 2186		1718
AMY-SLEA-BNST GABA	CS20250428_GROUP_0066									Splatter | Medium spiny neuron	Splatter	Splatter	Splatter	427 | 365	365 | 427 | 421	365 | 348 | 427	365 | 427	1713 | 1714	1716 | 1715	1714 | 1713 | 1470
GPe MEIS2-SOX6 GABA	CS20250428_GROUP_0013									Medium spiny neuron	Medium spiny neuron | Eccentric medium spiny neuron	Medium spiny neuron | Eccentric medium spiny neuron	Medium spiny neuron	423	423 | 348	423	423	777 | 1688	777 | 1688 | 1622	777	777
STRd D1 Matrix MSN	CS20250428_GROUP_0049									Medium spiny neuron	Medium spiny neuron | Eccentric medium spiny neuron	Medium spiny neuron | Eccentric medium spiny neuron	Medium spiny neuron	210 | 209 | 215	210 | 206 | 211	206 | 209 | 211		2085 | 2086 | 2087	2085 | 2087 | 2089	2089 | 2084 | 2088
STRv D1 MSN	CS20250428_GROUP_0056									Medium spiny neuron	Medium spiny neuron | Eccentric medium spiny neuron	Medium spiny neuron | Eccentric medium spiny neuron	Medium spiny neuron	210 | 209 | 215	210 | 206 | 211	206 | 209 | 211		2023 | 2027	2089 | 2018 | 2046	2089 | 2102
STRd D1 Striosome MSN	CS20250428_GROUP_0050									Medium spiny neuron	Medium spiny neuron | Eccentric medium spiny neuron	Medium spiny neuron | Eccentric medium spiny neuron	Medium spiny neuron	210 | 209 | 215	210 | 206 | 211	206 | 209 | 211		2072 | 2071	2072 | 2071	2072	2072
STRd D2 Matrix MSN	CS20250428_GROUP_0052									Medium spiny neuron	Medium spiny neuron | Eccentric medium spiny neuron	Medium spiny neuron | Eccentric medium spiny neuron	Medium spiny neuron	207 | 212 | 208	207 | 212	207 | 217 | 216	207	2073 | 2074 | 2075	2073 | 2074	2074 | 2075 | 2073	2073 | 2074
STRv D2 MSN	CS20250428_GROUP_0058									Medium spiny neuron	Medium spiny neuron | Eccentric medium spiny neuron	Medium spiny neuron | Eccentric medium spiny neuron	Medium spiny neuron	207 | 212 | 208	207 | 212	207 | 217 | 216	207	2029	2123 | 2124 | 2055	2123 | 2127 | 2124
STRd D2 Striosome MSN	CS20250428_GROUP_0054									Medium spiny neuron	Medium spiny neuron | Eccentric medium spiny neuron	Medium spiny neuron | Eccentric medium spiny neuron	Medium spiny neuron	207 | 212 | 208	207 | 212	207 | 217 | 216	207	2061 | 2065	2061 | 2064 | 2065	2065	2065
STRd D2 StrioMat Hybrid MSN	CS20250428_GROUP_0053									Medium spiny neuron	Medium spiny neuron | Eccentric medium spiny neuron	Medium spiny neuron | Eccentric medium spiny neuron	Medium spiny neuron	207 | 212 | 208	207 | 212	207 | 217 | 216	207	2092 | 2093 | 2091	2092 | 2090	2092 | 2090	2092
STRv D1 NUDAP MSN	CS20250428_GROUP_0057									Medium spiny neuron	Medium spiny neuron | Eccentric medium spiny neuron	Medium spiny neuron | Eccentric medium spiny neuron	Medium spiny neuron	222 | 223 | 224	222 | 229 | 223	222 | 233 | 229	222		2141	2141 | 2158	2141
STR D1D2 Hybrid MSN	CS20250428_GROUP_0051									Medium spiny neuron	Medium spiny neuron | Eccentric medium spiny neuron	Medium spiny neuron | Eccentric medium spiny neuron	Medium spiny neuron	222 | 223 | 224	222 | 229 | 223	222 | 233 | 229	222	1987 | 1985	1985 | 1981 | 1982	1982 | 1984
OT D1 ICj	CS20250428_GROUP_0024									Medium spiny neuron	Medium spiny neuron | Eccentric medium spiny neuron	Medium spiny neuron | Eccentric medium spiny neuron	Medium spiny neuron	219 | 218	219	219	219	2099 | 2100	2100 | 2018 | 2110	2100 | 2110 | 2099	2100
OB FRMD7 GABA	CS20250428_GROUP_0068									Splatter	Splatter	Splatter	Splatter	403	403	403	403	1969 | 1962 | 1967	1963 | 1962 | 1732	1732 | 1968
OB Dopa-GABA	CS20250428_GROUP_0067									Splatter	Splatter	Splatter	Splatter	403	403	403	403	1971 | 1960 | 2136	1971 | 1732	1971 | 1732	1971
GPi Shell	CS20250428_GROUP_0016									Splatter	Splatter	Splatter	Splatter	363 | 365 | 342	365 | 348	365 | 363 | 354	365	1461 | 1243	1249 | 1622 | 1244	1461 | 1243
