## Supplemental Table S6.2 for "Cross-species consensus atlas of the primate basal ganglia"

### Sheet: Alzheimer_SNPs
rsid	gene	cell_type	ImOligo	ImAstro	Microglia	BAM	T_cells
rs632185	MS4A6A	BAM	-5.00784	-5.34113	-10.0964	-8.94336	-2.90127
rs11824734	MS4A4A	BAM	-0.208191	-0.189362	-0.0944519	-0.105652	-0.151669
rs11824773	MS4A4A	BAM	-0.125854	-0.124176	-0.122955	-0.0574036	-0.0886841
rs7103808	MS4A6A	BAM	-2.97919	-2.81232	-6.39722	-1.67462	-1.33942
rs61900467	MS4A6A	BAM	7.18463	6.92258	15.6465	17.1348	3.88097
rs10897027	MS4A6E	BAM	3.23795	3.05563	7.13324	7.52716	1.23759
rs72922678	MS4A6E	BAM	-0.275738	-0.162163	-0.217996	0.255207	-0.047657
rs12792791	MS4A6E	BAM	0.309391	0.617548	0.48624	0.518232	0.00114632
rs10897045	MS4A6E	BAM	0.14897	0.133095	0.0925598	0.127533	0.0967732
rs10897046	MS4A6E	BAM	0.291037	0.262514	0.312702	0.376396	0.164005
rs10897047	MS4A6E	BAM	0.0661869	0.0195351	-0.0392456	-0.239014	0.0764961
rs10897048	MS4A6E	BAM	0.0484543	0.00848007	0.172873	0.519547	0.0179224
rs11827324	MS4A4A	BAM	0.0520077	0.0304165	0.0666313	0.241402	0.0138283
rs10750932	MS4A6E	BAM	-0.103745	-0.0231495	0.031208	0.262566	-0.142788
rs2868118	MS4A6E	BAM	0.129604	-0.30665	0.158922	8.09119	-0.754236
rs2868119	MS4A6E	BAM	-0.847927	-0.515057	-0.22077	3.98514	-1.01478
rs2868120	MS4A6E	BAM	-0.391375	-0.579502	-1.1658	-4.35946	-0.00129604
rs2868121	MS4A6E	BAM	0.0670147	0.897068	1.39638	11.4952	-0.32609
rs10897049	MS4A6E	BAM	-1.71412	-2.00735	-5.92136	-37.409	0.259027
rs4477457	MS4A6E	BAM	-0.684313	-0.594673	-1.63755	-5.08857	-0.12499
rs10792265	MS4A6E	BAM	1.94281	1.68021	4.02986	8.68292	0.673539
rs7116069	MS4A6E	BAM	-0.498646	-0.801556	-1.3408	-9.44324	0.0676546
rs10750933	MS4A6E	BAM	-0.717577	-0.530081	-1.14863	-1.82062	-0.514919
rs10750934	MS4A6E	BAM	0.26277	0.281792	0.777697	1.13549	0.104359
rs10750935	MS4A6E	BAM	-0.114374	-0.122335	-0.195049	-0.344772	0.0334988
rs4506675	MS4A6E	BAM	0.00529289	0.0204086	-0.00418091	-0.00117493	-0.00622368
rs34745987	BIN1	ImOligo	-0.0285034	-0.0719032	0.100155	0.0811653	0.180347
rs3845674	BIN1	ImOligo	0.856171	0.495831	0.243813	0.245689	0.556873
rs10929007	BIN1	ImOligo	2.27817	-0.258617	-0.322495	-0.686676	-0.39138
rs71414738	BIN1	ImOligo	13.8148	0.979462	0.892895	0.684685	0.809895
rs112481437	CLASRP	ImOligo	26.9744	3.88463	0.999489	1.10462	2.35347
rs143332484	TREM2	Microglia	1.30859	1.40283	2.10388	1.76282	0.748535
rs55661415	MS4A4A	Microglia	0.11969	1.32617	3.45715	3.04892	0.962502
rs1820430	MS4A4A	Microglia	1.55685	1.72995	3.17377	2.33316	1.30944
rs7103808	MS4A6A	Microglia	-2.97919	-2.81232	-6.39722	-1.67462	-1.33942
rs61900467	MS4A6A	Microglia	7.18463	6.92258	15.6465	17.1348	3.88097
rs10897027	MS4A6E	Microglia	3.23795	3.05563	7.13324	7.52716	1.23759
rs75279208	SORL1	Microglia	-4.40839	-4.65384	-9.63672	-4.42487	-0.713348
rs1620130	SORL1	Microglia	-0.759094	-0.716675	-1.43524	-0.511353	-0.358917
rs5157	APOC4	Microglia	-30.1827	-27.1781	-56.4874	-60.7232	-7.04402
rs12721109	APOC4	Microglia	154.528	154.114	335.34	264.92	56.7418
rs1132899	APOC4	Microglia	-0.473816	-0.449921	-0.416321	-0.513367	-0.396446
rs9271608	HLA-DQA1, HLA-DRB1	T_cells	0.190182	0.157686	0.236908	-0.120506	2.58533
rs9275167	HLA-DRB1	T_cells	-1.10899	-1.14698	-1.12288	-0.855532	-7.70825
rs9275183	HLA-DRB1	T_cells	3.15713	3.41376	6.4731	7.24447	8.39069

### Sheet: SCZ_SNPs
rsid	gene	cell_type	STRd_D1_Striosome_MSN	STRd_D2_Matrix_MSN	STRd_D2_Striosome_MSN	STRv_D1_MSN	STRv_D2_MSN	STRd_D2_StrioMat_Hybrid_MSN	STRv_D1_NUDAP_MSN	OT_D1_ICj	GPe_MEIS2-SOX6_GABA	AMY-SLEA-BNST_GABA	OB_FRMD7_GABA	VIP_GABA	LAMP5-CXCL14_GABA	STR_SST-RSPO2_GABA	STR_LYPD6-RSPO2_GABA	LAMP5-LHX6_GABA	STR-BF_TAC3-PLPP4-LHX8_GABA	STRd_Cholinergic_GABA
rs10906984	AP3B2	VIP_GABA	-0.354675	-0.271004	-0.252991	-1.66698	-1.43863	-0.0795136	0.311142	0.288971	-0.633431	-0.0431671	0.254238	-0.0241699	0.338684	0.712967	0.6147	0.481201	0.593796	1.25177
rs1076614	CACNA1I	GPe_MEIS2-SOX6_GABA	0.000656128	0.0426331	0.0375519	0.0635757	0.0727158	-0.0545197	0.0466232	0.0394821	-0.475739	-0.0242004	0.0164185	-0.0909576	-0.140854	-0.225121	-0.25737	-0.147858	-0.292488	-0.382217
rs1883123	CACNA1I	GPe_MEIS2-SOX6_GABA	-2.8068	-2.67079	-1.92229	-4.3903	-3.55188	5.28469	1.60981	-0.515137	45.3058	-2.96724	-0.395477	6.99049	8.66644	-2.03999	1.67847	10.4329	4.41084	16.3331
rs7177514	CHRNA3	STR_SST-RSPO2_GABA	0.121582	0.125168	0.11606	0.1436	0.145941	0.177158	0.132786	0.142824	0.335072	0.205956	0.140097	0.212486	0.226185	0.188538	0.278198	0.228699	0.273483	0.254871
rs56280222	CRHR1	GPe_MEIS2-SOX6_GABA	-0.157944	-0.114067	-0.108078	-0.153877	-0.0772476	0.20491	-0.124737	-0.181099	0.209595	-0.375519	-0.0769939	0.0889282	-0.0067749	-0.0404282	-0.406532	-0.240189	0.960541	0.114471
rs62054384	CRHR1	GPe_MEIS2-SOX6_GABA	0.104874	0.0615311	0.0761108	0.122986	0.110893	0.214211	0.133312	0.176304	0.43338	0.142914	0.194351	0.236008	0.229446	0.308617	0.362976	0.232742	-0.0587921	0.326088
rs9897399	CRHR1	GPe_MEIS2-SOX6_GABA	-0.378349	-0.363075	-0.354774	-0.423759	-0.393158	-0.505165	-0.476273	-0.387318	-1.0607	-0.702225	-0.383144	-0.579178	-0.689545	-0.658012	-0.714844	-0.746994	-0.753387	-0.846886
rs62054383	CRHR1	GPe_MEIS2-SOX6_GABA	-0.777802	-1.10882	-0.87339	-0.992599	-1.05842	-0.660439	-0.430054	-0.775791	-2.71832	-1.8764	-0.402666	-1.40569	-3.41899	-0.768364	-0.626137	-3.46048	-0.333725	0.260368
rs62054382	CRHR1	GPe_MEIS2-SOX6_GABA	-0.328041	-0.40506	-0.322647	-0.317429	-0.328323	-0.528694	-0.0890846	-0.203018	-0.746765	-0.0368347	-0.190418	-0.214684	-0.0329437	-0.341629	-0.304359	0.0251465	-0.299286	-0.19207
rs10514879	CRHR1	GPe_MEIS2-SOX6_GABA	0.645203	0.889084	0.795822	0.801163	0.952332	0.995575	-0.733936	0.0349464	-1.04373	0.561249	-0.0662041	0.0742111	1.96785	-0.157433	-0.423134	1.68358	-1.55121	-1.34701
rs6892290	HCN1	AMY-SLEA-BNST_GABA	1.21288	1.42812	1.29522	0.68132	0.936375	0.860367	1.03697	0.177872	1.68687	0.219666	0.317066	0.191387	0.464485	0.738457	0.482231	0.533134	0.737858	1.11902
rs6892594	HCN1	AMY-SLEA-BNST_GABA	-0.155167	-0.192444	-0.126427	-0.623474	-0.502979	-0.684792	-0.121666	-0.194489	-1.77729	-5.90692	-0.722359	-0.125782	-0.139286	-0.654518	-0.721207	-0.332775	-0.487316	-1.62726
rs9259970	HLA-A	LAMP5-LHX6_GABA	0.00299072	0.00924301	0.00724411	0.0107803	0.00772476	-0.0797844	-0.0400162	-0.019125	-0.298721	-0.0986862	-0.109458	-0.290482	-0.226639	-0.242676	-0.295826	-0.200745	-0.286144	-0.137446
rs6914052	HLA-DOA	STRd_D2_Matrix_MSN	0.00733948	-0.166229	0.0211792	-0.165764	-0.152649	0.0220032	-0.00863123	0.0442276	0.121683	-0.522141	0.0216179	0.102789	0.0265169	0.131182	0.124641	0.110894	0.0264225	0.112201
rs6914052	HLA-DOA	STRd_D2_Striosome_MSN	0.00733948	-0.166229	0.0211792	-0.165764	-0.152649	0.0220032	-0.00863123	0.0442276	0.121683	-0.522141	0.0216179	0.102789	0.0265169	0.131182	0.124641	0.110894	0.0264225	0.112201
rs1610602	HLA-F	STRd_D2_Striosome_MSN	-111.491	-97.3027	-105.373	-83.1212	-77.1607	-47.5289	-22.9191	-20.6829	-0.694397	-5.64549	73.2406	0.350647	-0.166801	-0.58905	1.31763	-0.150143	0.118519	-2.81534
rs607296	KDM4A	LAMP5-LHX6_GABA	-0.00662804	-0.00700188	-0.00662804	-0.00834656	-0.00865364	-0.010313	-0.00971603	-0.00782776	-0.0223618	-0.0215492	-0.0102158	-0.0189362	-0.0249023	-0.017252	-0.0175972	-0.0296021	-0.018631	-0.0140839
rs1113736	MAD1L1	STR_SST-RSPO2_GABA	-6.80542	-5.82224	-5.90385	-3.93069	-3.51523	-4.74973	-9.50897	-4.25299	-5.67381	-6.03625	-12.8669	-4.09477	-5.6355	-10.0077	-10.1816	-7.88411	-2.31393	-11.6156
rs2711117	PALS2	STRd_D2_Matrix_MSN	8.06641	10.7467	8.32986	10.4497	10.6811	6.38687	2.04924	4.28076	-0.0381012	5.76559	2.01793	0.219997	1.07442	0.183304	-0.167068	0.780399	0.0529175	-0.211182
rs7571545	PLCL1	STR_LYPD6-RSPO2_GABA	-0.499554	-0.511055	-0.495251	-0.469467	-0.457626	-0.468979	-0.481148	-0.40638	-0.974274	-0.561844	-0.669785	-0.449348	-0.883514	-0.99469	-1.00861	-1.30428	0.0120087	-0.661194
rs7571869	PLCL1	STR_LYPD6-RSPO2_GABA	-0.837276	-0.842995	-0.652844	-1.27929	-1.17644	-0.292751	-0.931259	-0.72068	-1.64571	-1.71365	-0.879486	-1.34871	-1.99791	-1.71832	-2.09183	-3.50415	-0.695892	-0.949661
rs7587043	PLCL1	STR_LYPD6-RSPO2_GABA	-0.156807	0.0526657	-0.128883	-0.331619	-0.235275	-0.588673	-1.50973	-0.526531	-2.27309	-0.904816	-2.03361	-2.92368	-2.89597	-3.59897	-7.06314	-4.11928	-2.62968	-1.86551
rs7587598	PLCL1	STR_LYPD6-RSPO2_GABA	-3.90689	-4.33343	-3.35775	-7.04945	-7.09752	-1.42023	-5.59068	-1.50438	-0.850655	-3.22332	-33.1102	-0.154335	2.22258	-5.3577	2.16098	2.66797	7.72305	3.61996
rs696814	PLCL1	STRd_D2_Striosome_MSN	0.631775	0.709534	0.679199	0.7117	0.732941	0.666626	0.388794	0.432373	0.658493	0.473953	0.135151	0.234146	0.331352	0.375305	0.318954	0.360855	0.32481	0.58551
rs700670	PLCL1	STRd_D2_Striosome_MSN	-10.6459	-1.41479	-9.94733	2.21143	3.84918	-15.7305	-3.99974	-1.29202	-1.72647	-0.490799	-0.370224	-0.994537	-1.57384	-1.16952	-1.13454	-1.62081	-1.16386	-1.55028
rs696815	PLCL1	STRd_D2_Striosome_MSN	-0.746155	-0.727478	-0.74646	-0.468536	-0.465332	-0.650452	-0.300659	-0.220245	-0.16375	-0.175964	-0.122921	-0.0935287	-0.118019	-0.100502	-0.09552	-0.113762	-0.0868835	-0.0743637
rs1748769	RBM26	STRd_D2_Striosome_MSN	2.5528	2.89563	2.65686	2.5	2.68939	1.94774	1.70145	1.62155	1.44549	1.63623	0.709057	0.742905	0.827953	0.939381	0.97345	0.929287	1.11385	1.24926
rs1616547	RBM26	STRd_D2_Striosome_MSN	2.25085	1.84644	1.88177	2.19336	1.85791	0.967178	1.7247	1.47121	0.482292	0.840286	0.291191	-0.197102	-0.0634727	0.121964	0.182125	-0.181778	-0.279106	0.422192
rs1624537	RBM26	STRd_D2_Striosome_MSN	-0.416931	-0.464294	-0.401184	0.123474	0.0488281	-0.296005	-0.0134659	0.262054	-0.712318	0.120819	-0.22209	-0.333775	-0.351936	-0.479	-0.455917	-0.375381	-0.526222	-0.766651
rs9318638	RBM26	STRd_D2_Striosome_MSN	5.3772	5.04816	4.71625	-0.266846	0.42749	0.449249	2.99422	-0.457626	-0.372894	-0.231796	-0.396204	-0.822392	-0.874989	-0.775707	-0.877655	-0.878925	-0.770576	-0.524822
rs118134308	TCF4	GPe_MEIS2-SOX6_GABA	0.0975532	-1.02837	-0.860794	-6.69009	-5.05862	-0.678429	-1.66902	-12.3669	-19.0081	-10.1713	-0.850899	-2.37758	-5.15091	-12.0173	-2.43698	-1.1703	-1.30503	1.41831
rs13438979	TSNARE1	LAMP5-CXCL14_GABA	0.38327	0.209831	0.261322	0.713112	0.529091	0.500351	1.02975	1.36227	1.29816	2.00116	0.569962	0.874481	2.15186	1.32159	0.805618	2.14398	0.0239639	0.821075
rs7828173	TSNARE1	LAMP5-CXCL14_GABA	-0.437172	-0.512581	-0.472832	-0.470383	-0.479988	-0.438866	-0.570236	-0.437119	-1.02309	-0.826294	-0.359848	-0.545441	-0.703308	-0.638275	-0.641495	-0.749146	-0.58519	-0.81797
rs13262595	TSNARE1	LAMP5-CXCL14_GABA	-0.582825	0.199326	0.146042	-12.2471	-10.9398	-1.32947	-6.80263	-18.6967	-13.4798	-3.62256	5.108	32.4401	75.6399	30.4604	16.8994	80.035	2.56714	4.4995
rs59554395	TSNARE1	LAMP5-CXCL14_GABA	-0.217064	-0.0549774	-0.115692	-0.23877	-0.118866	-0.0895309	-0.561646	-0.0823975	-0.963501	-0.961426	-0.573486	-2.91086	-0.707703	-0.856659	-0.731766	-0.943665	-0.544701	-0.153481
rs34643171	TSNARE1	LAMP5-CXCL14_GABA	0.982101	0.892578	0.890182	1.97825	1.54487	1.50484	3.04195	3.74499	3.62198	4.74445	2.19244	3.33206	7.01996	3.59897	2.37146	6.79651	0.997482	1.91541
rs4976982	TSNARE1	LAMP5-CXCL14_GABA	-1.01554	-1.03313	-0.87262	-1.43487	-1.15181	-0.865189	-0.910645	-0.984634	-4.20227	-3.086	4.05014	-0.832397	-2.42395	-1.30173	-0.711426	-4.39954	-3.12973	-2.47005
rs13250766	TSNARE1	OT_D1_ICj	1.06702	1.0882	1.09817	0.503235	0.564178	0.664429	-0.053833	-0.600647	0.369507	-0.560791	-1.16995	-0.217506	-0.348602	-0.0801468	0.151405	-0.144325	0.206047	0.670074
rs7465202	TSNARE1	OT_D1_ICj	-0.462006	-0.508728	-0.47998	-0.447906	-0.454132	-0.503021	-0.548401	-0.371582	-0.730835	-0.583832	-0.282379	-0.387688	-0.509064	-0.417442	-0.441483	-0.531143	-0.521942	-0.620392
rs72694945	VPS45	OB_FRMD7_GABA	-0.391922	-0.128693	-0.338333	-0.422577	-0.592438	-0.817886	-0.459579	-0.268326	-0.426399	-0.623207	-3.68851	-0.13554	-0.405121	-0.479607	-0.455154	-0.614014	-0.0786324	-0.124527
rs34166054	ZNF165	OB_FRMD7_GABA	-0.404017	-0.393686	-0.443993	-0.550385	-0.63356	-1.03281	-2.47028	-0.897823	-1.53933	-1.15669	-5.15057	-1.33285	-2.47511	-1.02045	-1.4448	-1.97329	-0.92646	-0.797199
rs9380052	ZNF165	OB_FRMD7_GABA	-0.00146294	-0.0211697	0.0184555	-0.0626068	-0.0535507	-0.027298	-0.265228	-0.116848	-0.244568	-0.146477	0.194824	0.0459023	-0.0874023	-0.115089	-0.210503	-0.219193	-0.0598831	-0.144333
rs9366715	ZNF165	OB_FRMD7_GABA	0.296284	0.298138	0.319332	0.289963	0.280102	0.466324	0.835358	0.34515	0.311234	0.405403	1.83417	0.256134	0.857163	0.325005	0.410057	0.509544	0.139778	0.373386
rs34466819	ZNF165	OB_FRMD7_GABA	0.353868	0.359056	0.349209	0.376312	0.424881	0.654076	1.10571	0.490852	0.957413	0.64838	1.11938	0.51355	1.11563	0.58091	0.888901	0.942245	0.526764	0.63517
rs476167	ZNF165	OB_FRMD7_GABA	-0.305288	-0.292532	-0.297752	-0.234325	-0.182987	-0.260773	-0.387665	-0.247025	-0.213795	-0.137028	-0.0332642	0.192009	-0.0480347	-0.0390396	0.0170517	-0.0231247	0.156494	-0.29398
